# Reorganization of molecular networks associated with DNA methylation and changes in the rearing environments of the house wren (*Troglodytes aedon*)

**DOI:** 10.1101/2021.05.04.442647

**Authors:** Bridgett M. vonHoldt, Rebecca Y. Kartzinel, Kees van Oers, Koen J.F. Verhoeven, Jenny Ouyang

## Abstract

Environmental change, such as increased rates of urbanization, can induce shifts in phenotypic plasticity with some individuals adapting to city life while others are displaced. A key trait that can facilitate adaptation is the degree at which animals respond to stress. This stress response has a heritable component and exhibits intra- and inter-individual variation. However, the mechanisms behind this variability and whether they might be responsible for adaptation to different environments are not known. Variation in DNA methylation can be a potential mechanism that mediates environmental effects on the stress response. We used an inter- and intra-environmental cross-foster experiment to analyze the contribution of DNA methylation to early-life phenotypic variation. We found that at hatching, urban house wren (*Troglodytes aedon*) offspring had increased methylation as compared to their rural counterparts, and observed plasticity in methylation as offspring aged, indicating developmental effects of the rearing environment on methylation. Differential methylation analyses showed that cellular respiration genes were differentially expressed at hatching and behavioral and metabolism genes were differentially expressed at fledgling. Lastly, hyper-methylation of a single gene (*CNTNAP2*) is associated with increased glucocorticoid levels. These differential methylation patterns linked to a specific physiological phenotype suggest that DNA methylation may be a mechanism by which individuals adapt to novel environments. Characterizing genetic and environmental influences on methylation is critical for understanding the role of epigenetic mechanisms in evolutionary adaptation.
