## Supplemental Table S1 for "Reorganization of molecular networks associated with DNA methylation and changes in the rearing environments of the house wren (*Troglodytes aedon*)"

### Sheet: Table S1
Unique indivdiual ID	Sample ID	Cross-fostering treatment (R, rural; U, urban)	Age at blood collection (hatchling=0 days old; fledgling=15 days old)	Age of nest	Cort0	Cort15	Number of raw reads	Number of uniquely aligned reads	Mappability (%)	mCG (%)	mCHG (%)	CHH (%)	Average genome-wide BS conversion rate for phage lambda	Average sequence coverage @ 10x filter	Average MF @ 10x filter	Number of SNPs discovered @ 10x filter
HW01	A4	RR	Hatchling	32	1.26956		21680376	8072673	37.23	12.64	0.51	0.57	0.994815	14	0.02	1140
HW02	A5	RR	Fledgling	32		32.4007	36655228	12149654	33.15	13.51	0.48	0.54	0.995125	20.8	0.03	1184
HW02	A6	RR	Hatchling	32	2.86718		28076755	10200497	36.33	11.67	0.52	0.6	0.994748	18.7	0.03	4191
HW03	A7	RR	Fledgling	33		18.3811	14604771	4944311	33.85	14.4	0.52	0.55	0.995156	11.9	0.03	3204
HW03	A8	RR	Hatchling	33	14.2713		50536852	18070569	35.76	12.33	0.47	0.52	0.996497	31.6	0.03	2563
HW04	A10	RR	Hatchling	33	7.94327		33056397	12172486	36.82	9.89	0.47	0.57	0.994368	19.9	0.03	443
HW04	A9	RR	Fledgling	33		19.3501	25715766	9424840	36.65	12.8	0.52	0.58	0.995727	18.5	0.03	2224
HW05	A11	RR	Fledgling	33		8.46425	17847212	5896873	33.04	13.36	0.47	0.49	0.99531	13.6	0.03	867
HW05	A12	RR	Hatchling	33	4.97831		17731215	5533096	31.21	14.22	0.55	0.53	0.99567	13.8	0.03	3894
HW06	A13	RR	Fledgling	35		18.0014	26179809	9405367	35.93	11.52	0.5	0.55	0.99489	16	0.03	2634
HW06	A14	RR	Hatchling	35	2.68442		14733239	4824452	32.75	11.8	0.48	0.5	0.996588	11.5	0.02	1377
HW07	A15	RR	Fledgling	35		4.54952	40650065	13052416	32.11	13.89	0.63	0.61	0.991884	25.7	0.03	2331
HW07	A16	RR	Hatchling	35	14.607		17531996	6046559	34.49	11.72	0.53	0.51	0.993499	13.2	0.03	2323
HW08	A17	RR	Fledgling	35		11.2718	17203436	5866958	34.1	12.96	0.55	0.55	0.993606	12.9	0.03	3516
HW08	A18	RR	Hatchling	35	4.44428		28853499	10053945	34.84	12.58	0.53	0.55	0.992621	19.4	0.03	2440
HW09	A20	RR	Fledgling	38			12962804	4573666	35.28	13.01	0.53	0.56	0.992797	10	0.03	2472
HW10	A21	RR	Fledgling	38		17.0712	28925249	9554295	33.03	15.94	1.07	0.97	0.987362	18.7	0.04	5170
HW10	A22	RR	Hatchling	38	4.54952		88965924	34727801	39.03	13.02	0.53	0.62	0.994743	48.8	0.03	1644
HW11	A23	RR	Fledgling	39		1.57896	91323253	37576736	41.15	7.15	0.37	0.46	0.993351	50.3	0.03	1953
HW11	A24	RR	Hatchling	39	1.18791		17761225	6346127	35.73	11.46	0.5	0.53	0.993676	14.2	0.03	198
HW12	A25	RR	Fledgling	39		17.5466	41906210	14697736	35.07	12.4	0.54	0.59	0.992461	27.8	0.03	239
HW12	A26	RR	Hatchling	39	8.45002		17379269	6180452	35.56	12.54	0.53	0.57	0.993702	14.4	0.03	1041
HW13	A27	RR	Fledgling	39		13.7749	14620439	5214482	35.67	12.1	0.54	0.6	0.992664	11.5	0.03	2220
HW13	A28	RR	Hatchling	39	0.03		70061598	28236429	40.3	13.34	0.46	0.59	0.994773	38.1	0.03	2470
HW14	A29	RR	Fledgling	40		5.1707	19803941	7059418	35.65	12.96	0.55	0.67	0.991987	13.1	0.03	765
HW14	A30	RR	Hatchling	40	1.12296		20114211	7432248	36.95	11.81	0.54	0.63	0.989514	13.7	0.03	880
HW15	A31	RR	Fledgling	40		15.7976	24873706	9228201	37.1	10.47	0.51	0.59	0.993041	17.7	0.03	1047
HW15	A32	RR	Hatchling	40	9.93024		21389973	7991520	37.36	11.5	0.48	0.61	0.983263	15.1	0.03	4386
HW16	A33	RR	Fledgling	40		11.4214	15378586	5376097	34.96	12.15	0.52	0.62	0.99299	11.4	0.03	198
HW16	A34	RR	Hatchling	40	3.43438		39531118	14194245	35.91	13.22	0.52	0.7	0.991116	25.2	0.03	1517
HW17	07367	RU	Hatchling	42	8.72969		27647688	10607465	38.37	12.68	0.53	0.67	0.99233	18.9	0.03	360
HW18	07368	RU	Hatchling	42	2.50495		25889515	9412479	36.36	12.42	0.52	0.76	0.990279	17	0.03	3163
HW19	07369	RU	Hatchling	42	4.33981		20226215	7447820	36.82	13.46	0.55	0.64	0.991016	15.6	0.03	1324
HW19	17369	RU	Fledgling	42		13.5331	19934690	7116463	35.7	12.89	0.53	0.59	0.991372	14.8	0.03	621
HW20	07370	RU	Hatchling	42	3.72943		27146071	9608394	35.4	10.96	0.44	0.49	0.992814	18.4	0.03	2734
HW20	17370	RU	Fledgling	42		30.3813	14040069	5174097	36.85	10.36	0.54	0.73	0.992937	11.8	0.03	1969
HW21	07371	RU	Hatchling	42	5.27702		16755349	6385795	38.11	10.67	0.48	0.68	0.988074	12.5	0.03	961
HW21	17371	RU	Fledgling	42		16.7067	13143262	4755086	36.18	12.41	0.56	0.8	0.992661	10	0.03	1580
HW22	07372	RU	Hatchling	42	8.99847		18795829	7100690	37.78	10.41	0.54	0.76	0.987513	13.6	0.03	363
HW22	17372	RU	Fledgling	42		16.1327	19263099	7240005	37.58	10.89	0.49	0.79	0.991127	13.4	0.03	833
HW23	07908	RU	Hatchling	61	2.86718		55059670	19728217	35.83	11.24	0.58	0.6	0.993949	30.7	0.02	6875
HW23	07928	RU	Fledgling	61		21.1674	22999488	8773117	38.14	11.42	0.5	0.55	0.994618	15.8	0.02	616
HW24	07910	RU	Hatchling	61			32071807	9728459	30.33	13.42	0.47	0.45	0.996135	18.9	0.02	937
HW24	07922	RU	Fledgling	61			21	NA	NA	NA	NA	NA	NA	NA	NA	NA
HW25	17367	RU	Hatchling	52	1.90337		28753124	11098195	38.6	12.02	0.5	0.64	0.990319	19.9	0.03	3544
HW25	27367	RU	Fledgling	52		14.607	37175544	14379811	38.68	12.27	0.51	0.64	0.990348	24.7	0.03	3400
HW26	17368	RU	Hatchling	52	7.06294		31215275	11417889	36.58	13	0.51	0.69	0.991969	21.3	0.03	501
HW27	27369	RU	Hatchling	45	1.52574		23063043	8802989	38.17	11.2	0.48	0.54	0.99182	17.6	0.03	161
HW27	37369	RU	Fledgling	45		23.0832	30341865	10634219	35.05	12.08	0.48	0.49	0.991877	21.2	0.03	390
HW28	27371	RU	Hatchling	45	2.68442		12537905	4360467	34.78	11.81	0.61	0.99	0.988542	8.4	0.03	172
HW29	27372	RU	Hatchling	45	2.242		24036737	8572087	35.66	10.8	0.55	0.74	0.98756	15	0.03	1573
HW30	47369	RU	Hatchling	50	2.41646		21597773	8061187	37.32	11.03	0.49	0.56	0.989103	15.8	0.03	2270
HW30	57369	RU	Fledgling	50		20.7707	21148673	7640238	36.13	12.27	0.52	0.56	0.990657	15.4	0.03	4746
HW31	A35	RU	Hatchling	52		23.596	18497486	6820788	36.87	11.83	0.53	0.69	0.990708	13.4	0.03	3459
HW31	A36	RU	Fledgling	52	2.50495		41345674	15104153	36.53	12.36	0.5	0.61	0.989684	24.2	0.03	5927
HW32	A37	RU	Hatchling	52		22.3718	21274239	8078556	37.97	10.62	0.48	0.62	0.991585	14.4	0.03	2347
HW32	A38	RU	Fledgling	52	2.24584		14341320	5260024	36.68	11.4	0.48	0.62	0.99182	11	0.03	855
HW33	A39	RU	Hatchling	52		18.0014	23600338	8506653	36.04	12.52	0.5	0.64	0.992067	16.3	0.03	2972
HW33	A40	RU	Fledgling	52	12.4936		19291562	7332907	38.01	11.01	0.49	0.6	0.988735	14.3	0.03	1847
HW34	A42	RU	Fledgling	67	6.63138		36241894	13549259	37.39	12.49	0.52	0.67	0.990664	22.8	0.03	4268
HW34	A43	RU	Hatchling	67		18.3811	31128954	11819904	37.97	12.84	0.53	0.62	0.991219	20.6	0.03	288
HW35	A40.1	RU	Hatchling	37	6.09782		26347506	8021462	30.44	11.77	0.48	0.48	0.996071	17.8	0.02	2606
HW36	A40.2	RU	Hatchling	37	6.10493		17169867	5355463	31.19	11.53	0.48	0.49	0.995824	12.9	0.02	1991
HW37	A40.3	RU	Hatchling	37	2.86063		24452348	7942395	32.48	11.79	0.46	0.49	0.995832	17.4	0.02	355
HW38	A40.5	RU	Hatchling	37	3.05319		42800682	13077993	30.56	12.27	0.48	0.51	0.995836	23.5	0.03	472
HW39	A89.4	RU	Hatchling	24	8.07228		9993375	3320288	33.22	12.73	0.52	0.52	0.995002	9.2	0.03	1579
HW40	07327.1	UR	Hatchling	32	16.3029		26319239	10247933	38.94	9.66	0.43	0.52	0.981343	17.9	0.03	1777
HW40	07327.2	UR	Fledgling	32		9.21257	28455195	10695910	37.59	10.97	0.47	0.58	0.99025	19.4	0.03	2031
HW41	07328	UR	Hatchling	28	7.81508		43399077	16775163	38.15	9.93	0.51	0.68	0.990949	22.8	0.03	2739
HW41	07328.1	UR	Fledgling	28		14.607	34398254	13441483	38.65	8.01	0.39	0.52	0.98942	26.1	0.03	4971
HW42	07328.2	UR	Hatchling	28	19.3501		31226571	11894529	39.08	10.37	0.52	0.7	0.98527	21.3	0.03	2160
HW42	07328.3	UR	Fledgling	28		20.9608	35632240	13594028	38.09	11.43	0.47	0.63	0.984508	19.6	0.03	4748
HW43	07335.1	UR	Hatchling	28	8.99847		16047766	5082545	31.67	12.51	0.48	0.65	0.993539	8.9	0.02	1490
HW43	07335.2	UR	Fledgling	28		18.9591	22969392	8712452	37.93	12.54	0.5	0.61	0.989316	16.3	0.03	1726
HW44	C1.1	UR	Hatchling	50	3.63044		31911388	11841171	37.11	14.36	0.46	0.59	0.995855	17.5	0.03	1110
HW44	C1.2	UR	Fledgling	50		17.0712	18292695	5890883	32.2	13.52	0.53	0.55	0.996448	14.1	0.03	1697
HW45	C4.1	UR	Hatchling	50	16.7067		30788620	9302804	30.22	13.28	0.53	0.59	0.996057	18.5	0.03	4676
HW45	C4.2	UR	Fledgling	50		29.4821	32556619	12138461	37.28	12.82	0.41	0.49	0.994364	17.7	0.02	4255
HW46	C5.1	UR	Hatchling	50	18.7653		34192156	11543286	33.76	12.66	0.41	0.43	0.994858	15.4	0.02	1889
HW46	C5.2	UR	Fledgling	50		0.701016	37282127	13725406	36.82	13	0.42	0.49	0.994849	19.5	0.02	3341
HW47	C6.1	UR	Hatchling	50	13.7749		28384837	10847048	38.21	12.17	0.43	0.52	0.995083	17.7	0.02	3155
HW47	C6.2	UR	Fledgling	50		1.42232	32867034	12347125	37.57	12.96	0.46	0.55	0.995356	19.1	0.02	1991
HW48	C7.1	UR	Hatchling	50	8.46425		32688372	12395194	37.92	13.69	0.45	0.54	0.995804	19.2	0.03	4027
HW48	C7.2	UR	Fledgling	50		13.077	42713371	16023358	37.51	13.57	0.45	0.54	0.993585	23.3	0.03	6047
HW49	C8.1	UR	Hatchling	50	15.9642		27229046	8318809	30.55	13.53	0.55	0.58	0.996173	17	0.03	1073
HW49	C8.2	UR	Fledgling	50		1.62863	33205895	10879796	32.76	12.33	0.45	0.46	0.996153	22.9	0.02	2410
HW50	C9.1	UR	Hatchling	52	9.01636		31251036	10141729	32.45	11.81	0.44	0.45	0.995609	22.2	0.02	465
HW50	C9.2	UR	Fledgling	52		3.72943	57718162	21211464	36.75	12.84	0.42	0.55	0.996156	31.2	0.03	1328
HW51	C10.1	UR	Hatchling	52	9.68517		14620580	4768744	32.62	13.72	0.55	0.65	0.996172	11	0.03	786
HW51	C11.1	UR	Fledgling	52		7.32956	29651430	9458823	31.9	13.28	0.54	0.63	0.996301	19	0.03	320
HW52	C12.1	UR	Hatchling	52	11.5718		45735453	16603278	36.3	11.15	0.42	0.52	0.996719	23.8	0.03	1782
HW52	C12.2	UR	Fledgling	52		9.09071	28090748	9179580	32.68	13.36	0.52	0.75	0.995853	16.7	0.03	2301
HW53	C13.1	UR	Hatchling	52	15.8139		28530665	10431071	36.56	14.3	0.41	0.56	0.995671	14.3	0.02	1528
HW53	C13.2	UR	Fledgling	52		10.8286	27379259	9998027	36.52	13.38	0.4	0.51	0.995286	13.4	0.02	127
HW54	C14.1	UR	Hatchling	52	15.8965		28865749	9202033	31.88	13.86	0.48	0.47	0.996203	20.6	0.03	2012
HW54	C14.2	UR	Fledgling	52		12.1476	33103140	10697106	32.31	13.51	0.53	0.68	0.996108	19.8	0.03	4548
HW55	C15.1	UR	Hatchling	52	16.4749		33741642	12533328	37.15	14.56	0.41	0.52	0.993977	16.7	0.02	4341
HW55	C15.2	UR	Fledgling	52		3.63044	62945852	23039796	36.6	13.26	0.42	0.54	0.995659	29.3	0.02	1801
HW56	C19.3	UR	Hatchling	34	10.6983		32643277	11680251	35.27	13.91	0.5	0.56	0.995267	21.4	0.03	1034
HW57	C19.5	UR	Hatchling	34	16.8245		18376666	6481325	36.07	14.28	0.54	0.59	0.994195	13.9	0.03	1690
HW58	07335.3	UR	Fledgling	21		8.05927	36020701	13385322	37.16	12.63	0.51	0.62	0.98734	22.1	0.03	2990
HW58	C22.2	UR	Hatchling	21	10.363		31052965	11600648	37.36	12.73	0.42	0.54	0.994767	17.7	0.03	2124
HW59	C22.5	UR	Hatchling	21	17.7321		8860154	2728848	30.8	13.29	0.5	0.49	0.994826	7.2	0.02	527
HW60	07136_C22_4_6	UR	Hatchling	21	18.109		15701812	5784005	36.84	10.94	0.43	0.44	0.995336	12.2	0.03	196
HW61	07319.1	UU	Hatchling	30	30.259		20463991	6235790	30.47	14.06	0.53	0.71	0.995008	10.3	0.02	96
HW61	07319.2	UU	Fledgling	30		38.2377	26233018	8182307	31.19	14.32	0.55	0.53	0.995355	45.6	0.03	3785
HW62	07319.3	UU	Fledgling	30		19.9453	35953562	10246469	28.5	13.45	0.43	0.41	0.996658	18	0.02	250
HW62	07319.4	UU	Hatchling	30	18.3811		16071595	5053796	31.45	14.5	0.49	0.6	0.995619	10.1	0.02	1681
HW63	07322.1	UU	Fledgling	30		37.793	20903025	5720705	27.37	11.31	0.59	0.61	0.995295	10.2	0.02	339
HW63	07322.2	UU	Hatchling	30	34.0769		13935103	4186220	30.04	13.47	0.49	0.5	0.995518	8.4	0.02	1185
HW64	07322.5	UU	Fledgling	45			44394338	11701869	26.36	10.57	0.44	0.43	0.9964	17.2	0.02	519
HW65	07323.1	UU	Hatchling	45	28.7192		21453318	6974413	32.51	13.45	0.54	0.7	0.995118	12.4	0.02	3755
HW65	07323.2	UU	Fledgling	45		26.0362	14132426	3782134	26.76	10.54	0.45	0.43	0.995844	7.2	0.02	91
HW66	07323.3	UU	Hatchling	45	9.68517		21843589	6388697	29.25	12.25	0.48	0.48	0.996384	12	0.02	3577
HW66	07323.4	UU	Fledgling	45		48.1202	16820652	4721921	28.07	12.6	0.51	0.5	0.996276	9.2	0.02	2659
HW67	07333.1	UU	Hatchling	30	15.308		25889960	8935567	34.51	14.6	0.52	0.6	0.995777	15.6	0.03	4332
HW67	07333.2	UU	Fledgling	30		23.1515	15441749	5033729	32.6	14.39	0.55	0.64	0.996102	9.8	0.03	2687
HW68	07333.3	UU	Hatchling	30	2.86718		25991491	8522102	32.79	14.05	0.52	0.58	0.995683	13.8	0.03	4082
HW68	07333.4	UU	Fledgling	30		24.4179	25871572	8860156	34.25	13.93	0.53	0.57	0.996171	17	0.03	810
HW69	07338.1	UU	Hatchling	30	14.2713		26846885	8918742	33.22	15.28	0.56	0.66	0.995036	16.2	0.03	3300
HW69	07338.2	UU	Fledgling	30		19.1541	34740409	10140291	29.19	14.36	0.51	0.47	0.99504	18.6	0.02	125
HW70	07338.4	UU	Fledgling	30			31620097	8986302	28.42	12.95	0.44	0.4	0.996384	14.7	0.02	88
HW71	C3.1	UU	Hatchling	28	13.791		35397445	10436879	29.48	14.74	0.52	0.49	0.995834	19.9	0.03	3942
HW72	C3.2	UU	Hatchling	28	18.3005		24973527	7999992	32.03	13.71	0.45	0.45	0.996367	19	0.03	2437
HW73	C3.3	UU	Hatchling	28	14.5255		30361659	9944296	32.75	12.03	0.47	0.46	0.996014	21.4	0.02	2042
HW74	C3.4	UU	Hatchling	28	13.7826		32409610	11147382	34.4	12.58	0.46	0.48	0.996028	22.1	0.02	5624
HW75	07327.3	UU	Fledgling	28		26.8412	62018617	23893167	38.53	11.78	0.4	0.45	0.995278	36	0.03	3779
HW75	C3.5	UU	Hatchling	28	1.88189		39066935	12028405	30.79	14.21	0.47	0.46	0.995472	21.9	0.03	1179
HW76	C3.6	UU	Hatchling	28	8.07228		28004740	8841148	31.57	11.56	0.51	0.5	0.995835	18.8	0.02	352
HW77	C3.7	UU	Hatchling	28	12.4003		33962982	11232482	33.07	12.3	0.44	0.46	0.995575	23.7	0.02	135
HW78	C16.2	UU	Fledgling	34		8.33277	21388817	6572907	30.73	13.08	0.53	0.74	0.99621	11.8	0.02	6159
HW78	C19.1	UU	Hatchling	34	15.9366		9262792	3031995	35.78	14.88	0.54	0.57	0.99465	8.7	0.03	608
HW79	C19.7	UU	Hatchling	34	18.0014		29889153	10782230	28.87	15.13	0.51	0.59	0.993296	19.4	0.03	2208
HW80	C17	UU	Hatchling	50	14.9901		16667219	5469666	32.82	14.96	0.56	0.73	0.995061	11.3	0.03	914
HW80	C18	UU	Fledgling	50		29.4821	19936587	5772578	28.95	13.57	0.54	0.54	0.995829	13.9	0.03	909
HW81	C19	UU	Hatchling	50	15.1359		30184303	8713734	32.73	14.19	0.46	0.43	0.995544	15.7	0.02	3226
HW81	C20	UU	Fledgling	50		30.1677	15856163	4593535	28.97	13.47	0.53	0.53	0.995166	10.2	0.02	882
HW82	C22	UU	Hatchling	50	15.1482		26209518	8580559	32.74	14.42	0.53	0.62	0.996287	17.3	0.03	2871
HW82	C23	UU	Fledgling	50		20.7707	15988746	5396154	33.75	15.17	0.52	0.65	0.994744	11.9	0.03	1946
HW83	C24	UU	Fledgling	65			25046041	7570755	30.23	14.73	0.87	0.8	0.989489	16.6	0.03	705
HW84	C22.1	UU	Hatchling	21	15.308		12198792	3602618	29.53	12.31	0.48	0.46	0.996558	9.3	0.02	889
HW85	C22.3	UU	Hatchling	21			607	NA	NA	NA	NA	NA	NA	NA	NA	NA
HW86	C22.4	UU	Hatchling	21	7.6877		70879055	24022206	33.89	15.21	0.65	0.66	0.989501	35.8	0.03	2743
AVERAGE							2.78919e+07	9.88075e+06	34.5005	12.6345	0.504113	0.578936	0.993568	17.856	0.0271631	2075.99
STANDARD DEVIATION							1.39511e+07	5.34088e+06	3.18599	1.4335	0.0748243	0.100347	0.00299816	7.30486	0.00467917	1540.49
MINIMUM							21	2728848	26.36	7.15	0.37	0.4	0.981343	7.2	0.02	88
MAXIMUM							91323253	37576736	41.15	15.94	1.07	0.99	0.996719	50.3	0.04	6875
