## Supplemental Table S2 for "Reorganization of molecular networks associated with DNA methylation and changes in the rearing environments of the house wren (*Troglodytes aedon*)"

### Sheet: Table S2A
Rank	GO Term name	Term ID	Adjusted p-value	Negative log10 of adjusted p-value	Term size	Query size	Intersection size	Intersections
1	mechanosensory behavior	GO:0007638	0.00278557	2.55509	11	29	3	CNTNAP2,FOXP2,STRBP
2	cellular response to aldehyde	GO:0110096	0.0178958	1.74725	4	29	2	LOC100190137,PARK7
3	imitative learning	GO:0098596	0.0178958	1.74725	6	29	2	CNTNAP2,FOXP2
4	vocal learning	GO:0042297	0.0178958	1.74725	6	29	2	CNTNAP2,FOXP2
5	primary alcohol metabolic process	GO:0034308	0.0178958	1.74725	32	29	3	ALDH3A2,LOC100190137,PARK7
6	cellular aldehyde metabolic process	GO:0006081	0.0178958	1.74725	35	29	3	ALDH3A2,LOC100190137,PARK7
7	observational learning	GO:0098597	0.0187608	1.72675	7	29	2	CNTNAP2,FOXP2
8	learned vocalization behavior or vocal learning	GO:0098598	0.0187608	1.72675	7	29	2	CNTNAP2,FOXP2
9	response to nitrosative stress	GO:0051409	0.0221998	1.65365	8	29	2	LOC100190137,PARK7
10	auditory behavior	GO:0031223	0.0233161	1.63234	9	29	2	CNTNAP2,FOXP2
11	cellular detoxification	GO:1990748	0.0233161	1.63234	46	29	3	GPX1,LOC100190137,PARK7
12	detoxification	GO:0098754	0.024284	1.61468	49	29	3	GPX1,LOC100190137,PARK7
13	positive regulation of blood pressure	GO:0045777	0.0359984	1.44372	12	29	2	LOC100190137,TPM1
14	vocalization behavior	GO:0071625	0.0394423	1.40404	13	29	2	CNTNAP2,FOXP2
15	stress response to metal ion	GO:0097501	0.0417712	1.37912	1	29	1	PARK7
16	ferroptosis	GO:0097707	0.0417712	1.37912	1	29	1	AIFM2
17	cellular response to methylglyoxal	GO:0097238	0.0417712	1.37912	1	29	1	PARK7
18	detoxification of inorganic compound	GO:0061687	0.0417712	1.37912	1	29	1	PARK7
19	stress response to copper ion	GO:1990169	0.0417712	1.37912	1	29	1	PARK7
20	guanine deglycation	GO:0106044	0.0417712	1.37912	1	29	1	PARK7
21	guanine deglycation, glyoxal removal	GO:0106046	0.0417712	1.37912	1	29	1	PARK7
22	regulation of L-dopa decarboxylase activity	GO:1903198	0.0417712	1.37912	1	29	1	PARK7
23	positive regulation of L-dopa biosynthetic process	GO:1903197	0.0417712	1.37912	1	29	1	PARK7
24	regulation of L-dopa biosynthetic process	GO:1903195	0.0417712	1.37912	1	29	1	PARK7
25	positive regulation of L-dopa decarboxylase activity	GO:1903200	0.0417712	1.37912	1	29	1	PARK7
26	glyoxal metabolic process	GO:1903189	0.0417712	1.37912	1	29	1	PARK7
27	L-dopa biosynthetic process	GO:1903185	0.0417712	1.37912	1	29	1	PARK7
28	guanine deglycation, methylglyoxal removal	GO:0106045	0.0417712	1.37912	1	29	1	PARK7
29	L-dopa metabolic process	GO:1903184	0.0417712	1.37912	1	29	1	PARK7
30	regulation of tyrosine 3-monooxygenase activity	GO:1903176	0.0417712	1.37912	1	29	1	PARK7
31	positive regulation of pyrroline-5-carboxylate reductase activity	GO:1903168	0.0417712	1.37912	1	29	1	PARK7
32	regulation of pyrroline-5-carboxylate reductase activity	GO:1903167	0.0417712	1.37912	1	29	1	PARK7
33	negative regulation of TRAIL-activated apoptotic signaling pathway	GO:1903122	0.0417712	1.37912	1	29	1	PARK7
34	cellular detoxification of methylglyoxal	GO:0140041	0.0417712	1.37912	1	29	1	PARK7
35	negative regulation of ferroptosis	GO:0110076	0.0417712	1.37912	1	29	1	AIFM2
36	positive regulation of tyrosine 3-monooxygenase activity	GO:1903178	0.0417712	1.37912	1	29	1	PARK7
37	regulation of ferroptosis	GO:0110075	0.0417712	1.37912	1	29	1	AIFM2
38	enzyme active site formation via L-cysteine sulfinic acid	GO:0018323	0.0417712	1.37912	1	29	1	PARK7
39	hexadecanal metabolic process	GO:0046458	0.0417712	1.37912	1	29	1	ALDH3A2
40	positive regulation of heart rate by epinephrine	GO:0003065	0.0417712	1.37912	1	29	1	TPM1
41	ethanol metabolic process	GO:0006067	0.0417712	1.37912	1	29	1	LOC100190137
42	ethanol oxidation	GO:0006069	0.0417712	1.37912	1	29	1	LOC100190137
43	aromatic amino acid family biosynthetic process	GO:0009073	0.0417712	1.37912	1	29	1	PARK7
44	detoxification of copper ion	GO:0010273	0.0417712	1.37912	1	29	1	PARK7
45	detoxification of mercury ion	GO:0050787	0.0417712	1.37912	1	29	1	PARK7
46	enzyme active site formation	GO:0018307	0.0417712	1.37912	1	29	1	PARK7
47	lactate biosynthetic process	GO:0019249	0.0417712	1.37912	1	29	1	PARK7
48	glycolate biosynthetic process	GO:0046295	0.0417712	1.37912	1	29	1	PARK7
49	glutathione deglycation	GO:0036531	0.0417712	1.37912	1	29	1	PARK7
50	protein deglycation, methylglyoxal removal	GO:0036530	0.0417712	1.37912	1	29	1	PARK7
51	protein deglycation, glyoxal removal	GO:0036529	0.0417712	1.37912	1	29	1	PARK7
52	positive regulation of oxidative phosphorylation uncoupler activity	GO:2000277	0.0417712	1.37912	1	29	1	PARK7
53	peptidyl-arginine deglycation	GO:0036527	0.0417712	1.37912	1	29	1	PARK7
54	peptidyl-lysine deglycation	GO:0036528	0.0417712	1.37912	1	29	1	PARK7
55	cellular response to glyoxal	GO:0036471	0.0417712	1.37912	1	29	1	PARK7
56	putamen development	GO:0021758	0.0417712	1.37912	1	29	1	FOXP2
57	caudate nucleus development	GO:0021757	0.0417712	1.37912	1	29	1	FOXP2
58	peptidyl-cysteine deglycation	GO:0036526	0.0417712	1.37912	1	29	1	PARK7
59	positive regulation of cellular amino acid biosynthetic process	GO:2000284	0.0417712	1.37912	1	29	1	PARK7
60	striatum development	GO:0021756	0.0417712	1.37912	15	29	2	CNTNAP2,FOXP2
61	response to auditory stimulus	GO:0010996	0.0417712	1.37912	20	29	2	CNTNAP2,FOXP2
62	peptidyl-cysteine modification	GO:0018198	0.0417712	1.37912	20	29	2	LOC100190137,PARK7
63	subpallium development	GO:0021544	0.0417712	1.37912	21	29	2	CNTNAP2,FOXP2
64	antibiotic metabolic process	GO:0016999	0.0417712	1.37912	26	29	2	LOC100190137,PARK7
65	diterpenoid metabolic process	GO:0016101	0.0417712	1.37912	28	29	2	ALDH3A2,LOC100190137
66	terpenoid metabolic process	GO:0006721	0.0417712	1.37912	29	29	2	ALDH3A2,LOC100190137
67	response to mechanical stimulus	GO:0009612	0.0417712	1.37912	79	29	3	CNTNAP2,FOXP2,STRBP
68	cellular response to toxic substance	GO:0097237	0.0417712	1.37912	96	29	3	GPX1,LOC100190137,PARK7
69	drug metabolic process	GO:0017144	0.0417712	1.37912	205	29	4	ALDH3A2,LOC100190137,LOC100190711,PARK7
70	oxidation-reduction process	GO:0055114	0.0417712	1.37912	641	29	7	AIFM2,ALDH3A2,DECR1,GPX1,LOC100190137,LOC100190711,PARK7

### Sheet: Table S2B
Rank	GO Term name	Term ID	Adjusted p-value	Negative log10 of adjusted p-value	Term size	Query size	Intersection size	Intersections
1	mitochondrial ATP synthesis coupled electron transport	GO:0042775	0.000574033	3.24106	20	37	4	COQ9,NDUFA12,PARK7,UQCRH
2	ATP synthesis coupled electron transport	GO:0042773	0.000574033	3.24106	23	37	4	COQ9,NDUFA12,PARK7,UQCRH
3	electron transport chain	GO:0022900	0.00080461	3.09441	63	37	5	COQ9,NDUFA12,PARK7,TXNRD3,UQCRH
4	respiratory electron transport chain	GO:0022904	0.00100108	2.99953	31	37	4	COQ9,NDUFA12,PARK7,UQCRH
5	mechanosensory behavior	GO:0007638	0.00146789	2.83331	11	37	3	CNTNAP2,FOXP2,STRBP
6	vocalization behavior	GO:0071625	0.00198356	2.70255	13	37	3	CNTNAP2,FOXP1,FOXP2
7	oxidative phosphorylation	GO:0006119	0.00198356	2.70255	42	37	4	COQ9,NDUFA12,PARK7,UQCRH
8	response to auditory stimulus	GO:0010996	0.00621186	2.20678	20	37	3	CNTNAP2,EGR1,FOXP2
9	smooth muscle tissue development	GO:0048745	0.00742569	2.12926	22	37	3	FOXP1,FOXP2,MYLK
10	cellular response to aldehyde	GO:0110096	0.00878644	2.05619	4	37	2	LOC100190137,PARK7
11	generation of precursor metabolites and energy	GO:0006091	0.00966269	2.0149	223	37	6	COQ9,LOC100190137,NDUFA12,PARK7,TXNRD3,UQCRH
12	cellular respiration	GO:0045333	0.0122555	1.91167	76	37	4	COQ9,NDUFA12,PARK7,UQCRH
13	response to mechanical stimulus	GO:0009612	0.0131566	1.88086	79	37	4	CNTNAP2,EGR1,FOXP2,STRBP
14	primary alcohol metabolic process	GO:0034308	0.0136725	1.86415	32	37	3	ALDH3A2,LOC100190137,PARK7
15	vocal learning	GO:0042297	0.0136725	1.86415	6	37	2	CNTNAP2,FOXP2
16	imitative learning	GO:0098596	0.0136725	1.86415	6	37	2	CNTNAP2,FOXP2
17	oxidation-reduction process	GO:0055114	0.0136801	1.86391	641	37	9	AIFM2,ALDH3A2,COQ9,DECR1,LOC100190137,NDUFA12,PARK7,TXNRD3,UQCRH
18	cellular aldehyde metabolic process	GO:0006081	0.0152818	1.81583	35	37	3	ALDH3A2,LOC100190137,PARK7
19	observational learning	GO:0098597	0.0152818	1.81583	7	37	2	CNTNAP2,FOXP2
20	learned vocalization behavior or vocal learning	GO:0098598	0.0152818	1.81583	7	37	2	CNTNAP2,FOXP2
21	cofactor metabolic process	GO:0051186	0.0171051	1.76687	177	37	5	AIFM2,COQ9,MMAB,PANK4,PARK7
22	response to nitrosative stress	GO:0051409	0.0184854	1.73317	8	37	2	LOC100190137,PARK7
23	cellular ketone metabolic process	GO:0042180	0.0199391	1.70029	102	37	4	AIFM2,COQ9,EGR1,PARK7
24	auditory behavior	GO:0031223	0.0217417	1.66271	9	37	2	CNTNAP2,FOXP2
25	muscle organ development	GO:0007517	0.0240103	1.6196	199	37	5	EGR1,FOXP1,FOXP2,MYLK,TPM1
26	cellular detoxification	GO:1990748	0.0240103	1.6196	46	37	3	LOC100190137,PARK7,TXNRD3
27	drug metabolic process	GO:0017144	0.0261634	1.58231	205	37	5	ALDH3A2,EGR1,LOC100190137,MMAB,PARK7
28	detoxification	GO:0098754	0.0268788	1.57059	49	37	3	LOC100190137,PARK7,TXNRD3
29	behavior	GO:0007610	0.0272734	1.56426	325	37	6	CNTNAP2,EGR1,FOXP1,FOXP2,PARK7,STRBP
30	energy derivation by oxidation of organic compounds	GO:0015980	0.0272734	1.56426	118	37	4	COQ9,NDUFA12,PARK7,UQCRH
31	mitochondrial electron transport, NADH to ubiquinone	GO:0006120	0.0297113	1.52708	12	37	2	COQ9,PARK7
32	positive regulation of blood pressure	GO:0045777	0.0297113	1.52708	12	37	2	LOC100190137,TPM1
33	ATP metabolic process	GO:0046034	0.0300465	1.52221	125	37	4	COQ9,NDUFA12,PARK7,UQCRH
34	ubiquinone metabolic process	GO:0006743	0.0329802	1.48175	13	37	2	AIFM2,COQ9
35	striatum development	GO:0021756	0.0417583	1.37926	15	37	2	CNTNAP2,FOXP2
36	regulation of protein sumoylation	GO:0033233	0.0417583	1.37926	15	37	2	EGR1,PARK7
37	muscle tissue development	GO:0060537	0.0419413	1.37736	244	37	5	EGR1,FOXP1,FOXP2,MYLK,TPM1
38	L-dopa biosynthetic process	GO:1903185	0.0429823	1.36671	1	37	1	PARK7
39	detoxification of inorganic compound	GO:0061687	0.0429823	1.36671	1	37	1	PARK7
40	regulation of L-dopa biosynthetic process	GO:1903195	0.0429823	1.36671	1	37	1	PARK7
41	interleukin-21 secretion	GO:0072619	0.0429823	1.36671	1	37	1	FOXP1
42	positive regulation of L-dopa biosynthetic process	GO:1903197	0.0429823	1.36671	1	37	1	PARK7
43	regulation of L-dopa decarboxylase activity	GO:1903198	0.0429823	1.36671	1	37	1	PARK7
44	positive regulation of L-dopa decarboxylase activity	GO:1903200	0.0429823	1.36671	1	37	1	PARK7
45	positive regulation of multicellular organismal process	GO:0051240	0.0429823	1.36671	888	37	9	AKIRIN2,ATP1A1,DECR1,EGR1,FOXP2,NR5A1,OLFM1,PARK7,TPM1
46	positive regulation of blood circulation	GO:1903524	0.0429823	1.36671	25	37	2	ATP1A1,TPM1
47	cellular response to methylglyoxal	GO:0097238	0.0429823	1.36671	1	37	1	PARK7
48	stress response to metal ion	GO:0097501	0.0429823	1.36671	1	37	1	PARK7
49	maintenance of protein location in nucleus	GO:0051457	0.0429823	1.36671	17	37	2	NR5A1,PARK7
50	glyoxal metabolic process	GO:1903189	0.0429823	1.36671	1	37	1	PARK7
51	stress response to copper ion	GO:1990169	0.0429823	1.36671	1	37	1	PARK7
52	innate vocalization behavior	GO:0098582	0.0429823	1.36671	1	37	1	FOXP1
53	regulation of lung goblet cell differentiation	GO:1901249	0.0429823	1.36671	1	37	1	FOXP1
54	cellular detoxification of methylglyoxal	GO:0140041	0.0429823	1.36671	1	37	1	PARK7
55	detoxification of mercury ion	GO:0050787	0.0429823	1.36671	1	37	1	PARK7
56	steroid hormone biosynthetic process	GO:0120178	0.0429823	1.36671	24	37	2	ATP1A1,EGR1
57	negative regulation of TRAIL-activated apoptotic signaling pathway	GO:1903122	0.0429823	1.36671	1	37	1	PARK7
58	regulation of pyrroline-5-carboxylate reductase activity	GO:1903167	0.0429823	1.36671	1	37	1	PARK7
59	positive regulation of pyrroline-5-carboxylate reductase activity	GO:1903168	0.0429823	1.36671	1	37	1	PARK7
60	negative regulation of ferroptosis	GO:0110076	0.0429823	1.36671	1	37	1	AIFM2
61	ferroptosis	GO:0097707	0.0429823	1.36671	1	37	1	AIFM2
62	regulation of ferroptosis	GO:0110075	0.0429823	1.36671	1	37	1	AIFM2
63	regulation of tyrosine 3-monooxygenase activity	GO:1903176	0.0429823	1.36671	1	37	1	PARK7
64	guanine deglycation, methylglyoxal removal	GO:0106045	0.0429823	1.36671	1	37	1	PARK7
65	guanine deglycation	GO:0106044	0.0429823	1.36671	1	37	1	PARK7
66	cellular response to interleukin-8	GO:0098759	0.0429823	1.36671	1	37	1	EGR1
67	response to interleukin-8	GO:0098758	0.0429823	1.36671	1	37	1	EGR1
68	positive regulation of tyrosine 3-monooxygenase activity	GO:1903178	0.0429823	1.36671	1	37	1	PARK7
69	L-dopa metabolic process	GO:1903184	0.0429823	1.36671	1	37	1	PARK7
70	quinone metabolic process	GO:1901661	0.0429823	1.36671	16	37	2	AIFM2,COQ9
71	guanine deglycation, glyoxal removal	GO:0106046	0.0429823	1.36671	1	37	1	PARK7
72	negative regulation of lung goblet cell differentiation	GO:1901250	0.0429823	1.36671	1	37	1	FOXP1
73	caudate nucleus development	GO:0021757	0.0429823	1.36671	1	37	1	FOXP2
74	hexadecanal metabolic process	GO:0046458	0.0429823	1.36671	1	37	1	ALDH3A2
75	lactate biosynthetic process	GO:0019249	0.0429823	1.36671	1	37	1	PARK7
76	enzyme active site formation via L-cysteine sulfinic acid	GO:0018323	0.0429823	1.36671	1	37	1	PARK7
77	enzyme active site formation	GO:0018307	0.0429823	1.36671	1	37	1	PARK7
78	peptidyl-cysteine modification	GO:0018198	0.0429823	1.36671	20	37	2	LOC100190137,PARK7
79	regulation of hormone biosynthetic process	GO:0046885	0.0429823	1.36671	16	37	2	ATP1A1,EGR1
80	protein sumoylation	GO:0016925	0.0429823	1.36671	26	37	2	EGR1,PARK7
81	regulation of mesenchymal cell proliferation	GO:0010464	0.0429823	1.36671	25	37	2	FOXP1,FOXP2
82	detoxification of copper ion	GO:0010273	0.0429823	1.36671	1	37	1	PARK7
83	aromatic amino acid family biosynthetic process	GO:0009073	0.0429823	1.36671	1	37	1	PARK7
84	regulation of blood pressure	GO:0008217	0.0429823	1.36671	81	37	3	ATP1A1,LOC100190137,TPM1
85	learning	GO:0007612	0.0429823	1.36671	83	37	3	CNTNAP2,EGR1,FOXP2
86	ethanol oxidation	GO:0006069	0.0429823	1.36671	1	37	1	LOC100190137
87	ethanol metabolic process	GO:0006067	0.0429823	1.36671	1	37	1	LOC100190137
88	positive regulation of heart rate by epinephrine	GO:0003065	0.0429823	1.36671	1	37	1	TPM1
89	positive regulation of mesenchymal cell proliferation	GO:0002053	0.0429823	1.36671	19	37	2	FOXP1,FOXP2
90	subpallium development	GO:0021544	0.0429823	1.36671	21	37	2	CNTNAP2,FOXP2
91	positive regulation of oxidative phosphorylation uncoupler activity	GO:2000277	0.0429823	1.36671	1	37	1	PARK7
92	antibiotic metabolic process	GO:0016999	0.0429823	1.36671	26	37	2	LOC100190137,PARK7
93	regulation of hormone metabolic process	GO:0032350	0.0429823	1.36671	22	37	2	ATP1A1,EGR1
94	glycolate biosynthetic process	GO:0046295	0.0429823	1.36671	1	37	1	PARK7
95	positive regulation of heart contraction	GO:0045823	0.0429823	1.36671	18	37	2	ATP1A1,TPM1
96	sarcomere organization	GO:0045214	0.0429823	1.36671	25	37	2	FOXP1,TPM1
97	putamen development	GO:0021758	0.0429823	1.36671	1	37	1	FOXP2
98	ketone biosynthetic process	GO:0042181	0.0429823	1.36671	25	37	2	COQ9,EGR1
99	glutathione deglycation	GO:0036531	0.0429823	1.36671	1	37	1	PARK7
100	protein deglycation, methylglyoxal removal	GO:0036530	0.0429823	1.36671	1	37	1	PARK7
101	protein deglycation, glyoxal removal	GO:0036529	0.0429823	1.36671	1	37	1	PARK7
102	small molecule metabolic process	GO:0044281	0.0429823	1.36671	962	37	9	AIFM2,ALDH3A2,COQ9,DECR1,EGR1,LOC100190137,MMAB,PANK4,PARK7
103	positive regulation of cellular amino acid biosynthetic process	GO:2000284	0.0429823	1.36671	1	37	1	PARK7
104	peptidyl-arginine deglycation	GO:0036527	0.0429823	1.36671	1	37	1	PARK7
105	peptidyl-cysteine deglycation	GO:0036526	0.0429823	1.36671	1	37	1	PARK7
106	cellular response to glyoxal	GO:0036471	0.0429823	1.36671	1	37	1	PARK7
107	interleukin-21 production	GO:0032625	0.0429823	1.36671	1	37	1	FOXP1
108	peptidyl-lysine deglycation	GO:0036528	0.0429823	1.36671	1	37	1	PARK7
109	maintenance of protein localization in organelle	GO:0072595	0.0445756	1.3509	27	37	2	NR5A1,PARK7
110	response to lipid	GO:0033993	0.0445756	1.3509	317	37	5	AKIRIN2,ATP1A1,LOC100190137,NR5A1,PARK7
111	diterpenoid metabolic process	GO:0016101	0.0470509	1.32743	28	37	2	ALDH3A2,LOC100190137
112	cellular response to toxic substance	GO:0097237	0.0470509	1.32743	96	37	3	LOC100190137,PARK7,TXNRD3
113	terpenoid metabolic process	GO:0006721	0.0499866	1.30115	29	37	2	ALDH3A2,LOC100190137

### Sheet: Table S2C
Rank	GO Term name	Term ID	Adjusted p-value	Negative log10 of adjusted p-value	Term size	Query size	Intersection size	Intersections
1	mechanosensory behavior	GO:0007638	0.000915268	3.03845	11	24	3	CNTNAP2,FOXP2,STRBP
2	mitochondrial ATP synthesis coupled electron transport	GO:0042775	0.00208175	2.68157	20	24	3	COQ9,NDUFA12,UQCRH
3	electron transport chain	GO:0022900	0.00208175	2.68157	63	24	4	COQ9,NDUFA12,TXNRD3,UQCRH
4	ATP synthesis coupled electron transport	GO:0042773	0.00241544	2.617	23	24	3	COQ9,NDUFA12,UQCRH
5	respiratory electron transport chain	GO:0022904	0.00485044	2.31422	31	24	3	COQ9,NDUFA12,UQCRH
6	observational learning	GO:0098597	0.00610017	2.21466	7	24	2	CNTNAP2,FOXP2
7	oxidative phosphorylation	GO:0006119	0.00610017	2.21466	42	24	3	COQ9,NDUFA12,UQCRH
8	learned vocalization behavior or vocal learning	GO:0098598	0.00610017	2.21466	7	24	2	CNTNAP2,FOXP2
9	vocal learning	GO:0042297	0.00610017	2.21466	6	24	2	CNTNAP2,FOXP2
10	imitative learning	GO:0098596	0.00610017	2.21466	6	24	2	CNTNAP2,FOXP2
11	auditory behavior	GO:0031223	0.00939672	2.02702	9	24	2	CNTNAP2,FOXP2
12	ubiquinone metabolic process	GO:0006743	0.0171386	1.76602	13	24	2	AIFM2,COQ9
13	vocalization behavior	GO:0071625	0.0171386	1.76602	13	24	2	CNTNAP2,FOXP2
14	striatum development	GO:0021756	0.0213681	1.67023	15	24	2	CNTNAP2,FOXP2
15	cellular respiration	GO:0045333	0.0222731	1.65222	76	24	3	COQ9,NDUFA12,UQCRH
16	quinone metabolic process	GO:1901661	0.0222731	1.65222	16	24	2	AIFM2,COQ9
17	response to mechanical stimulus	GO:0009612	0.023483	1.62925	79	24	3	CNTNAP2,FOXP2,STRBP
18	positive regulation of heart contraction	GO:0045823	0.0241237	1.61756	18	24	2	ATP1A1,TPM1
19	response to auditory stimulus	GO:0010996	0.0283077	1.5481	20	24	2	CNTNAP2,FOXP2
20	subpallium development	GO:0021544	0.0296848	1.52747	21	24	2	CNTNAP2,FOXP2
21	generation of precursor metabolites and energy	GO:0006091	0.0363447	1.43956	223	24	4	COQ9,NDUFA12,TXNRD3,UQCRH
22	positive regulation of blood circulation	GO:1903524	0.0383534	1.4162	25	24	2	ATP1A1,TPM1
23	positive regulation of multicellular organismal process	GO:0051240	0.0447387	1.34932	888	24	7	ATP1A1,DECR1,EBF2,FOXP2,NR5A1,OLFM1,TPM1
24	oxidation-reduction process	GO:0055114	0.0447387	1.34932	641	24	6	AIFM2,COQ9,DECR1,NDUFA12,TXNRD3,UQCRH
25	positive regulation of heart rate by epinephrine	GO:0003065	0.0447387	1.34932	1	24	1	TPM1
26	ferroptosis	GO:0097707	0.0447387	1.34932	1	24	1	AIFM2
27	putamen development	GO:0021758	0.0447387	1.34932	1	24	1	FOXP2
28	caudate nucleus development	GO:0021757	0.0447387	1.34932	1	24	1	FOXP2
29	energy derivation by oxidation of organic compounds	GO:0015980	0.0447387	1.34932	118	24	3	COQ9,NDUFA12,UQCRH
30	regulation of ferroptosis	GO:0110075	0.0447387	1.34932	1	24	1	AIFM2
31	negative regulation of ferroptosis	GO:0110076	0.0447387	1.34932	1	24	1	AIFM2
32	oxidoreduction coenzyme metabolic process	GO:0006733	0.0447387	1.34932	32	24	2	AIFM2,COQ9
33	ATP metabolic process	GO:0046034	0.0456112	1.34093	125	24	3	COQ9,NDUFA12,UQCRH
