## Supplemental Table S3 for "Reorganization of molecular networks associated with DNA methylation and changes in the rearing environments of the house wren (*Troglodytes aedon*)"

### Sheet: Table S3
Category	Description	FDR value	Term ID	Genes
GO Process	nervous system development	1.95e-12	GO.0007399	DPYSL5|DYX1C1|CNTN2|MCPH1|EPB41L3|AUTS2|NFASC|NLGN3|CUX1|CNTNAP2|DISC1|LGI1|KIAA0319|DCDC2|NLGN4X|KCNA1|TBR1|CNTN4|NRXN1|FOXP2|RELN|MECP2|ROBO1|KCNA2|CNTN1|SHANK2
GO Process	generation of neurons	2.62e-12	GO.0048699	DPYSL5|DYX1C1|CNTN2|EPB41L3|AUTS2|NFASC|NLGN3|CUX1|CNTNAP2|DISC1|LGI1|KIAA0319|DCDC2|NLGN4X|KCNA1|TBR1|CNTN4|NRXN1|RELN|MECP2|ROBO1|CNTN1
GO Process	vocalization behavior	8.29e-12	GO.0071625	NLGN3|CNTNAP2|SRPX2|NLGN4X|NRXN1|FOXP2|SHANK2
GO Process	learning	9.44e-11	GO.0007612	CNTN2|NLGN3|CNTNAP2|NLGN4X|TBR1|NRXN1|FOXP2|RELN|MECP2|SHANK2
GO Process	cell differentiation	1.47e-10	GO.0030154	DPYSL5|MET|DYX1C1|CNTN2|EPB41L3|AUTS2|NFASC|NLGN3|CUX1|CNTNAP2|DISC1|LGI1|FOXP4|FOXP3|KIAA0319|DCDC2|NLGN4X|KCNA1|TBR1|NFATC2|CNTN4|NRXN1|FOXP2|RELN|MECP2|ROBO1|CNTN1|FOXP1
GO Process	system development	1.47e-10	GO.0048731	DPYSL5|MET|DYX1C1|CNTN2|MCPH1|EPB41L3|AUTS2|NFASC|NLGN3|CUX1|CNTNAP2|DISC1|LGI1|SRPX2|FOXP3|KIAA0319|DCDC2|NLGN4X|KCNA1|TBR1|CNTN4|NRXN1|FOXP2|RELN|MECP2|ROBO1|KCNA2|CNTN1|SHANK2|FOXP1
GO Process	anatomical structure development	2.75e-10	GO.0048856	DPYSL5|MET|DYX1C1|CNTN2|MCPH1|EPB41L3|AUTS2|NFASC|NLGN3|CUX1|CNTNAP2|DISC1|LGI1|SRPX2|FOXP4|FOXP3|KIAA0319|DCDC2|NLGN4X|KCNA1|TBR1|NFATC2|CNTN4|NRXN1|FOXP2|RELN|MECP2|ROBO1|KCNA2|CNTN1|SHANK2|FOXP1
GO Process	plasma membrane bounded cell projection organization	9.9e-10	GO.0120036	DPYSL5|DYX1C1|CNTN2|EPB41L3|AUTS2|NFASC|NLGN3|CNTNAP2|DISC1|LGI1|DCDC2|CNTN4|NRXN1|RELN|MECP2|ROBO1|CNTN1
GO Process	neuron projection development	1.47e-09	GO.0031175	DPYSL5|CNTN2|EPB41L3|AUTS2|NFASC|NLGN3|CNTNAP2|LGI1|CNTN4|NRXN1|RELN|MECP2|ROBO1|CNTN1
GO Process	neuron differentiation	2.2e-09	GO.0030182	DPYSL5|CNTN2|EPB41L3|AUTS2|NFASC|NLGN3|CNTNAP2|LGI1|NLGN4X|TBR1|CNTN4|NRXN1|RELN|MECP2|ROBO1|CNTN1
GO Component	neuron part	2.42e-09	GO.0097458	PVALB|DPYSL5|CNTN2|EPB41L3|AUTS2|NFASC|EPB41|AMPH|CNTNAP2|DISC1|DCDC2|NLGN4X|KCNA1|CNTN4|NRXN1|RELN|ROBO1|KCNA2|SHANK2
UniProt Keywords	Autism	4.04e-09	KW-1269	AUTS2|NLGN3|CNTNAP2|NLGN4X|MECP2|SHANK2
GO Process	neuron projection morphogenesis	7.17e-09	GO.0048812	DPYSL5|CNTN2|EPB41L3|AUTS2|NFASC|NLGN3|CNTNAP2|LGI1|CNTN4|NRXN1|RELN|ROBO1
GO Component	juxtaparanode region of axon	9.32e-09	GO.0044224	CNTN2|EPB41L3|CNTNAP2|KCNA1|KCNA2
GO Process	cell morphogenesis	1.58e-08	GO.0000902	DPYSL5|MET|CNTN2|EPB41L3|AUTS2|NFASC|NLGN3|CNTNAP2|LGI1|CNTN4|NRXN1|RELN|ROBO1
GO Process	locomotion	2.27e-08	GO.0040011	DPYSL5|MET|DYX1C1|CNTN2|AUTS2|NFASC|DISC1|LGI1|SRPX2|KIAA0319|DCDC2|NFATC2|CNTN4|NRXN1|RELN|ROBO1
GO Process	brain development	2.29e-08	GO.0007420	CNTN2|MCPH1|CNTNAP2|NLGN4X|KCNA1|TBR1|CNTN4|NRXN1|FOXP2|RELN|MECP2|ROBO1|CNTN1
GO Component	neuron projection	2.49e-08	GO.0043005	PVALB|DPYSL5|CNTN2|EPB41L3|AUTS2|NFASC|CNTNAP2|DCDC2|NLGN4X|KCNA1|CNTN4|NRXN1|RELN|ROBO1|KCNA2|SHANK2
GO Component	axon	2.81e-08	GO.0030424	PVALB|CNTN2|EPB41L3|AUTS2|NFASC|CNTNAP2|KCNA1|CNTN4|NRXN1|ROBO1|KCNA2|SHANK2
GO Component	synapse	3.4e-08	GO.0045202	CNTN2|EPB41L3|EPB41|AMPH|NLGN3|DISC1|LGI1|SRPX2|NLGN4X|KCNA1|NRXN1|MECP2|KCNA2|SHANK2
GO Process	central nervous system development	5.35e-08	GO.0007417	CNTN2|MCPH1|NLGN3|CNTNAP2|NLGN4X|KCNA1|TBR1|CNTN4|NRXN1|FOXP2|RELN|MECP2|ROBO1|CNTN1
Pfam	FOXP coiled-coil domain	7.96e-08	PF16159	FOXP4|FOXP3|FOXP2|FOXP1
GO Process	social behavior	8.29e-08	GO.0035176	NLGN3|CNTNAP2|NLGN4X|NRXN1|MECP2|SHANK2
GO Process	cellular component organization	8.41e-08	GO.0016043	KCTD3|DPYSL5|MET|GCFC2|DYX1C1|CNTN2|MCPH1|EPB41L3|AUTS2|NFASC|EPB41|AMPH|NLGN3|CNTNAP2|DISC1|LGI1|FOXP3|KIAA0319|DCDC2|NLGN4X|KCNA1|CNTN4|NRXN1|RELN|MECP2|ROBO1|KCNA2|CNTN1|SHANK2
GO Process	cell development	8.89e-08	GO.0048468	DPYSL5|MET|CNTN2|EPB41L3|AUTS2|NFASC|NLGN3|CNTNAP2|LGI1|NFATC2|CNTN4|NRXN1|RELN|MECP2|ROBO1|CNTN1|FOXP1
GO Process	axonogenesis	8.91e-08	GO.0007409	DPYSL5|CNTN2|AUTS2|NFASC|NLGN3|LGI1|CNTN4|NRXN1|RELN|ROBO1
GO Process	protein localization to juxtaparanode region of axon	8.95e-08	GO.0071205	CNTN2|EPB41L3|NFASC|CNTNAP2
GO Process	anatomical structure morphogenesis	1.1e-07	GO.0009653	DPYSL5|MET|CNTN2|EPB41L3|AUTS2|NFASC|NLGN3|CNTNAP2|LGI1|SRPX2|FOXP4|FOXP3|TBR1|CNTN4|NRXN1|FOXP2|RELN|ROBO1|KCNA2
UniProt Keywords	Disease	1.2e-07	KW-9995	MET|DYX1C1|CNTN2|MCPH1|EPB41L3|AUTS2|EPB41|NLGN3|CNTNAP2|DISC1|LGI1|SRPX2|FOXP3|DPP6|DCDC2|NLGN4X|KCNA1|TBR1|NRXN1|FOXP2|RELN|MECP2|KCNA2|SHANK2|FOXP1
InterPro Domains	FOXP, coiled-coil domain	1.53e-07	IPR032354	FOXP4|FOXP3|FOXP2|FOXP1
GO Process	cell morphogenesis involved in differentiation	1.66e-07	GO.0000904	DPYSL5|MET|CNTN2|AUTS2|NFASC|NLGN3|LGI1|CNTN4|NRXN1|RELN|ROBO1
GO Process	regulation of cellular component organization	1.66e-07	GO.0051128	MET|CNTN2|MCPH1|EPB41L3|AUTS2|EPB41|NLGN3|CUX1|LGI1|SRPX2|FOXP3|KIAA0319|DCDC2|TBR1|NFATC2|NRXN1|RELN|MECP2|ROBO1|CNTN1
GO Process	synapse organization	2.16e-07	GO.0050808	CNTN2|NFASC|NLGN3|NLGN4X|NRXN1|RELN|MECP2|SHANK2
GO Process	regulation of nervous system development	2.16e-07	GO.0051960	CNTN2|NLGN3|CUX1|DISC1|SRPX2|KIAA0319|TBR1|CNTN4|NRXN1|RELN|MECP2|ROBO1|CNTN1
GO Process	neuron migration	2.21e-07	GO.0001764	DYX1C1|CNTN2|AUTS2|DISC1|KIAA0319|DCDC2|RELN
GO Component	cell junction	2.44e-07	GO.0030054	EPB41L3|NFASC|EPB41|AMPH|NLGN3|CNTNAP2|DISC1|LGI1|SRPX2|NLGN4X|KCNA1|NRXN1|KCNA2|SHANK2
GO Component	main axon	2.48e-07	GO.0044304	CNTN2|EPB41L3|NFASC|CNTNAP2|KCNA1|KCNA2
GO Component	plasma membrane bounded cell projection	2.48e-07	GO.0120025	PVALB|DPYSL5|DYX1C1|CNTN2|EPB41L3|AUTS2|NFASC|CNTNAP2|DISC1|DCDC2|NLGN4X|KCNA1|CNTN4|NRXN1|RELN|ROBO1|KCNA2|SHANK2
Reactome Pathways	Neurexins and neuroligins	2.67e-07	HSA-6794361	EPB41L3|EPB41|NLGN3|NLGN4X|NRXN1|SHANK2
GO Component	synapse part	2.92e-07	GO.0044456	EPB41L3|EPB41|AMPH|NLGN3|DISC1|SRPX2|NLGN4X|KCNA1|NRXN1|MECP2|KCNA2|SHANK2
GO Process	behavior	3.14e-07	GO.0007610	CNTN2|NLGN3|CNTNAP2|SRPX2|NLGN4X|TBR1|NRXN1|FOXP2|RELN|MECP2|SHANK2
UniProt Keywords	Chromosomal rearrangement	3.87e-07	KW-0160	MET|DYX1C1|AUTS2|CNTNAP2|DISC1|CNTN4|FOXP2|MECP2|FOXP1
UniProt Keywords	Cell junction	4.2e-07	KW-0965	EPB41L3|AMPH|NLGN3|CNTNAP2|DISC1|LGI1|SRPX2|NLGN4X|KCNA1|NRXN1|KCNA2|SHANK2
GO Process	multicellular organismal process	4.55e-07	GO.0032501	DPYSL5|MET|DYX1C1|CNTN2|MCPH1|EPB41L3|AUTS2|NFASC|NLGN3|CUX1|CNTNAP2|DISC1|LGI1|SRPX2|FOXP3|KIAA0319|DCDC2|NLGN4X|KCNA1|TBR1|NFATC2|CNTN4|NRXN1|FOXP2|RELN|MECP2|ROBO1|KCNA2|CNTN1|SHANK2|FOXP1
GO Process	adult behavior	5e-07	GO.0030534	CNTN2|NLGN3|CNTNAP2|NLGN4X|NRXN1|MECP2|SHANK2
GO Process	modulation of chemical synaptic transmission	5e-07	GO.0050804	CNTN2|NLGN3|LGI1|NLGN4X|CNTN4|NRXN1|RELN|MECP2|SHANK2
GO Process	regulation of multicellular organismal process	5e-07	GO.0051239	MET|CNTN2|NLGN3|CUX1|DISC1|SRPX2|FOXP3|KIAA0319|NLGN4X|KCNA1|TBR1|NFATC2|CNTN4|NRXN1|FOXP2|RELN|MECP2|ROBO1|KCNA2|CNTN1|FOXP1
GO Process	presynaptic membrane organization	5e-07	GO.0097090	CNTN2|NLGN3|NLGN4X|NRXN1
GO Process	axon guidance	5.11e-07	GO.0007411	DPYSL5|CNTN2|NFASC|LGI1|CNTN4|NRXN1|RELN|ROBO1
GO Component	axon part	5.86e-07	GO.0033267	CNTN2|EPB41L3|AUTS2|NFASC|CNTNAP2|KCNA1|NRXN1|KCNA2|SHANK2
UniProt Keywords	Cell adhesion	6.78e-07	KW-0130	CNTN2|NFASC|NLGN3|CNTNAP2|SRPX2|NLGN4X|CNTN4|NRXN1|RELN|CNTN1
KEGG Pathways	Cell adhesion molecules (CAMs)	7.01e-07	hsa04514	CNTN2|NFASC|NLGN3|CNTNAP2|NLGN4X|NRXN1|CNTN1
GO Process	regulation of plasma membrane bounded cell projection organization	7.46e-07	GO.0120035	CNTN2|AUTS2|NLGN3|CUX1|KIAA0319|DCDC2|TBR1|NRXN1|RELN|ROBO1|CNTN1
GO Process	telencephalon development	8.37e-07	GO.0021537	CNTN2|MCPH1|CNTNAP2|KCNA1|TBR1|FOXP2|RELN|ROBO1
GO Process	movement of cell or subcellular component	9.2e-07	GO.0006928	DPYSL5|DYX1C1|CNTN2|AUTS2|NFASC|DISC1|LGI1|SRPX2|KIAA0319|DCDC2|NFATC2|CNTN4|NRXN1|RELN|ROBO1
GO Process	regulation of anatomical structure morphogenesis	9.91e-07	GO.0022603	CNTN2|EPB41L3|EPB41|NLGN3|CUX1|SRPX2|TBR1|NFATC2|FOXP2|RELN|MECP2|ROBO1|FOXP1
GO Process	neuron cell-cell adhesion	1.22e-06	GO.0007158	NLGN3|NLGN4X|CNTN4|NRXN1
GO Process	pallium development	1.28e-06	GO.0021543	MCPH1|CNTNAP2|KCNA1|TBR1|FOXP2|RELN|ROBO1
GO Process	regulation of multicellular organismal development	1.38e-06	GO.2000026	CNTN2|NLGN3|CUX1|DISC1|SRPX2|FOXP3|KIAA0319|TBR1|NFATC2|CNTN4|NRXN1|FOXP2|RELN|MECP2|ROBO1|CNTN1|FOXP1
GO Process	regulation of developmental process	1.45e-06	GO.0050793	CNTN2|EPB41L3|EPB41|NLGN3|CUX1|DISC1|SRPX2|FOXP3|KIAA0319|TBR1|NFATC2|CNTN4|NRXN1|FOXP2|RELN|MECP2|ROBO1|CNTN1|FOXP1
Reactome Pathways	Protein-protein interactions at synapses	1.53e-06	HSA-6794362	EPB41L3|EPB41|NLGN3|NLGN4X|NRXN1|SHANK2
UniProt Keywords	Synapse	1.73e-06	KW-0770	AMPH|NLGN3|DISC1|SRPX2|NLGN4X|KCNA1|NRXN1|KCNA2|SHANK2
GO Process	cerebral cortex development	2.97e-06	GO.0021987	MCPH1|CNTNAP2|TBR1|FOXP2|RELN|ROBO1
GO Process	nervous system process	2.97e-06	GO.0050877	CNTN2|NFASC|NLGN3|CNTNAP2|DCDC2|NLGN4X|KCNA1|TBR1|NRXN1|FOXP2|RELN|MECP2|KCNA2|SHANK2
GO Component	somatodendritic compartment	3.42e-06	GO.0036477	PVALB|DPYSL5|CNTN2|NFASC|CNTNAP2|NLGN4X|KCNA1|NRXN1|RELN|KCNA2|SHANK2
GO Component	synaptic membrane	3.42e-06	GO.0097060	NLGN3|DISC1|SRPX2|NLGN4X|KCNA1|NRXN1|KCNA2|SHANK2
GO Component	plasma membrane bounded cell projection part	3.42e-06	GO.0120038	DPYSL5|CNTN2|EPB41L3|AUTS2|NFASC|CNTNAP2|DISC1|DCDC2|NLGN4X|KCNA1|NRXN1|RELN|KCNA2|SHANK2
GO Process	positive regulation of synaptic transmission	6.56e-06	GO.0050806	NLGN3|LGI1|NRXN1|RELN|MECP2|SHANK2
GO Process	postsynaptic membrane organization	7.18e-06	GO.0001941	NLGN3|NLGN4X|NRXN1|RELN
GO Process	positive regulation of nervous system development	1.32e-05	GO.0051962	NLGN3|CUX1|DISC1|SRPX2|NRXN1|RELN|MECP2|ROBO1|CNTN1
GO Process	hindbrain development	1.33e-05	GO.0030902	NLGN4X|TBR1|NRXN1|FOXP2|MECP2|CNTN1
GO Component	paranodal junction	1.35e-05	GO.0033010	NFASC|CNTNAP2|KCNA2
GO Process	chemotaxis	1.35e-05	GO.0006935	DPYSL5|MET|CNTN2|NFASC|LGI1|CNTN4|NRXN1|RELN|ROBO1
GO Component	voltage-gated potassium channel complex	1.43e-05	GO.0008076	CNTN2|CNTNAP2|DPP6|KCNA1|KCNA2
GO Process	synapse assembly	1.49e-05	GO.0007416	NLGN3|NLGN4X|NRXN1|MECP2|SHANK2
GO Process	vocal learning	1.49e-05	GO.0042297	CNTNAP2|NRXN1|FOXP2
GO Process	cell adhesion	1.59e-05	GO.0007155	CNTN2|NFASC|NLGN3|CNTNAP2|SRPX2|NLGN4X|CNTN4|NRXN1|RELN|ROBO1|CNTN1
GO Process	neuron maturation	1.75e-05	GO.0042551	CNTN2|NFASC|CNTNAP2|MECP2
GO Process	neuron recognition	2.14e-05	GO.0008038	CNTN2|CNTNAP2|CNTN4|ROBO1
Reactome Pathways	Neuronal System	2.22e-05	HSA-112316	EPB41L3|EPB41|NLGN3|NLGN4X|KCNA1|NRXN1|KCNA2|SHANK2
GO Process	regulation of synaptic plasticity	2.37e-05	GO.0048167	CNTN2|NLGN3|CNTN4|RELN|MECP2|SHANK2
UniProt Keywords	Mental retardation	2.7e-05	KW-0991	MCPH1|AUTS2|CNTNAP2|SRPX2|DPP6|NRXN1|MECP2|FOXP1
GO Process	modulation of excitatory postsynaptic potential	2.85e-05	GO.0098815	NLGN3|NLGN4X|NRXN1|RELN
UniProt Keywords	Alternative splicing	3.18e-05	KW-0025	KCTD3|MET|GCFC2|DYX1C1|MCPH1|EPB41L3|AUTS2|NFASC|EPB41|AMPH|NLGN3|CUX1|CNTNAP2|DISC1|LGI1|FOXP4|FOXP3|DPP6|KIAA0319|DCDC2|NLGN4X|TBR1|NFATC2|CNTN4|NRXN1|FOXP2|RELN|MECP2|ATP2C2|ROBO1|KCNA2|CMIP|CNTN1|SHANK2|FOXP1
UniProt Keywords	Epilepsy	3.18e-05	KW-0887	CNTN2|CNTNAP2|LGI1|SRPX2|RELN|KCNA2
GO Process	regulation of neurogenesis	3.27e-05	GO.0050767	CNTN2|NLGN3|CUX1|DISC1|KIAA0319|TBR1|CNTN4|RELN|ROBO1|CNTN1
GO Process	membrane organization	3.27e-05	GO.0061024	CNTN2|EPB41L3|NFASC|AMPH|NLGN3|CNTNAP2|KIAA0319|NLGN4X|NRXN1|RELN
GO Process	positive regulation of cellular component organization	3.29e-05	GO.0051130	MET|AUTS2|NLGN3|CUX1|SRPX2|FOXP3|NFATC2|NRXN1|RELN|MECP2|ROBO1|CNTN1
GO Process	postsynaptic membrane assembly	3.29e-05	GO.0097104	NLGN3|NLGN4X|NRXN1
GO Process	presynaptic membrane assembly	3.29e-05	GO.0097105	NLGN3|NLGN4X|NRXN1
GO Process	response to external stimulus	3.45e-05	GO.0009605	DPYSL5|MET|CNTN2|NFASC|CNTNAP2|LGI1|FOXP3|KCNA1|CNTN4|NRXN1|FOXP2|RELN|MECP2|ROBO1|FOXP1
GO Process	cerebellum development	3.45e-05	GO.0021549	NLGN4X|NRXN1|FOXP2|MECP2|CNTN1
GO Process	long-term synaptic potentiation	3.45e-05	GO.0060291	NLGN3|RELN|MECP2|SHANK2
GO Process	localization	4.18e-05	GO.0051179	DYX1C1|CNTN2|MCPH1|EPB41L3|AUTS2|NFASC|AMPH|NLGN3|CUX1|CNTNAP2|DISC1|SRPX2|DPP6|KIAA0319|DCDC2|NLGN4X|KCNA1|NFATC2|NRXN1|RELN|MECP2|ATP2C2|ROBO1|KCNA2|FOXP1
GO Component	paranode region of axon	4.28e-05	GO.0033270	EPB41L3|NFASC|KCNA1
GO Component	neuronal cell body	4.51e-05	GO.0043025	PVALB|DPYSL5|CNTN2|CNTNAP2|KCNA1|NRXN1|KCNA2|SHANK2
GO Process	regulation of neuron differentiation	4.81e-05	GO.0045664	CNTN2|NLGN3|CUX1|KIAA0319|TBR1|CNTN4|RELN|ROBO1|CNTN1
GO Process	regulation of cell morphogenesis	5.04e-05	GO.0022604	CNTN2|EPB41L3|EPB41|NLGN3|CUX1|TBR1|RELN|ROBO1
GO Process	regulation of neuron projection development	5.07e-05	GO.0010975	CNTN2|NLGN3|CUX1|KIAA0319|TBR1|RELN|ROBO1|CNTN1
GO Component	asymmetric synapse	5.15e-05	GO.0032279	EPB41L3|EPB41|NLGN3|DISC1|NLGN4X|SHANK2
GO Process	neuronal ion channel clustering	5.95e-05	GO.0045161	CNTN2|NFASC|CNTNAP2
GO Process	regulation of cell differentiation	6e-05	GO.0045595	CNTN2|NLGN3|CUX1|DISC1|FOXP3|KIAA0319|TBR1|NFATC2|CNTN4|RELN|MECP2|ROBO1|CNTN1|FOXP1
GO Component	plasma membrane region	6.65e-05	GO.0098590	MET|EPB41L3|NLGN3|CNTNAP2|DISC1|SRPX2|NLGN4X|KCNA1|NRXN1|KCNA2|SHANK2
GO Process	transmission of nerve impulse	8.72e-05	GO.0019226	NFASC|CNTNAP2|KCNA1|KCNA2
GO Component	dendrite	0.0001	GO.0030425	DPYSL5|NFASC|CNTNAP2|NLGN4X|KCNA1|RELN|KCNA2|SHANK2
GO Process	cellular component assembly	0.0001	GO.0022607	KCTD3|GCFC2|DYX1C1|EPB41L3|NFASC|EPB41|NLGN3|DISC1|LGI1|DCDC2|NLGN4X|KCNA1|NRXN1|MECP2|KCNA2|SHANK2
GO Process	positive regulation of developmental process	0.0001	GO.0051094	NLGN3|CUX1|DISC1|SRPX2|FOXP3|NFATC2|NRXN1|FOXP2|RELN|MECP2|ROBO1|CNTN1
SMART Domains	Fibronectin type 3 domain	0.00011	SM00060	CNTN2|NFASC|KIAA0319|CNTN4|ROBO1|CNTN1
SMART Domains	FORKHEAD	0.00011	SM00339	FOXP4|FOXP3|FOXP2|FOXP1
GO Process	positive regulation of multicellular organismal process	0.00012	GO.0051240	MET|NLGN3|CUX1|DISC1|SRPX2|FOXP3|NRXN1|FOXP2|RELN|MECP2|ROBO1|CNTN1|FOXP1
Pfam	Forkhead domain	0.00016	PF00250	FOXP4|FOXP3|FOXP2|FOXP1
GO Process	positive regulation of synapse assembly	0.00017	GO.0051965	NLGN3|SRPX2|NRXN1|MECP2
GO Process	cell motility	0.00018	GO.0048870	DYX1C1|CNTN2|AUTS2|DISC1|SRPX2|KIAA0319|DCDC2|NFATC2|RELN|ROBO1
GO Process	regulation of NMDA receptor activity	0.00019	GO.2000310	NLGN3|NRXN1|RELN
GO Process	regulation of AMPA receptor activity	0.00019	GO.2000311	NLGN3|NRXN1|RELN
Pfam	Fibronectin type III domain	0.00022	PF00041	CNTN2|NFASC|CNTN4|ROBO1|CNTN1
GO Process	regulation of cell morphogenesis involved in differentiation	0.00023	GO.0010769	CNTN2|NLGN3|CUX1|TBR1|RELN|ROBO1
GO Component	postsynapse	0.00024	GO.0098794	EPB41L3|EPB41|NLGN3|DISC1|NLGN4X|MECP2|SHANK2
GO Process	positive regulation of synaptic transmission, glutamatergic	0.00025	GO.0051968	NLGN3|NRXN1|RELN
GO Component	plasma membrane	0.00026	GO.0005886	KCTD3|MET|DYX1C1|CNTN2|EPB41L3|NFASC|EPB41|AMPH|NLGN3|CNTNAP2|DISC1|SRPX2|DPP6|KIAA0319|NLGN4X|KCNA1|CNTN4|NRXN1|RELN|ROBO1|KCNA2|CNTN1|SHANK2
GO Component	plasma membrane part	0.00026	GO.0044459	MET|CNTN2|EPB41L3|EPB41|AMPH|NLGN3|CNTNAP2|DISC1|SRPX2|DPP6|NLGN4X|KCNA1|NRXN1|ROBO1|KCNA2|SHANK2
InterPro Domains	Fork head domain	0.00026	IPR001766	FOXP4|FOXP3|FOXP2|FOXP1
InterPro Domains	Fibronectin type III	0.00026	IPR003961	CNTN2|NFASC|KIAA0319|CNTN4|ROBO1|CNTN1
InterPro Domains	Immunoglobulin I-set	0.00026	IPR013098	CNTN2|NFASC|CNTN4|ROBO1|CNTN1
InterPro Domains	Fork head domain conserved site 2	0.00026	IPR030456	FOXP4|FOXP3|FOXP2|FOXP1
UniProt Keywords	Asperger syndrome	0.00026	KW-1270	NLGN3|NLGN4X
GO Process	regulation of membrane potential	0.00026	GO.0042391	NLGN3|NLGN4X|KCNA1|NRXN1|RELN|MECP2|KCNA2
GO Process	associative learning	0.00027	GO.0008306	NLGN3|TBR1|RELN|MECP2
GO Process	regulation of synapse organization	0.00028	GO.0050807	NLGN3|SRPX2|NRXN1|RELN|MECP2
GO Process	cell-cell adhesion	0.00028	GO.0098609	NFASC|NLGN3|SRPX2|NLGN4X|CNTN4|NRXN1|ROBO1
GO Component	excitatory synapse	0.00029	GO.0060076	NLGN3|SRPX2|NLGN4X
GO Component	symmetric, GABA-ergic, inhibitory synapse	0.0003	GO.0098983	NLGN3|NLGN4X
GO Process	positive regulation of excitatory postsynaptic potential	0.00036	GO.2000463	NLGN3|NRXN1|RELN
GO Process	startle response	0.0004	GO.0001964	KCNA1|NRXN1|MECP2
GO Process	cell migration	0.00041	GO.0016477	DYX1C1|CNTN2|AUTS2|DISC1|KIAA0319|DCDC2|NFATC2|RELN|ROBO1
GO Component	cell surface	0.00044	GO.0009986	CNTN2|NLGN3|CNTNAP2|SRPX2|NLGN4X|KCNA1|NRXN1|ROBO1
GO Component	postsynaptic density	0.00044	GO.0014069	EPB41L3|EPB41|DISC1|NLGN4X|SHANK2
GO Component	asymmetric, glutamatergic, excitatory synapse	0.00051	GO.0098985	NLGN3|NLGN4X
GO Process	clustering of voltage-gated potassium channels	0.00051	GO.0045163	CNTN2|CNTNAP2
GO Function	protein binding	0.00061	GO.0005515	PVALB|DPYSL5|MET|DYX1C1|CNTN2|MCPH1|EPB41L3|NFASC|EPB41|NLGN3|CUX1|CNTNAP2|LGI1|SRPX2|FOXP3|DCDC2|NLGN4X|KCNA1|TBR1|NFATC2|NRXN1|FOXP2|RELN|MECP2|ROBO1|KCNA2|SHANK2|FOXP1
GO Process	limbic system development	0.00075	GO.0021761	CNTNAP2|KCNA1|TBR1|RELN
GO Process	NMDA glutamate receptor clustering	0.00075	GO.0097114	NRXN1|RELN
GO Process	positive regulation of cell communication	0.00086	GO.0010647	MET|CNTN2|AUTS2|NLGN3|DISC1|LGI1|DCDC2|NRXN1|RELN|MECP2|ROBO1|SHANK2
GO Process	positive regulation of signaling	0.00088	GO.0023056	MET|CNTN2|AUTS2|NLGN3|DISC1|LGI1|DCDC2|NRXN1|RELN|MECP2|ROBO1|SHANK2
GO Component	distal axon	0.00091	GO.0150034	AUTS2|KCNA1|NRXN1|KCNA2|SHANK2
GO Process	regulation of localization	0.00093	GO.0032879	MET|EPB41|NLGN3|SRPX2|FOXP3|DPP6|KCNA1|TBR1|NRXN1|RELN|MECP2|ROBO1|KCNA2|CNTN1|FOXP1
GO Process	developmental maturation	0.00099	GO.0021700	CNTN2|NFASC|CNTNAP2|NRXN1|MECP2
GO Process	protein localization to paranode region of axon	0.001	GO.0002175	EPB41L3|NFASC
UniProt Keywords	Repeat	0.0011	KW-0677	PVALB|KCTD3|MET|DYX1C1|CNTN2|MCPH1|NFASC|CUX1|CNTNAP2|LGI1|SRPX2|KIAA0319|DCDC2|NFATC2|CNTN4|NRXN1|RELN|MECP2|ROBO1|CMIP|CNTN1
SMART Domains	Immunoglobulin C-2 Type	0.0011	SM00408	CNTN2|NFASC|CNTN4|ROBO1|CNTN1
Pfam	Immunoglobulin domain	0.0012	PF00047	CNTN2|NFASC|CNTN4|ROBO1|CNTN1
Pfam	SAB domain	0.0012	PF04382	EPB41L3|EPB41
Pfam	4.1 protein C-terminal domain (CTD)	0.0012	PF05902	EPB41L3|EPB41
Pfam	Immunoglobulin I-set domain	0.0012	PF07679	CNTN2|NFASC|CNTN4|ROBO1|CNTN1
Pfam	Immunoglobulin domain	0.0012	PF13895	CNTN2|NFASC|CNTN4|ROBO1|CNTN1
Pfam	Immunoglobulin domain	0.0012	PF13927	CNTN2|NFASC|CNTN4|ROBO1|CNTN1
GO Process	animal organ development	0.0013	GO.0048513	MET|CNTN2|MCPH1|CNTNAP2|FOXP3|NLGN4X|KCNA1|TBR1|CNTN4|NRXN1|FOXP2|RELN|MECP2|ROBO1|CNTN1|FOXP1
GO Process	postsynaptic density protein 95 clustering	0.0013	GO.0097119	NRXN1|RELN
GO Process	regulation of presynapse organization	0.0013	GO.0099174	NLGN3|NRXN1
GO Component	leading edge membrane	0.0014	GO.0031256	EPB41L3|AMPH|CNTNAP2|KCNA2
GO Component	spanning component of membrane	0.0014	GO.0089717	NLGN3|NLGN4X
Pfam	BTB/POZ domain	0.0014	PF02214	KCTD3|KCNA1|KCNA2
InterPro Domains	Neuroligin	0.0015	IPR000460	NLGN3|NLGN4X
InterPro Domains	SAB domain	0.0015	IPR007477	EPB41L3|EPB41
InterPro Domains	Band 4.1, C-terminal	0.0015	IPR008379	EPB41L3|EPB41
InterPro Domains	Immunoglobulin-like fold	0.0015	IPR013783	MET|CNTN2|NFASC|KIAA0319|NFATC2|CNTN4|ROBO1|CNTN1
InterPro Domains	Fibronectin type III superfamily	0.0015	IPR036116	CNTN2|NFASC|CNTN4|ROBO1|CNTN1
GO Process	regulation of cell communication	0.0015	GO.0010646	MET|DYX1C1|CNTN2|AUTS2|NLGN3|DISC1|LGI1|FOXP3|DCDC2|NLGN4X|CNTN4|NRXN1|RELN|MECP2|ROBO1|SHANK2|FOXP1
GO Process	regulation of cellular process	0.0015	GO.0050794	DPYSL5|MET|GCFC2|DYX1C1|CNTN2|MCPH1|EPB41L3|AUTS2|EPB41|NLGN3|CUX1|DISC1|LGI1|SRPX2|FOXP4|FOXP3|DPP6|KIAA0319|DCDC2|NLGN4X|KCNA1|TBR1|NFATC2|CNTN4|NRXN1|FOXP2|RELN|MECP2|ROBO1|KCNA2|CNTN1|SHANK2|FOXP1
GO Component	integral component of synaptic membrane	0.0016	GO.0099699	NLGN3|NRXN1
GO Process	neuronal signal transduction	0.0016	GO.0023041	KCNA1|NRXN1
GO Process	paranodal junction assembly	0.0016	GO.0030913	EPB41L3|NFASC
GO Process	positive regulation of AMPA receptor activity	0.0016	GO.2000969	NLGN3|RELN
InterPro Domains	Immunoglobulin subtype 2	0.0017	IPR003598	CNTN2|NFASC|CNTN4|ROBO1|CNTN1
GO Process	regulation of signaling	0.0017	GO.0023051	MET|DYX1C1|CNTN2|AUTS2|NLGN3|DISC1|LGI1|FOXP3|DCDC2|NLGN4X|CNTN4|NRXN1|RELN|MECP2|ROBO1|SHANK2|FOXP1
GO Process	regulation of dendrite development	0.0017	GO.0050773	NLGN3|CUX1|KIAA0319|RELN
GO Process	forebrain neuron differentiation	0.0018	GO.0021879	CNTN2|TBR1|ROBO1
UniProt Keywords	Neurogenesis	0.0019	KW-0524	DYX1C1|DISC1|KIAA0319|DCDC2|ROBO1
UniProt Keywords	Phosphoprotein	0.0019	KW-0597	PVALB|KCTD3|DPYSL5|MET|GCFC2|MCPH1|EPB41L3|AUTS2|NFASC|EPB41|AMPH|NLGN3|CUX1|CNTNAP2|FOXP4|FOXP3|DCDC2|NLGN4X|KCNA1|TBR1|NFATC2|MECP2|ATP2C2|ROBO1|KCNA2|CMIP|SHANK2|FOXP1
UniProt Keywords	Repressor	0.0019	KW-0678	GCFC2|CUX1|FOXP4|FOXP3|FOXP2|MECP2|FOXP1
GO Process	cerebral cortex tangential migration	0.0019	GO.0021800	RELN|ROBO1
GO Process	regulation of histone acetylation	0.0019	GO.0035065	AUTS2|FOXP3|MECP2
GO Process	positive regulation of cellular process	0.0019	GO.0048522	MET|CNTN2|AUTS2|NLGN3|CUX1|DISC1|LGI1|SRPX2|FOXP3|DCDC2|KCNA1|TBR1|NFATC2|NRXN1|FOXP2|RELN|MECP2|ROBO1|CNTN1|SHANK2|FOXP1
InterPro Domains	Potassium channel tetramerisation-type BTB domain	0.0021	IPR003131	KCTD3|KCNA1|KCNA2
InterPro Domains	Potassium channel, voltage dependent, Kv1	0.0021	IPR003972	KCNA1|KCNA2
GO Process	positive regulation of synapse maturation	0.0022	GO.0090129	NRXN1|RELN
GO Process	negative regulation of excitatory postsynaptic potential	0.0022	GO.0090394	NLGN3|NLGN4X
UniProt Keywords	Cell membrane	0.0024	KW-1003	KCTD3|CNTN2|EPB41L3|NFASC|NLGN3|DISC1|DPP6|KIAA0319|NLGN4X|KCNA1|CNTN4|NRXN1|ROBO1|KCNA2|CNTN1|SHANK2
GO Process	regulation of ion transmembrane transport	0.0024	GO.0034765	NLGN3|DPP6|KCNA1|NRXN1|RELN|KCNA2
GO Process	regulation of ion transport	0.0024	GO.0043269	NLGN3|DPP6|KCNA1|NRXN1|RELN|KCNA2|CNTN1
GO Process	positive regulation of small GTPase mediated signal transduction	0.0024	GO.0051057	AUTS2|RELN|ROBO1
GO Component	node of Ranvier	0.0025	GO.0033268	CNTN2|NFASC
GO Component	presynaptic membrane	0.0025	GO.0042734	KCNA1|NRXN1|KCNA2
GO Process	telencephalon cell migration	0.0025	GO.0022029	CNTN2|RELN|ROBO1
UniProt Keywords	Glycoprotein	0.0026	KW-0325	MET|CNTN2|NFASC|EPB41|NLGN3|CNTNAP2|LGI1|SRPX2|DPP6|KIAA0319|NLGN4X|KCNA1|CNTN4|NRXN1|RELN|ROBO1|KCNA2|CNTN1|SHANK2
GO Process	regulation of endothelial cell migration	0.0026	GO.0010594	MET|SRPX2|MECP2|FOXP1
GO Process	positive regulation of biological process	0.0027	GO.0048518	MET|CNTN2|AUTS2|EPB41|NLGN3|CUX1|DISC1|LGI1|SRPX2|FOXP3|DCDC2|KCNA1|TBR1|NFATC2|NRXN1|FOXP2|RELN|MECP2|ROBO1|CNTN1|SHANK2|FOXP1
GO Process	regulation of cation channel activity	0.0027	GO.2001257	NLGN3|KCNA1|NRXN1|RELN
Pfam	FERM adjacent (FA)	0.0029	PF08736	EPB41L3|EPB41
GO Process	negative regulation of synaptic transmission	0.0029	GO.0050805	NLGN3|NLGN4X|SHANK2
GO Process	negative regulation of multicellular organismal process	0.0029	GO.0051241	CNTN2|NLGN3|FOXP3|KIAA0319|NLGN4X|NFATC2|CNTN4|MECP2|ROBO1
Reactome Pathways	Axon guidance	0.0029	HSA-422475	DPYSL5|MET|CNTN2|NFASC|RELN|ROBO1|CNTN1
GO Process	positive regulation of cation channel activity	0.003	GO.2001259	NLGN3|KCNA1|RELN
GO Process	regulation of cation transmembrane transport	0.0031	GO.1904062	NLGN3|DPP6|KCNA1|NRXN1|RELN
Reactome Pathways	Neurofascin interactions	0.0031	HSA-447043	NFASC|CNTN1
GO Component	axolemma	0.0033	GO.0030673	EPB41L3|CNTNAP2
GO Process	regulation of respiratory gaseous exchange by neurological system process	0.0037	GO.0002087	NLGN3|MECP2
GO Process	central nervous system neuron differentiation	0.0037	GO.0021953	CNTN2|TBR1|NRXN1|ROBO1
GO Process	regulation of behavior	0.0037	GO.0050795	NRXN1|RELN|KCNA2
InterPro Domains	Carboxylesterase type B, conserved site	0.0038	IPR019819	NLGN3|NLGN4X
GO Process	negative regulation of cell differentiation	0.0038	GO.0045596	CNTN2|NLGN3|FOXP3|KIAA0319|NFATC2|CNTN4|MECP2
Pfam	Carboxylesterase family	0.0039	PF00135	NLGN3|NLGN4X
GO Process	negative regulation of developmental process	0.0039	GO.0051093	CNTN2|NLGN3|FOXP3|KIAA0319|NFATC2|CNTN4|MECP2|ROBO1
InterPro Domains	Carboxylesterase, type B	0.0041	IPR002018	NLGN3|NLGN4X
InterPro Domains	FERM adjacent (FA)	0.0041	IPR014847	EPB41L3|EPB41
InterPro Domains	Neurexin/syndecan/glycophorin C	0.0042	IPR003585	CNTNAP2|NRXN1
GO Component	integral component of plasma membrane	0.0043	GO.0005887	MET|CNTN2|NLGN3|CNTNAP2|DPP6|NLGN4X|KCNA1|NRXN1|ROBO1|KCNA2
UniProt Keywords	Schizophrenia	0.0044	KW-1211	DISC1|NRXN1
GO Process	positive regulation of cellular component biogenesis	0.0044	GO.0044089	MET|AUTS2|NLGN3|SRPX2|NRXN1|MECP2
SMART Domains	putative band 4.1 homologues' binding motif	0.0045	SM00294	CNTNAP2|NRXN1
SMART Domains	FERM adjacent (FA)	0.0045	SM01195	EPB41L3|EPB41
GO Process	sensory perception of pain	0.0046	GO.0019233	KCNA1|MECP2|KCNA2
Reactome Pathways	RUNX1 and FOXP3 control the development of regulatory T lymphocytes (Tregs)	0.0047	HSA-8877330	FOXP3|NFATC2
Pfam	alpha/beta hydrolase fold	0.0049	PF07859	NLGN3|NLGN4X
GO Process	regulation of dendrite morphogenesis	0.0049	GO.0048814	NLGN3|CUX1|RELN
InterPro Domains	Ezrin/radixin/moesin-like	0.005	IPR000798	EPB41L3|EPB41
GO Process	cytoskeleton organization	0.0051	GO.0007010	DYX1C1|CNTN2|MCPH1|EPB41L3|AUTS2|EPB41|DISC1|MECP2
GO Process	regulation of system process	0.0051	GO.0044057	NLGN3|NLGN4X|KCNA1|NRXN1|RELN|MECP2
GO Process	negative regulation of smooth muscle cell differentiation	0.0051	GO.0051151	NFATC2|MECP2
GO Process	biological regulation	0.0051	GO.0065007	PVALB|DPYSL5|MET|GCFC2|DYX1C1|CNTN2|MCPH1|EPB41L3|AUTS2|EPB41|NLGN3|CUX1|DISC1|LGI1|SRPX2|FOXP4|FOXP3|DPP6|KIAA0319|DCDC2|NLGN4X|KCNA1|TBR1|NFATC2|CNTN4|NRXN1|FOXP2|RELN|MECP2|ROBO1|KCNA2|CNTN1|SHANK2|FOXP1
GO Process	striatum development	0.0055	GO.0021756	CNTNAP2|FOXP2
GO Process	positive regulation of cell projection organization	0.0055	GO.0031346	AUTS2|CUX1|RELN|ROBO1|CNTN1
GO Process	regulation of response to external stimulus	0.0055	GO.0032101	MET|MCPH1|FOXP3|TBR1|NRXN1|ROBO1|FOXP1
GO Process	negative regulation of histone acetylation	0.0055	GO.0035067	FOXP3|MECP2
GO Component	postsynaptic membrane	0.006	GO.0045211	NLGN3|DISC1|NLGN4X|SHANK2
GO Process	positive regulation of histone modification	0.0064	GO.0031058	AUTS2|FOXP3|MECP2
GO Process	negative regulation of neuron differentiation	0.0068	GO.0045665	CNTN2|NLGN3|KIAA0319|CNTN4
Pfam	IPT/TIG domain	0.007	PF01833	MET|NFATC2
InterPro Domains	Winged helix DNA-binding domain superfamily	0.0071	IPR036390	FOXP4|FOXP3|FOXP2|FOXP1
GO Process	regulation of response to stimulus	0.0072	GO.0048583	MET|DYX1C1|CNTN2|MCPH1|AUTS2|NLGN3|DISC1|FOXP3|DCDC2|NLGN4X|TBR1|NFATC2|NRXN1|RELN|ROBO1|KCNA2|FOXP1
GO Process	response to mechanical stimulus	0.0073	GO.0009612	CNTNAP2|KCNA1|NRXN1|FOXP2
Pfam	FERM C-terminal PH-like domain	0.0076	PF09380	EPB41L3|EPB41
GO Process	axonal fasciculation	0.0077	GO.0007413	CNTN2|CNTN4
GO Process	myelination	0.0077	GO.0042552	CNTN2|EPB41L3|NFASC
GO Process	regulation of biological quality	0.0081	GO.0065008	PVALB|MET|CNTN2|EPB41L3|EPB41|NLGN3|SRPX2|FOXP3|NLGN4X|KCNA1|CNTN4|NRXN1|RELN|MECP2|KCNA2|SHANK2
GO Process	positive regulation of endothelial cell migration	0.0082	GO.0010595	MET|SRPX2|FOXP1
GO Component	perikaryon	0.0083	GO.0043204	CNTNAP2|KCNA1|KCNA2
Pfam	FERM N-terminal domain	0.0087	PF09379	EPB41L3|EPB41
GO Process	negative regulation of transcription by RNA polymerase II	0.0088	GO.0000122	GCFC2|MCPH1|CUX1|FOXP3|NFATC2|FOXP2|MECP2
GO Process	receptor localization to synapse	0.0088	GO.0097120	NRXN1|RELN
GO Process	synaptic vesicle cycle	0.0088	GO.0099504	NLGN3|NLGN4X|NRXN1
GO Process	microtubule cytoskeleton organization	0.0089	GO.0000226	DYX1C1|CNTN2|MCPH1|DISC1|MECP2
UniProt Keywords	Disease mutation	0.0093	KW-0225	MET|NLGN3|LGI1|SRPX2|FOXP3|DPP6|DCDC2|KCNA1|TBR1|FOXP2|RELN|MECP2|KCNA2|FOXP1
InterPro Domains	Immunoglobulin subtype	0.0095	IPR003599	CNTN2|NFASC|CNTN4|ROBO1|CNTN1
InterPro Domains	FERM conserved site	0.0095	IPR019747	EPB41L3|EPB41
InterPro Domains	Winged helix-like DNA-binding domain superfamily	0.0095	IPR036388	FOXP4|FOXP3|FOXP2|FOXP1
KEGG Pathways	Axon guidance	0.0096	hsa04360	DPYSL5|MET|NFATC2|ROBO1
GO Component	non-motile cilium	0.0097	GO.0097730	DYX1C1|DCDC2|SHANK2
GO Process	chemical synaptic transmission	0.0097	GO.0007268	AMPH|NLGN3|KCNA1|NRXN1|MECP2
GO Process	anatomical structure formation involved in morphogenesis	0.0097	GO.0048646	EPB41L3|NFASC|SRPX2|TBR1|NRXN1|RELN|ROBO1
GO Process	protein localization to membrane	0.0098	GO.0072657	EPB41L3|NFASC|DPP6|NRXN1|RELN
InterPro Domains	Potassium channel, voltage dependent, Kv	0.0102	IPR003968	KCNA1|KCNA2
InterPro Domains	FERM, C-terminal PH-like domain	0.0102	IPR018980	EPB41L3|EPB41
GO Process	regulation of regulatory T cell differentiation	0.0103	GO.0045589	FOXP3|NFATC2
GO Process	cellular protein localization	0.0104	GO.0034613	CNTN2|MCPH1|EPB41L3|NFASC|CNTNAP2|DPP6|KCNA1|NRXN1|RELN
GO Process	protein localization	0.0107	GO.0008104	CNTN2|MCPH1|EPB41L3|NFASC|CNTNAP2|DPP6|KCNA1|NRXN1|RELN|MECP2|FOXP1
InterPro Domains	IPT domain	0.0108	IPR002909	MET|NFATC2
InterPro Domains	FERM, N-terminal	0.0108	IPR018979	EPB41L3|EPB41
InterPro Domains	Alpha/Beta hydrolase fold	0.0108	IPR029058	NLGN3|DPP6|NLGN4X
GO Process	positive regulation of microtubule polymerization	0.0108	GO.0031116	MET|MECP2
GO Process	negative regulation of gene expression	0.0109	GO.0010629	GCFC2|MCPH1|CUX1|FOXP3|NFATC2|NRXN1|FOXP2|MECP2|ROBO1|FOXP1
Pfam	Laminin G domain	0.0111	PF00054	CNTNAP2|NRXN1
GO Process	positive regulation of histone acetylation	0.0114	GO.0035066	AUTS2|FOXP3
GO Process	synaptic vesicle endocytosis	0.0114	GO.0048488	NLGN3|NLGN4X
SMART Domains	ig-like, plexins, transcription factors	0.0114	SM00429	MET|NFATC2
SMART Domains	FERM C-terminal PH-like domain	0.0114	SM01196	EPB41L3|EPB41
GO Process	positive regulation of neurogenesis	0.0115	GO.0050769	CUX1|DISC1|RELN|ROBO1|CNTN1
GO Process	negative regulation of cellular component organization	0.0115	GO.0051129	MET|NLGN3|FOXP3|KIAA0319|NRXN1|MECP2
GO Process	positive regulation of neuron projection development	0.0116	GO.0010976	CUX1|RELN|ROBO1|CNTN1
GO Process	regulation of cellular component biogenesis	0.0116	GO.0044087	MET|AUTS2|NLGN3|SRPX2|DCDC2|NRXN1|MECP2
GO Process	positive regulation of ion transport	0.0117	GO.0043270	NLGN3|KCNA1|RELN|CNTN1
GO Process	forebrain neuron development	0.0118	GO.0021884	CNTN2|ROBO1
GO Process	negative regulation of dendrite development	0.0118	GO.2000171	NLGN3|KIAA0319
InterPro Domains	Voltage-gated potassium channel	0.0122	IPR028325	KCNA1|KCNA2
GO Process	cortical actin cytoskeleton organization	0.0124	GO.0030866	EPB41L3|EPB41
GO Process	regulation of locomotion	0.0124	GO.0040012	MET|SRPX2|TBR1|RELN|MECP2|ROBO1|FOXP1
UniProt Keywords	Immunoglobulin domain	0.0127	KW-0393	CNTN2|NFASC|CNTN4|ROBO1|CNTN1
GO Process	regulation of cellular component movement	0.0127	GO.0051270	MET|SRPX2|TBR1|RELN|MECP2|ROBO1|FOXP1
UniProt Keywords	Cell projection	0.0129	KW-0966	AUTS2|CNTNAP2|DCDC2|KCNA1|ROBO1|KCNA2|SHANK2
GO Process	neuronal action potential	0.013	GO.0019228	KCNA1|KCNA2
Pfam	Laminin G domain	0.0135	PF02210	CNTNAP2|NRXN1
InterPro Domains	Immunoglobulin-like domain	0.0136	IPR007110	CNTN2|NFASC|CNTN4|ROBO1|CNTN1
GO Process	positive regulation of response to stimulus	0.0138	GO.0048584	MET|CNTN2|AUTS2|NLGN3|DISC1|FOXP3|DCDC2|NFATC2|NRXN1|RELN|ROBO1
GO Process	positive regulation of cell differentiation	0.0141	GO.0045597	CUX1|DISC1|FOXP3|NFATC2|RELN|ROBO1|CNTN1
GO Process	negative regulation of transcription, DNA-templated	0.0141	GO.0045892	GCFC2|MCPH1|CUX1|FOXP3|NFATC2|FOXP2|MECP2|FOXP1
InterPro Domains	Immunoglobulin-like domain superfamily	0.0142	IPR036179	CNTN2|NFASC|CNTN4|ROBO1|CNTN1
GO Process	CD4-positive, alpha-beta T cell differentiation	0.0143	GO.0043367	FOXP3|FOXP1
GO Process	positive regulation of dendrite morphogenesis	0.0143	GO.0050775	CUX1|RELN
Reactome Pathways	Developmental Biology	0.0149	HSA-1266738	DPYSL5|MET|CNTN2|NFASC|LGI1|RELN|ROBO1|CNTN1
GO Process	long-term memory	0.015	GO.0007616	RELN|MECP2
GO Process	regulation of long-term synaptic potentiation	0.015	GO.1900271	NLGN3|RELN
GO Component	membrane part	0.0152	GO.0044425	MET|CNTN2|EPB41L3|NFASC|EPB41|AMPH|NLGN3|CUX1|CNTNAP2|DISC1|SRPX2|DPP6|KIAA0319|NLGN4X|KCNA1|CNTN4|NRXN1|ATP2C2|ROBO1|KCNA2|CNTN1|SHANK2
GO Component	cell projection membrane	0.0153	GO.0031253	EPB41L3|CNTNAP2|KCNA2|SHANK2
GO Component	anchored component of membrane	0.0155	GO.0031225	CNTN2|CNTN4|CNTN1
GO Component	myelin sheath	0.0155	GO.0043209	CNTN2|NFASC|CNTN1
UniProt Keywords	GPI-anchor	0.0157	KW-0336	CNTN2|CNTN4|CNTN1
GO Process	axon extension	0.0157	GO.0048675	AUTS2|NLGN3
GO Component	growth cone	0.0158	GO.0030426	AUTS2|NRXN1|SHANK2
GO Process	positive regulation of signal transduction	0.0163	GO.0009967	MET|CNTN2|AUTS2|NLGN3|DISC1|DCDC2|NRXN1|RELN|ROBO1
GO Process	positive regulation of histone methylation	0.0163	GO.0031062	AUTS2|MECP2
GO Process	regulation of dendritic spine morphogenesis	0.0163	GO.0061001	NLGN3|RELN
GO Process	positive regulation of cell morphogenesis involved in differentiation	0.0168	GO.0010770	CUX1|RELN|ROBO1
GO Process	cytokine production	0.0169	GO.0001816	FOXP3|NFATC2|FOXP1
Pfam	FERM central domain	0.0175	PF00373	EPB41L3|EPB41
GO Process	positive regulation of gene expression	0.018	GO.0010628	MET|CNTN2|AUTS2|FOXP3|TBR1|NFATC2|NRXN1|MECP2|ROBO1|CNTN1
UniProt Keywords	Signal	0.0186	KW-0732	MET|CNTN2|NFASC|NLGN3|CNTNAP2|LGI1|SRPX2|KIAA0319|NLGN4X|CNTN4|NRXN1|RELN|ROBO1|CNTN1
GO Component	cell part	0.0189	GO.0044464	PVALB|KCTD3|DPYSL5|MET|GCFC2|DYX1C1|CNTN2|MCPH1|EPB41L3|AUTS2|NFASC|EPB41|AMPH|NLGN3|CUX1|CNTNAP2|DISC1|SRPX2|FOXP4|FOXP3|DPP6|KIAA0319|DCDC2|NLGN4X|KCNA1|TBR1|NFATC2|CNTN4|NRXN1|FOXP2|RELN|MECP2|ATP2C2|ROBO1|KCNA2|CMIP|CNTN1|SHANK2|FOXP1
InterPro Domains	p53-like transcription factor, DNA-binding	0.0189	IPR008967	TBR1|NFATC2
GO Process	cellular localization	0.0198	GO.0051641	CNTN2|MCPH1|EPB41L3|NFASC|NLGN3|CNTNAP2|DPP6|NLGN4X|KCNA1|NRXN1|RELN
GO Component	presynapse	0.0202	GO.0098793	AMPH|KCNA1|NRXN1|KCNA2
InterPro Domains	FERM domain	0.0208	IPR000299	EPB41L3|EPB41
InterPro Domains	FERM central domain	0.0208	IPR019748	EPB41L3|EPB41
GO Process	regulation of small GTPase mediated signal transduction	0.021	GO.0051056	MET|AUTS2|RELN|ROBO1
InterPro Domains	FERM/acyl-CoA-binding protein superfamily	0.0211	IPR014352	EPB41L3|EPB41
InterPro Domains	Band 4.1 domain	0.0211	IPR019749	EPB41L3|EPB41
InterPro Domains	FERM superfamily, second domain	0.0211	IPR035963	EPB41L3|EPB41
GO Function	neurexin family protein binding	0.0212	GO.0042043	NLGN3|NLGN4X
GO Function	sequence-specific DNA binding	0.0212	GO.0043565	GCFC2|CUX1|FOXP4|FOXP3|TBR1|NFATC2|FOXP2|MECP2|FOXP1
GO Process	protein homooligomerization	0.0213	GO.0051260	KCTD3|LGI1|KCNA1|KCNA2
SMART Domains	Laminin G domain	0.0213	SM00282	CNTNAP2|NRXN1
GO Process	regulation of chromosome organization	0.0215	GO.0033044	MCPH1|AUTS2|FOXP3|MECP2
SMART Domains	Band 4.1 homologues	0.0218	SM00295	EPB41L3|EPB41
SMART Domains	Immunoglobulin	0.0218	SM00409	CNTN2|NFASC|CNTN4|CNTN1
GO Process	glial cell differentiation	0.022	GO.0010001	CNTN2|NLGN3|RELN
GO Process	visual learning	0.0226	GO.0008542	NLGN3|MECP2
GO Process	regulation of cell migration	0.0226	GO.0030334	MET|SRPX2|RELN|MECP2|ROBO1|FOXP1
GO Process	protein localization to plasma membrane	0.0226	GO.0072659	EPB41L3|NFASC|DPP6
SMART Domains	Broad-Complex, Tramtrack and Bric a brac	0.0229	SM00225	KCTD3|KCNA1|KCNA2
GO Process	negative regulation of cellular process	0.0235	GO.0048523	MET|GCFC2|CNTN2|MCPH1|NLGN3|CUX1|FOXP3|KIAA0319|NLGN4X|NFATC2|CNTN4|NRXN1|FOXP2|MECP2|ROBO1|SHANK2|FOXP1
GO Process	negative regulation of RNA metabolic process	0.0237	GO.0051253	GCFC2|MCPH1|CUX1|FOXP3|NFATC2|FOXP2|MECP2|FOXP1
GO Process	cellular process	0.0242	GO.0009987	PVALB|KCTD3|DPYSL5|MET|GCFC2|DYX1C1|CNTN2|MCPH1|EPB41L3|AUTS2|NFASC|EPB41|AMPH|NLGN3|CUX1|CNTNAP2|DISC1|LGI1|SRPX2|FOXP4|FOXP3|KIAA0319|DCDC2|NLGN4X|KCNA1|TBR1|NFATC2|CNTN4|NRXN1|FOXP2|RELN|MECP2|ROBO1|KCNA2|CNTN1|SHANK2|FOXP1
Reactome Pathways	L1CAM interactions	0.0245	HSA-373760	CNTN2|NFASC|CNTN1
GO Process	regulation of axonogenesis	0.0246	GO.0050770	CNTN2|TBR1|ROBO1
GO Process	negative regulation of cell projection organization	0.0248	GO.0031345	NLGN3|KIAA0319|NRXN1
GO Process	regulation of plasma membrane bounded cell projection assembly	0.0248	GO.0120032	AUTS2|DCDC2|NRXN1
GO Process	positive regulation of Ras protein signal transduction	0.0254	GO.0046579	AUTS2|ROBO1
InterPro Domains	BTB/POZ domain	0.0257	IPR000210	KCTD3|KCNA1|KCNA2
InterPro Domains	Laminin G domain	0.026	IPR001791	CNTNAP2|NRXN1
InterPro Domains	SKP1/BTB/POZ domain superfamily	0.026	IPR011333	KCTD3|KCNA1|KCNA2
GO Process	regulation of transcription by RNA polymerase II	0.0262	GO.0006357	MET|GCFC2|MCPH1|AUTS2|CUX1|FOXP4|FOXP3|TBR1|NFATC2|FOXP2|MECP2|FOXP1
GO Process	cell-cell junction organization	0.0262	GO.0045216	EPB41L3|NFASC|NLGN4X
GO Process	regulation of gene expression	0.0269	GO.0010468	MET|GCFC2|CNTN2|MCPH1|AUTS2|CUX1|FOXP4|FOXP3|TBR1|NFATC2|NRXN1|FOXP2|RELN|MECP2|ROBO1|CNTN1|FOXP1
GO Process	regulation of signal transduction	0.0294	GO.0009966	MET|DYX1C1|CNTN2|AUTS2|NLGN3|DISC1|FOXP3|DCDC2|NLGN4X|NRXN1|RELN|ROBO1|FOXP1
GO Process	regulation of microtubule cytoskeleton organization	0.0295	GO.0070507	MET|MCPH1|MECP2
Pfam	Ion channel	0.03	PF07885	KCNA1|KCNA2
GO Component	cell-cell junction	0.0303	GO.0005911	EPB41L3|NFASC|CNTNAP2|KCNA2
GO Process	growth	0.0308	GO.0040007	AUTS2|NLGN3|NLGN4X|FOXP2
SMART Domains	Epidermal growth factor-like domain.	0.0325	SM00181	CNTNAP2|NRXN1|RELN
GO Component	membrane	0.0337	GO.0016020	KCTD3|MET|DYX1C1|CNTN2|EPB41L3|NFASC|EPB41|AMPH|NLGN3|CUX1|CNTNAP2|DISC1|SRPX2|DPP6|KIAA0319|NLGN4X|KCNA1|CNTN4|NRXN1|RELN|ATP2C2|ROBO1|KCNA2|CNTN1|SHANK2
GO Process	regulation of chemotaxis	0.0343	GO.0050920	MET|TBR1|ROBO1
InterPro Domains	Voltage-dependent channel domain superfamily	0.0351	IPR027359	KCNA1|KCNA2
GO Process	positive regulation of protein localization to cell periphery	0.0352	GO.1904377	EPB41|NRXN1
GO Process	regulation of transport	0.036	GO.0051049	NLGN3|FOXP3|DPP6|KCNA1|NRXN1|RELN|KCNA2|CNTN1|FOXP1
GO Function	RNA polymerase II regulatory region sequence-specific DNA binding	0.0363	GO.0000977	GCFC2|CUX1|FOXP3|TBR1|NFATC2|FOXP2
GO Function	RNA polymerase II proximal promoter sequence-specific DNA binding	0.0363	GO.0000978	GCFC2|FOXP3|TBR1|NFATC2|FOXP2
GO Function	DNA-binding transcription repressor activity, RNA polymerase II-specific	0.0363	GO.0001227	GCFC2|NFATC2|FOXP2|MECP2
GO Function	double-stranded DNA binding	0.0363	GO.0003690	GCFC2|CUX1|FOXP3|TBR1|NFATC2|FOXP2|MECP2
GO Function	signaling receptor binding	0.0363	GO.0005102	DYX1C1|NLGN3|LGI1|SRPX2|NLGN4X|NRXN1|FOXP2|RELN|SHANK2|FOXP1
GO Function	delayed rectifier potassium channel activity	0.0363	GO.0005251	KCNA1|KCNA2
GO Function	binding	0.0363	GO.0005488	PVALB|DPYSL5|MET|GCFC2|DYX1C1|CNTN2|MCPH1|EPB41L3|AUTS2|NFASC|EPB41|AMPH|NLGN3|CUX1|CNTNAP2|LGI1|SRPX2|FOXP4|FOXP3|DCDC2|NLGN4X|KCNA1|TBR1|NFATC2|NRXN1|FOXP2|RELN|MECP2|ATP2C2|ROBO1|KCNA2|CNTN1|SHANK2|FOXP1
GO Function	transcription factor binding	0.0363	GO.0008134	DYX1C1|FOXP3|NFATC2|FOXP2|MECP2|FOXP1
GO Function	nuclear receptor binding	0.0363	GO.0016922	DYX1C1|FOXP2|FOXP1
GO Function	kinesin binding	0.0363	GO.0019894	DCDC2|KCNA2
GO Function	steroid hormone receptor binding	0.0363	GO.0035258	DYX1C1|FOXP2|FOXP1
GO Function	identical protein binding	0.0363	GO.0042802	PVALB|MET|CNTN2|MCPH1|SRPX2|FOXP3|NLGN4X|FOXP2|ROBO1|FOXP1
GO Function	androgen receptor binding	0.0363	GO.0050681	FOXP2|FOXP1
GO Function	RNA polymerase II-specific DNA-binding transcription factor binding	0.0363	GO.0061629	DYX1C1|FOXP3|FOXP2|FOXP1
SMART Domains	EGF domain, unclasssified subfamily	0.0366	SM00001	CNTNAP2|RELN
GO Process	peptidyl-tyrosine phosphorylation	0.0369	GO.0018108	MET|CUX1|RELN
GO Process	positive regulation of protein modification process	0.039	GO.0031401	AUTS2|FOXP3|NRXN1|RELN|MECP2|ROBO1|CNTN1
UniProt Keywords	Postsynaptic cell membrane	0.0392	KW-0628	DISC1|NLGN4X|SHANK2
GO Function	DNA-binding transcription factor activity, RNA polymerase II-specific	0.0396	GO.0000981	GCFC2|CUX1|FOXP4|FOXP3|TBR1|NFATC2|FOXP2|MECP2|FOXP1
GO Process	oligodendrocyte differentiation	0.0402	GO.0048709	CNTN2|NLGN3
InterPro Domains	EGF-like domain	0.0403	IPR000742	CNTNAP2|NRXN1|RELN
GO Process	positive regulation of cell population proliferation	0.0404	GO.0008284	DISC1|FOXP3|NFATC2|FOXP2|MECP2|FOXP1
GO Process	multicellular organismal response to stress	0.041	GO.0033555	RELN|MECP2
GO Process	regulation of Ras protein signal transduction	0.0435	GO.0046578	MET|AUTS2|ROBO1
GO Function	protein self-association	0.0443	GO.0043621	CNTN2|FOXP1
GO Process	regulation of protein binding	0.045	GO.0043393	MET|EPB41|DISC1
Reactome Pathways	Voltage gated Potassium channels	0.0452	HSA-1296072	KCNA1|KCNA2
GO Function	scaffold protein binding	0.0456	GO.0097110	NLGN3|NLGN4X
GO Process	positive regulation of cellular protein metabolic process	0.0459	GO.0032270	CNTN2|AUTS2|FOXP3|NRXN1|RELN|MECP2|ROBO1|CNTN1
GO Process	regulation of potassium ion transmembrane transport	0.0472	GO.1901379	DPP6|KCNA1
UniProt Keywords	Cytoskeleton	0.0477	KW-0206	MCPH1|EPB41L3|AUTS2|EPB41|AMPH|DISC1|DCDC2
UniProt Keywords	Potassium channel	0.0477	KW-0631	KCNA1|KCNA2
InterPro Domains	Galactose-binding-like domain superfamily	0.048	IPR008979	CNTNAP2|RELN
UniProt Keywords	Disulfide bond	0.048	KW-1015	MET|CNTN2|NFASC|NLGN3|CNTNAP2|SRPX2|DPP6|NLGN4X|CNTN4|NRXN1|RELN|ROBO1|CNTN1
GO Process	protein-containing complex assembly	0.0486	GO.0065003	KCTD3|GCFC2|DYX1C1|EPB41|LGI1|KCNA1|NRXN1|KCNA2
UniProt Keywords	EGF-like domain	0.0489	KW-0245	CNTNAP2|NRXN1|RELN
GO Process	adult locomotory behavior	0.0492	GO.0008344	CNTN2|MECP2
GO Process	hippocampus development	0.0492	GO.0021766	KCNA1|RELN
