## Supplemental Table S4 for "Reorganization of molecular networks associated with DNA methylation and changes in the rearing environments of the house wren (*Troglodytes aedon*)"

### Sheet: Table S4
Category	Description	FDR value	Term ID	Genes
GO Function	double-stranded RNA binding	5.61e-15	GO.0003725	EIF2AK2|PRKRA|ZNF346|ADARB1|ILF2|STAU1|STRBP|DUS2
SMART Domains	Double-stranded RNA binding motif	2.06e-14	SM00358	EIF2AK2|PRKRA|ADARB1|STAU1|STRBP|DUS2
Pfam	Double-stranded RNA binding motif	2.12e-14	PF00035	EIF2AK2|PRKRA|ADARB1|STAU1|STRBP|DUS2
InterPro Domains	Double-stranded RNA-binding domain	3.11e-13	IPR014720	EIF2AK2|PRKRA|ADARB1|STAU1|STRBP|DUS2
UniProt Keywords	RNA-binding	3.05e-11	KW-0694	EIF2AK2|RALY|PRKRA|PUM2|ZNF346|ADARB1|STAU1|HNRNPR|STRBP|DUS2
GO Function	RNA binding	3.25e-10	GO.0003723	EIF2AK2|PRKRA|PUM2|ZNF346|ADARB1|ILF2|STAU1|HNRNPR|STRBP|DUS2
GO Function	nucleic acid binding	6.64e-06	GO.0003676	EIF2AK2|PRKRA|PIF1|PUM2|ZNF346|ADARB1|ILF2|STAU1|HNRNPR|STRBP|DUS2
Pfam	Staufen C-terminal domain	2.64e-05	PF16482	PRKRA|STAU1
SMART Domains	domain in DSRM or ZnF_C2H2 domain containing proteins	2.99e-05	SM00572	ILF2|STRBP
Pfam	DZF domain	3.7e-05	PF07528	ILF2|STRBP
InterPro Domains	Staufen, C-terminal	6.1e-05	IPR032478	PRKRA|STAU1
InterPro Domains	DZF domain	8.53e-05	IPR006561	ILF2|STRBP
GO Component	ribonucleoprotein complex	0.00049	GO.1990904	EIF2AK2|RALY|PUM2|ILF2|STAU1|HNRNPR
GO Function	miRNA binding	0.0026	GO.0035198	PUM2|ZNF346
GO Function	mRNA binding	0.0037	GO.0003729	PUM2|ADARB1|HNRNPR
UniProt Keywords	Cytoplasm	0.0041	KW-0963	EIF2AK2|PRKRA|PUM2|ZNF346|ILF2|STAU1|HNRNPR|STRBP|SPATS2|DUS2
GO Process	RNA processing	0.0043	GO.0006396	RALY|PRKRA|PUM2|ADARB1|HNRNPR|DUS2
GO Process	regulation of viral genome replication	0.0069	GO.0045069	EIF2AK2|ADARB1|STAU1
GO Function	mRNA 3'-UTR binding	0.0093	GO.0003730	PUM2|HNRNPR
GO Process	regulation of multi-organism process	0.0157	GO.0043900	EIF2AK2|PUM2|ADARB1|STAU1
GO Process	posttranscriptional regulation of gene expression	0.0169	GO.0010608	EIF2AK2|PRKRA|PUM2|HNRNPR
GO Process	production of miRNAs involved in gene silencing by miRNA	0.0169	GO.0035196	PRKRA|PUM2
GO Process	positive regulation of multi-organism process	0.0169	GO.0043902	PUM2|ADARB1|STAU1
GO Process	positive regulation of viral genome replication	0.0169	GO.0045070	ADARB1|STAU1
GO Process	nucleic acid metabolic process	0.0169	GO.0090304	EIF2AK2|RALY|PRKRA|PIF1|PUM2|ADARB1|ILF2|HNRNPR|DUS2
GO Process	response to virus	0.0187	GO.0009615	EIF2AK2|PRKRA|ADARB1
GO Process	negative regulation of macromolecule metabolic process	0.0187	GO.0010605	EIF2AK2|PRKRA|PIF1|PUM2|ADARB1|HNRNPR|DUS2
GO Process	RNA metabolic process	0.0187	GO.0016070	EIF2AK2|RALY|PRKRA|PUM2|ADARB1|ILF2|HNRNPR|DUS2
GO Process	cellular response to dsRNA	0.0187	GO.0071359	PRKRA|PUM2
GO Process	gene expression	0.0199	GO.0010467	EIF2AK2|RALY|PRKRA|PUM2|ADARB1|ILF2|HNRNPR|DUS2
SMART Domains	RNA recognition motif	0.0204	SM00360	RALY|HNRNPR
GO Process	negative regulation of transferase activity	0.0215	GO.0051348	PIF1|ADARB1|DUS2
GO Process	regulation of translation	0.0231	GO.0006417	EIF2AK2|PUM2|HNRNPR
Pfam	RNA recognition motif. (a.k.a. RRM, RBD, or RNP domain)	0.0249	PF00076	RALY|HNRNPR
UniProt Keywords	mRNA processing	0.025	KW-0507	RALY|ADARB1|HNRNPR
GO Process	negative regulation of catalytic activity	0.026	GO.0043086	PIF1|ADARB1|HNRNPR|DUS2
GO Component	cytoplasmic stress granule	0.0264	GO.0010494	PUM2|STAU1
GO Process	regulation of catalytic activity	0.0304	GO.0050790	EIF2AK2|PRKRA|PIF1|ADARB1|HNRNPR|DUS2
GO Function	enzyme regulator activity	0.0362	GO.0030234	EIF2AK2|PRKRA|PIF1|DUS2
UniProt Keywords	Antiviral defense	0.0369	KW-0051	EIF2AK2|ADARB1
UniProt Keywords	Methylation	0.0369	KW-0488	PUM2|ILF2|STAU1|STRBP
UniProt Keywords	Repeat	0.0369	KW-0677	EIF2AK2|PRKRA|PUM2|ZNF346|ADARB1|STAU1|HNRNPR|STRBP
UniProt Keywords	Spliceosome	0.0369	KW-0747	RALY|HNRNPR
UniProt Keywords	Host-virus interaction	0.0369	KW-0945	EIF2AK2|PRKRA|STAU1
UniProt Keywords	Isopeptide bond	0.0369	KW-1017	EIF2AK2|RALY|ZNF346|ILF2|HNRNPR
GO Process	regulation of mRNA stability	0.039	GO.0043488	PUM2|HNRNPR
GO Process	negative regulation of translation	0.0407	GO.0017148	EIF2AK2|HNRNPR
GO Process	mRNA processing	0.043	GO.0006397	RALY|ADARB1|HNRNPR
GO Process	regulation of transferase activity	0.043	GO.0051338	EIF2AK2|PIF1|ADARB1|DUS2
GO Component	nucleus	0.047	GO.0005634	EIF2AK2|RALY|PRKRA|PIF1|PUM2|ZNF346|ADARB1|ILF2|HNRNPR|STRBP
GO Component	intracellular membrane-bounded organelle	0.047	GO.0043231	EIF2AK2|RALY|PRKRA|PIF1|PUM2|ZNF346|ADARB1|ILF2|STAU1|HNRNPR|STRBP|DUS2
GO Component	intracellular non-membrane-bounded organelle	0.047	GO.0043232	EIF2AK2|PIF1|PUM2|ZNF346|ADARB1|ILF2|STAU1|STRBP
GO Component	nuclear part	0.047	GO.0044428	RALY|PRKRA|PIF1|PUM2|ZNF346|ADARB1|ILF2|HNRNPR
GO Component	catalytic step 2 spliceosome	0.047	GO.0071013	RALY|HNRNPR
GO Process	negative regulation of cellular protein metabolic process	0.0471	GO.0032269	EIF2AK2|ADARB1|HNRNPR|DUS2
GO Process	RNA modification	0.0492	GO.0009451	ADARB1|DUS2
