## Supplemental Table S5 for "Reorganization of molecular networks associated with DNA methylation and changes in the rearing environments of the house wren (*Troglodytes aedon*)"

### Sheet: Table S5
Category	Description	FDR value	Term ID	Genes
Reactome Pathways	Respiratory electron transport, ATP synthesis by chemiosmotic coupling, and heat production by uncoupling proteins.	1.06e-101	HSA-163200	UQCRC1|NDUFB7|NDUFS7|ATP5E|NDUFA2|NDUFA10|COX5B|NDUFB5|ATP5B|NDUFS3|NDUFA9|UQCRC2|NDUFB10|NDUFS6|NDUFB9|NDUFC2|ATP5O|NDUFAF2|NDUFS4|NDUFA7|ATP5H|UQCRFS1|CYCS|UQCRH|NDUFS8|CYC1|COX5A|NDUFV1|NDUFV2|NDUFA12|UQCR10|NDUFA4|ATP5C1|MT-ND1|NDUFS2|ATP5F1|NDUFA1|NDUFS5|NDUFA8|SDHB|UQCRQ|NDUFB6|ATP5J|NDUFA5|NDUFA6|NDUFB2|UQCRB|NDUFC1|COX4I1|NDUFAB1|UQCR11
KEGG Pathways	Parkinson's disease	3.07e-99	hsa05012	UQCRC1|NDUFB7|NDUFS7|ATP5E|NDUFA2|NDUFA10|COX5B|NDUFB5|ATP5B|NDUFS3|NDUFA9|UQCRC2|NDUFB10|NDUFS6|NDUFB9|NDUFC2|ATP5O|NDUFS4|NDUFA7|ATP5H|UQCRFS1|CYCS|UQCRH|NDUFS8|CYC1|COX5A|NDUFV1|NDUFV2|NDUFA12|UQCR10|NDUFA4|ATP5C1|MT-ND1|NDUFS2|ATP5F1|NDUFA1|NDUFS5|NDUFA8|SDHB|UQCRQ|NDUFB6|ATP5J|NDUFA5|PARK7|NDUFA6|NDUFB2|UQCRB|NDUFC1|COX4I1|NDUFAB1|UQCR11
GO Process	oxidative phosphorylation	5.03e-98	GO.0006119	COX15|UQCRC1|NDUFB7|NDUFS7|ATP5E|NDUFA2|NDUFA10|COX5B|NDUFB5|ATP5B|COQ9|NDUFS3|NDUFA9|UQCRC2|NDUFB10|NDUFS6|NDUFB9|NDUFC2|ATP5O|NDUFS4|NDUFA7|ATP5H|CYCS|UQCRH|NDUFS8|CYC1|COX5A|NDUFV1|NDUFV2|NDUFA12|UQCR10|NDUFA4|ATP5C1|MT-ND1|NDUFS2|ATP5F1|NDUFA1|NDUFS5|NDUFA8|UQCRQ|NDUFB6|ATP5J|NDUFA5|NDUFA6|NDUFB2|UQCRB|NDUFC1|COX4I1|NDUFAB1
KEGG Pathways	Oxidative phosphorylation	5.16e-98	hsa00190	COX15|UQCRC1|NDUFB7|NDUFS7|ATP5E|NDUFA2|NDUFA10|COX5B|NDUFB5|ATP5B|NDUFS3|NDUFA9|UQCRC2|NDUFB10|NDUFS6|NDUFB9|NDUFC2|ATP5O|NDUFS4|NDUFA7|ATP5H|UQCRFS1|UQCRH|NDUFS8|CYC1|COX5A|NDUFV1|NDUFV2|NDUFA12|UQCR10|NDUFA4|ATP5C1|MT-ND1|NDUFS2|ATP5F1|NDUFA1|NDUFS5|NDUFA8|SDHB|UQCRQ|NDUFB6|ATP5J|NDUFA5|NDUFA6|NDUFB2|UQCRB|NDUFC1|COX4I1|NDUFAB1|UQCR11
Reactome Pathways	The citric acid (TCA) cycle and respiratory electron transport	1.51e-95	HSA-1428517	UQCRC1|NDUFB7|NDUFS7|ATP5E|NDUFA2|NDUFA10|COX5B|NDUFB5|ATP5B|NDUFS3|NDUFA9|UQCRC2|NDUFB10|NDUFS6|NDUFB9|NDUFC2|ATP5O|NDUFAF2|NDUFS4|NDUFA7|ATP5H|UQCRFS1|CYCS|UQCRH|NDUFS8|CYC1|COX5A|NDUFV1|NDUFV2|NDUFA12|UQCR10|NDUFA4|ATP5C1|MT-ND1|NDUFS2|ATP5F1|NDUFA1|NDUFS5|NDUFA8|SDHB|UQCRQ|NDUFB6|ATP5J|NDUFA5|NDUFA6|NDUFB2|UQCRB|NDUFC1|COX4I1|NDUFAB1|UQCR11
GO Component	inner mitochondrial membrane protein complex	1.26e-91	GO.0098800	UQCRC1|NDUFB7|NDUFS7|ATP5E|NDUFA2|NDUFA10|COX5B|NDUFB5|ATP5B|NDUFS3|NDUFA9|UQCRC2|NDUFB10|NDUFS6|NDUFB9|NDUFC2|ATP5O|NDUFS4|NDUFA7|ATP5H|UQCRFS1|UQCRH|NDUFS8|CYC1|COX5A|NDUFV1|NDUFV2|NDUFA12|UQCR10|NDUFA4|ATP5C1|MT-ND1|NDUFS2|ATP5F1|NDUFA1|NDUFS5|NDUFA8|SDHB|UQCRQ|NDUFB6|ATP5J|NDUFA5|NDUFA6|NDUFB2|UQCRB|NDUFC1|COX4I1|NDUFAB1
KEGG Pathways	Alzheimer's disease	1.1e-90	hsa05010	UQCRC1|NDUFB7|NDUFS7|ATP5E|NDUFA2|NDUFA10|COX5B|NDUFB5|ATP5B|NDUFS3|NDUFA9|UQCRC2|NDUFB10|NDUFS6|NDUFB9|NDUFC2|ATP5O|NDUFS4|NDUFA7|ATP5H|UQCRFS1|CYCS|UQCRH|NDUFS8|CYC1|COX5A|NDUFV1|NDUFV2|NDUFA12|UQCR10|NDUFA4|ATP5C1|NDUFS2|ATP5F1|NDUFA1|NDUFS5|NDUFA8|SDHB|UQCRQ|NDUFB6|ATP5J|NDUFA5|NDUFA6|NDUFB2|UQCRB|NDUFC1|COX4I1|NDUFAB1|UQCR11
KEGG Pathways	Thermogenesis	1.21e-90	hsa04714	COX15|UQCRC1|NDUFB7|NDUFS7|ATP5E|NDUFA2|NDUFA10|COX5B|NDUFB5|ATP5B|NDUFS3|NDUFA9|UQCRC2|NDUFB10|NDUFS6|NDUFB9|NDUFC2|ATP5O|NDUFAF2|NDUFS4|NDUFA7|ATP5H|UQCRFS1|UQCRH|NDUFS8|CYC1|COX5A|NDUFV1|NDUFV2|NDUFA12|UQCR10|NDUFA4|ATP5C1|MT-ND1|NDUFS2|ATP5F1|NDUFA1|NDUFS5|NDUFA8|SDHB|UQCRQ|NDUFB6|ATP5J|NDUFA5|NDUFA6|NDUFB2|UQCRB|NDUFC1|COX4I1|NDUFAB1|UQCR11
KEGG Pathways	Huntington's disease	2.65e-88	hsa05016	UQCRC1|NDUFB7|NDUFS7|ATP5E|NDUFA2|NDUFA10|COX5B|NDUFB5|ATP5B|NDUFS3|NDUFA9|UQCRC2|NDUFB10|NDUFS6|NDUFB9|NDUFC2|ATP5O|NDUFS4|NDUFA7|ATP5H|UQCRFS1|CYCS|UQCRH|NDUFS8|CYC1|COX5A|NDUFV1|NDUFV2|NDUFA12|UQCR10|NDUFA4|ATP5C1|NDUFS2|ATP5F1|NDUFA1|NDUFS5|NDUFA8|SDHB|UQCRQ|NDUFB6|ATP5J|NDUFA5|NDUFA6|NDUFB2|UQCRB|NDUFC1|COX4I1|NDUFAB1|UQCR11
GO Process	generation of precursor metabolites and energy	1e-86	GO.0006091	COX15|UQCRC1|NDUFB7|NDUFS7|ATP5E|NDUFA2|NDUFA10|COX5B|NDUFB5|ATP5B|COQ9|NDUFS3|NDUFA9|UQCRC2|NDUFB10|NDUFS6|NDUFB9|NDUFC2|ATP5O|NDUFAF2|NDUFS4|NDUFA7|ATP5H|UQCRFS1|CYCS|UQCRH|NDUFS8|CYC1|COX5A|NDUFV1|NDUFV2|NDUFA12|UQCR10|NDUFA4|ATP5C1|MT-ND1|NDUFS2|ATP5F1|NDUFA1|NDUFS5|NDUFA8|SDHB|UQCRQ|NDUFB6|TXNRD3|ATP5J|NDUFA5|NDUFA6|NDUFB2|UQCRB|NDUFC1|COX4I1|NDUFAB1|UQCR11
GO Process	ATP metabolic process	1e-86	GO.0046034	COX15|UQCRC1|NDUFB7|NDUFS7|ATP5E|NDUFA2|NDUFA10|COX5B|NDUFB5|ATP5B|COQ9|NDUFS3|NDUFA9|UQCRC2|NDUFB10|NDUFS6|NDUFB9|NDUFC2|ATP5O|NDUFS4|NDUFA7|ATP5H|CYCS|UQCRH|NDUFS8|CYC1|COX5A|NDUFV1|NDUFV2|NDUFA12|UQCR10|NDUFA4|ATP5C1|MT-ND1|NDUFS2|ATP5F1|NDUFA1|NDUFS5|NDUFA8|UQCRQ|NDUFB6|ATP5J|NDUFA5|NDUFA6|NDUFB2|UQCRB|NDUFC1|COX4I1|NDUFAB1
GO Component	mitochondrial membrane part	2.77e-86	GO.0044455	COX15|UQCRC1|NDUFB7|NDUFS7|ATP5E|NDUFA2|NDUFA10|COX5B|NDUFB5|ATP5B|NDUFS3|NDUFA9|UQCRC2|NDUFB10|NDUFS6|NDUFB9|NDUFC2|ATP5O|NDUFS4|NDUFA7|ATP5H|UQCRFS1|UQCRH|NDUFS8|CYC1|COX5A|NDUFV1|NDUFV2|NDUFA12|UQCR10|NDUFA4|ATP5C1|MT-ND1|NDUFS2|ATP5F1|NDUFA1|NDUFS5|NDUFA8|SDHB|UQCRQ|NDUFB6|ATP5J|NDUFA5|NDUFA6|NDUFB2|UQCRB|NDUFC1|COX4I1|NDUFAB1
GO Component	respirasome	3.05e-86	GO.0070469	COX15|UQCRC1|NDUFB7|NDUFS7|NDUFA2|NDUFA10|COX5B|NDUFB5|NDUFS3|NDUFA9|UQCRC2|NDUFB10|NDUFS6|NDUFB9|NDUFC2|NDUFS4|NDUFA7|UQCRFS1|CYCS|UQCRH|NDUFS8|CYC1|COX5A|NDUFV1|NDUFV2|NDUFA12|UQCR10|NDUFA4|MT-ND1|NDUFS2|NDUFA1|NDUFS5|NDUFA8|SDHB|UQCRQ|NDUFB6|NDUFA5|NDUFA6|NDUFB2|UQCRB|NDUFC1|COX4I1|NDUFAB1|UQCR11
Reactome Pathways	Respiratory electron transport	1.49e-85	HSA-611105	UQCRC1|NDUFB7|NDUFS7|NDUFA2|NDUFA10|COX5B|NDUFB5|NDUFS3|NDUFA9|UQCRC2|NDUFB10|NDUFS6|NDUFB9|NDUFC2|NDUFAF2|NDUFS4|NDUFA7|UQCRFS1|CYCS|UQCRH|NDUFS8|CYC1|COX5A|NDUFV1|NDUFV2|NDUFA12|UQCR10|NDUFA4|MT-ND1|NDUFS2|NDUFA1|NDUFS5|NDUFA8|SDHB|UQCRQ|NDUFB6|NDUFA5|NDUFA6|NDUFB2|UQCRB|NDUFC1|COX4I1|NDUFAB1|UQCR11
GO Process	purine ribonucleoside monophosphate metabolic process	1.31e-83	GO.0009167	COX15|UQCRC1|NDUFB7|NDUFS7|ATP5E|NDUFA2|NDUFA10|COX5B|NDUFB5|ATP5B|COQ9|NDUFS3|NDUFA9|UQCRC2|NDUFB10|NDUFS6|NDUFB9|NDUFC2|ATP5O|NDUFS4|NDUFA7|ATP5H|CYCS|UQCRH|NDUFS8|CYC1|COX5A|NDUFV1|NDUFV2|NDUFA12|UQCR10|NDUFA4|ATP5C1|MT-ND1|NDUFS2|ATP5F1|NDUFA1|NDUFS5|NDUFA8|UQCRQ|NDUFB6|ATP5J|NDUFA5|NDUFA6|NDUFB2|UQCRB|NDUFC1|COX4I1|NDUFAB1
GO Process	respiratory electron transport chain	9.89e-83	GO.0022904	COX15|UQCRC1|NDUFB7|NDUFS7|NDUFA2|NDUFA10|COX5B|NDUFB5|COQ9|NDUFS3|NDUFA9|NDUFB10|NDUFS6|NDUFB9|NDUFC2|NDUFAF2|NDUFS4|NDUFA7|CYCS|UQCRH|NDUFS8|CYC1|COX5A|NDUFV1|NDUFV2|NDUFA12|UQCR10|NDUFA4|MT-ND1|NDUFS2|NDUFA1|NDUFS5|NDUFA8|SDHB|UQCRQ|NDUFB6|NDUFA5|NDUFA6|NDUFB2|UQCRB|NDUFC1|COX4I1|NDUFAB1
GO Component	mitochondrial respirasome	2.61e-82	GO.0005746	COX15|UQCRC1|NDUFB7|NDUFS7|NDUFA2|NDUFA10|COX5B|NDUFB5|NDUFS3|NDUFA9|UQCRC2|NDUFB10|NDUFS6|NDUFB9|NDUFC2|NDUFS4|NDUFA7|UQCRFS1|UQCRH|NDUFS8|CYC1|COX5A|NDUFV1|NDUFV2|NDUFA12|UQCR10|NDUFA4|MT-ND1|NDUFS2|NDUFA1|NDUFS5|NDUFA8|SDHB|UQCRQ|NDUFB6|NDUFA5|NDUFA6|NDUFB2|UQCRB|NDUFC1|COX4I1|NDUFAB1
GO Process	electron transport chain	1.75e-81	GO.0022900	COX15|UQCRC1|NDUFB7|NDUFS7|NDUFA2|NDUFA10|COX5B|NDUFB5|COQ9|NDUFS3|NDUFA9|NDUFB10|NDUFS6|NDUFB9|NDUFC2|NDUFAF2|NDUFS4|NDUFA7|UQCRFS1|CYCS|UQCRH|NDUFS8|CYC1|COX5A|NDUFV1|NDUFV2|NDUFA12|UQCR10|NDUFA4|MT-ND1|NDUFS2|NDUFA1|NDUFS5|NDUFA8|SDHB|UQCRQ|NDUFB6|TXNRD3|NDUFA5|NDUFA6|NDUFB2|UQCRB|NDUFC1|COX4I1|NDUFAB1|UQCR11
GO Component	mitochondrial inner membrane	2.16e-81	GO.0005743	COX15|UQCRC1|NDUFB7|NDUFS7|ATP5E|NDUFA2|NDUFA10|COX5B|NDUFB5|ATP5B|COQ9|NDUFS3|NDUFA9|UQCRC2|NDUFB10|NDUFS6|NDUFB9|NDUFC2|ATP5O|NDUFAF2|NDUFS4|NDUFA7|ATP5H|UQCRFS1|CYCS|UQCRH|NDUFS8|CYC1|COX5A|NDUFV1|NDUFV2|NDUFA12|UQCR10|NDUFA4|ATP5C1|MT-ND1|NDUFS2|ATP5F1|NDUFA1|NDUFS5|NDUFA8|SDHB|UQCRQ|NDUFB6|ATP5J|NDUFA5|NDUFA6|NDUFB2|UQCRB|NDUFC1|COX4I1|NDUFAB1|UQCR11
GO Component	respiratory chain complex	7.15e-81	GO.0098803	UQCRC1|NDUFB7|NDUFS7|NDUFA2|NDUFA10|COX5B|NDUFB5|NDUFS3|NDUFA9|UQCRC2|NDUFB10|NDUFS6|NDUFB9|NDUFC2|NDUFS4|NDUFA7|UQCRFS1|UQCRH|NDUFS8|CYC1|COX5A|NDUFV1|NDUFV2|NDUFA12|UQCR10|NDUFA4|MT-ND1|NDUFS2|NDUFA1|NDUFS5|NDUFA8|SDHB|UQCRQ|NDUFB6|NDUFA5|NDUFA6|NDUFB2|UQCRB|NDUFC1|COX4I1|NDUFAB1
GO Process	mitochondrial ATP synthesis coupled electron transport	1.37e-80	GO.0042775	COX15|UQCRC1|NDUFB7|NDUFS7|NDUFA2|NDUFA10|COX5B|NDUFB5|COQ9|NDUFS3|NDUFA9|NDUFB10|NDUFS6|NDUFB9|NDUFC2|NDUFS4|NDUFA7|CYCS|UQCRH|NDUFS8|CYC1|COX5A|NDUFV1|NDUFV2|NDUFA12|UQCR10|NDUFA4|MT-ND1|NDUFS2|NDUFA1|NDUFS5|NDUFA8|UQCRQ|NDUFB6|NDUFA5|NDUFA6|NDUFB2|UQCRB|NDUFC1|COX4I1|NDUFAB1
GO Process	cellular respiration	4.31e-78	GO.0045333	COX15|UQCRC1|NDUFB7|NDUFS7|NDUFA2|NDUFA10|COX5B|NDUFB5|COQ9|NDUFS3|NDUFA9|UQCRC2|NDUFB10|NDUFS6|NDUFB9|NDUFC2|NDUFAF2|NDUFS4|NDUFA7|CYCS|UQCRH|NDUFS8|CYC1|COX5A|NDUFV1|NDUFV2|NDUFA12|UQCR10|NDUFA4|MT-ND1|NDUFS2|NDUFA1|NDUFS5|NDUFA8|SDHB|UQCRQ|NDUFB6|NDUFA5|NDUFA6|NDUFB2|UQCRB|NDUFC1|COX4I1|NDUFAB1
UniProt Keywords	Respiratory chain	7.29e-78	KW-0679	UQCRC1|NDUFB7|NDUFS7|NDUFA2|NDUFA10|NDUFB5|NDUFS3|NDUFA9|UQCRC2|NDUFB10|NDUFS6|NDUFB9|NDUFC2|NDUFS4|NDUFA7|UQCRFS1|CYCS|UQCRH|NDUFS8|CYC1|NDUFV1|NDUFV2|NDUFA12|UQCR10|NDUFA4|MT-ND1|NDUFS2|NDUFA1|NDUFS5|NDUFA8|UQCRQ|NDUFB6|NDUFA5|NDUFA6|NDUFB2|UQCRB|NDUFC1|NDUFAB1|UQCR11
KEGG Pathways	Non-alcoholic fatty liver disease (NAFLD)	1.64e-74	hsa04932	UQCRC1|NDUFB7|NDUFS7|NDUFA2|NDUFA10|COX5B|NDUFB5|NDUFS3|NDUFA9|UQCRC2|NDUFB10|NDUFS6|NDUFB9|NDUFC2|NDUFS4|NDUFA7|UQCRFS1|CYCS|UQCRH|NDUFS8|CYC1|COX5A|NDUFV1|NDUFV2|NDUFA12|UQCR10|NDUFA4|NDUFS2|NDUFA1|NDUFS5|NDUFA8|SDHB|UQCRQ|NDUFB6|NDUFA5|NDUFA6|NDUFB2|UQCRB|NDUFC1|COX4I1|NDUFAB1|UQCR11
GO Component	mitochondrial envelope	2.26e-74	GO.0005740	COX15|UQCRC1|NDUFB7|NDUFS7|ATP5E|NDUFA2|NDUFA10|COX5B|NDUFB5|ATP5B|COQ9|NDUFS3|NDUFA9|UQCRC2|NDUFB10|NDUFS6|NDUFB9|NDUFC2|ATP5O|NDUFAF2|NDUFS4|NDUFA7|ATP5H|UQCRFS1|CYCS|UQCRH|NDUFS8|CYC1|COX5A|NDUFV1|NDUFV2|NDUFA12|UQCR10|NDUFA4|ATP5C1|MT-ND1|NDUFS2|ATP5F1|NDUFA1|NDUFS5|NDUFA8|SDHB|UQCRQ|NDUFB6|ATP5J|NDUFA5|PARK7|NDUFA6|NDUFB2|UQCRB|NDUFC1|COX4I1|NDUFAB1|UQCR11
UniProt Keywords	Electron transport	1.31e-73	KW-0249	UQCRC1|NDUFB7|NDUFS7|NDUFA2|NDUFA10|NDUFB5|NDUFS3|NDUFA9|UQCRC2|NDUFB10|NDUFS6|NDUFB9|NDUFC2|NDUFS4|NDUFA7|UQCRFS1|CYCS|UQCRH|NDUFS8|CYC1|NDUFV1|NDUFV2|NDUFA12|UQCR10|NDUFA4|MT-ND1|NDUFS2|NDUFA1|NDUFS5|NDUFA8|SDHB|UQCRQ|NDUFB6|NDUFA5|NDUFA6|NDUFB2|UQCRB|NDUFC1|NDUFAB1|UQCR11
GO Component	oxidoreductase complex	1.14e-69	GO.1990204	UQCRC1|NDUFB7|NDUFS7|NDUFA2|NDUFA10|NDUFB5|NDUFS3|NDUFA9|UQCRC2|NDUFB10|NDUFS6|NDUFB9|NDUFC2|NDUFS4|NDUFA7|UQCRFS1|UQCRH|NDUFS8|CYC1|NDUFV1|NDUFV2|NDUFA12|UQCR10|NDUFA4|MT-ND1|NDUFS2|NDUFA1|NDUFS5|NDUFA8|SDHB|UQCRQ|NDUFB6|NDUFA5|NDUFA6|NDUFB2|UQCRB|NDUFC1|NDUFAB1
GO Process	drug metabolic process	3.62e-69	GO.0017144	COX15|UQCRC1|NDUFB7|NDUFS7|ATP5E|NDUFA2|NDUFA10|COX5B|NDUFB5|ATP5B|COQ9|NDUFS3|NDUFA9|UQCRC2|NDUFB10|NDUFS6|NDUFB9|NDUFC2|ATP5O|NDUFS4|NDUFA7|ATP5H|CYCS|UQCRH|NDUFS8|CYC1|COX5A|NDUFV1|NDUFV2|NDUFA12|UQCR10|NDUFA4|ATP5C1|MT-ND1|NDUFS2|ATP5F1|NDUFA1|NDUFS5|NDUFA8|SDHB|UQCRQ|NDUFB6|ATP5J|NDUFA5|PARK7|NDUFA6|NDUFB2|UQCRB|NDUFC1|COX4I1|NDUFAB1
GO Process	nucleotide metabolic process	2.53e-68	GO.0009117	COX15|UQCRC1|NDUFB7|NDUFS7|ATP5E|NDUFA2|NDUFA10|COX5B|NDUFB5|ATP5B|COQ9|NDUFS3|NDUFA9|UQCRC2|NDUFB10|NDUFS6|NDUFB9|NDUFC2|ATP5O|NDUFS4|NDUFA7|ATP5H|CYCS|UQCRH|NDUFS8|CYC1|COX5A|NDUFV1|NDUFV2|NDUFA12|UQCR10|NDUFA4|ATP5C1|MT-ND1|NDUFS2|ATP5F1|NDUFA1|NDUFS5|NDUFA8|UQCRQ|NDUFB6|ATP5J|NDUFA5|PARK7|NDUFA6|NDUFB2|UQCRB|NDUFC1|COX4I1|NDUFAB1
UniProt Keywords	Mitochondrion inner membrane	1.94e-67	KW-0999	UQCRC1|NDUFB7|ATP5E|NDUFA2|COX5B|NDUFB5|ATP5B|NDUFS3|UQCRC2|NDUFB10|NDUFS6|NDUFB9|NDUFC2|ATP5O|NDUFS4|NDUFA7|ATP5H|UQCRFS1|UQCRH|CYC1|COX5A|NDUFV1|NDUFV2|NDUFA12|UQCR10|NDUFA4|ATP5C1|MT-ND1|NDUFS2|ATP5F1|NDUFA1|NDUFS5|NDUFA8|SDHB|UQCRQ|NDUFB6|ATP5J|NDUFA5|NDUFA6|NDUFB2|UQCRB|NDUFC1|COX4I1|UQCR11
UniProt Keywords	Mitochondrion	1.46e-63	KW-0496	COX15|UQCRC1|NDUFB7|NDUFS7|ATP5E|NDUFA2|NDUFA10|COX5B|NDUFB5|ATP5B|COQ9|NDUFS3|NDUFA9|UQCRC2|NDUFB10|NDUFS6|NDUFB9|NDUFC2|ATP5O|NDUFAF2|NDUFS4|NDUFA7|ATP5H|UQCRFS1|CYCS|UQCRH|NDUFS8|CYC1|COX5A|NDUFV1|NDUFV2|NDUFA12|UQCR10|NDUFA4|ATP5C1|MT-ND1|NDUFS2|ATP5F1|NDUFA1|NDUFS5|NDUFA8|SDHB|UQCRQ|NDUFB6|ATP5J|NDUFA5|PARK7|NDUFA6|NDUFB2|UQCRB|NDUFC1|COX4I1|NDUFAB1|UQCR11
GO Component	mitochondrion	3.09e-60	GO.0005739	COX15|UQCRC1|NDUFB7|NDUFS7|ATP5E|NDUFA2|NDUFA10|COX5B|NDUFB5|ATP5B|COQ9|NDUFS3|NDUFA9|UQCRC2|NDUFB10|NDUFS6|NDUFB9|NDUFC2|ATP5O|NDUFAF2|NDUFS4|NDUFA7|ATP5H|UQCRFS1|CYCS|UQCRH|NDUFS8|CYC1|COX5A|NDUFV1|NDUFV2|NDUFA12|UQCR10|NDUFA4|ATP5C1|MT-ND1|NDUFS2|ATP5F1|NDUFA1|NDUFS5|NDUFA8|SDHB|UQCRQ|NDUFB6|TXNRD3|ATP5J|NDUFA5|PARK7|NDUFA6|NDUFB2|UQCRB|NDUFC1|COX4I1|NDUFAB1|UQCR11
GO Function	NADH dehydrogenase (ubiquinone) activity	1.6e-58	GO.0008137	NDUFB7|NDUFS7|NDUFA2|NDUFA10|NDUFB5|NDUFS3|NDUFA9|NDUFB10|NDUFS6|NDUFB9|NDUFC2|NDUFAF2|NDUFS4|NDUFA7|NDUFS8|NDUFV1|NDUFV2|NDUFA12|NDUFA4|MT-ND1|NDUFS2|NDUFA1|NDUFS5|NDUFA8|NDUFB6|NDUFA5|NDUFA6|NDUFB2|NDUFC1|NDUFAB1
GO Component	mitochondrial respiratory chain complex I	4.2e-57	GO.0005747	NDUFB7|NDUFS7|NDUFA2|NDUFA10|NDUFB5|NDUFS3|NDUFA9|NDUFB10|NDUFS6|NDUFB9|NDUFC2|NDUFS4|NDUFA7|NDUFS8|NDUFV1|NDUFV2|NDUFA12|NDUFA4|MT-ND1|NDUFS2|NDUFA1|NDUFS5|NDUFA8|NDUFB6|NDUFA5|NDUFA6|NDUFB2|NDUFC1|NDUFAB1
GO Process	mitochondrial electron transport, NADH to ubiquinone	6.31e-57	GO.0006120	NDUFB7|NDUFS7|NDUFA2|NDUFA10|NDUFB5|COQ9|NDUFS3|NDUFA9|NDUFB10|NDUFS6|NDUFB9|NDUFC2|NDUFS4|NDUFA7|NDUFS8|NDUFV1|NDUFV2|NDUFA4|MT-ND1|NDUFS2|NDUFA1|NDUFS5|NDUFA8|NDUFB6|NDUFA5|NDUFA6|NDUFB2|NDUFC1|NDUFAB1
KEGG Pathways	Metabolic pathways	3.42e-55	hsa01100	COX15|UQCRC1|NDUFB7|NDUFS7|ATP5E|NDUFA2|NDUFA10|COX5B|NDUFB5|ATP5B|NDUFS3|NDUFA9|UQCRC2|NDUFB10|NDUFS6|NDUFB9|NDUFC2|ATP5O|NDUFS4|NDUFA7|ATP5H|UQCRFS1|CYCS|UQCRH|NDUFS8|CYC1|COX5A|NDUFV1|NDUFV2|NDUFA12|UQCR10|NDUFA4|ATP5C1|MT-ND1|NDUFS2|ATP5F1|NDUFA1|NDUFS5|NDUFA8|SDHB|UQCRQ|NDUFB6|ATP5J|NDUFA5|NDUFA6|NDUFB2|UQCRB|NDUFC1|COX4I1|NDUFAB1|UQCR11
Reactome Pathways	Complex I biogenesis	3.44e-55	HSA-6799198	NDUFB7|NDUFS7|NDUFA2|NDUFA10|NDUFB5|NDUFS3|NDUFA9|NDUFB10|NDUFS6|NDUFB9|NDUFC2|NDUFAF2|NDUFS4|NDUFA7|NDUFS8|NDUFV1|NDUFV2|NDUFA12|MT-ND1|NDUFS2|NDUFA1|NDUFS5|NDUFA8|NDUFB6|NDUFA5|NDUFA6|NDUFB2|NDUFC1|NDUFAB1
GO Process	carbohydrate derivative metabolic process	3.49e-55	GO.1901135	COX15|UQCRC1|NDUFB7|NDUFS7|ATP5E|NDUFA2|NDUFA10|COX5B|NDUFB5|ATP5B|COQ9|NDUFS3|NDUFA9|UQCRC2|NDUFB10|NDUFS6|NDUFB9|NDUFC2|ATP5O|NDUFS4|NDUFA7|ATP5H|CYCS|UQCRH|NDUFS8|CYC1|COX5A|NDUFV1|NDUFV2|NDUFA12|UQCR10|NDUFA4|ATP5C1|MT-ND1|NDUFS2|ATP5F1|NDUFA1|NDUFS5|NDUFA8|UQCRQ|NDUFB6|ATP5J|NDUFA5|PARK7|NDUFA6|NDUFB2|UQCRB|NDUFC1|COX4I1|NDUFAB1
GO Process	oxidation-reduction process	3.11e-54	GO.0055114	COX15|UQCRC1|NDUFB7|NDUFS7|NDUFA2|NDUFA10|COX5B|NDUFB5|COQ9|NDUFS3|NDUFA9|UQCRC2|NDUFB10|NDUFS6|NDUFB9|NDUFC2|NDUFAF2|NDUFS4|NDUFA7|UQCRFS1|CYCS|UQCRH|NDUFS8|CYC1|COX5A|NDUFV1|NDUFV2|NDUFA12|UQCR10|NDUFA4|MT-ND1|NDUFS2|NDUFA1|NDUFS5|NDUFA8|SDHB|UQCRQ|NDUFB6|TXNRD3|NDUFA5|PARK7|NDUFA6|NDUFB2|UQCRB|NDUFC1|COX4I1|NDUFAB1|UQCR11
GO Process	mitochondrion organization	3.71e-54	GO.0007005	NDUFB7|NDUFS7|ATP5E|NDUFA2|NDUFA10|NDUFB5|ATP5B|NDUFS3|NDUFA9|UQCRC2|NDUFB10|NDUFS6|NDUFB9|NDUFC2|ATP5O|NDUFAF2|NDUFS4|NDUFA7|ATP5H|CYCS|NDUFS8|NDUFV1|NDUFV2|NDUFA12|UQCR10|ATP5C1|MT-ND1|NDUFS2|ATP5F1|NDUFA1|NDUFS5|NDUFA8|NDUFB6|ATP5J|NDUFA5|PARK7|NDUFA6|NDUFB2|UQCRB|NDUFC1|NDUFAB1
GO Process	mitochondrial respiratory chain complex assembly	2.86e-53	GO.0033108	NDUFB7|NDUFS7|NDUFA2|NDUFA10|NDUFB5|NDUFS3|NDUFA9|NDUFB10|NDUFS6|NDUFB9|NDUFC2|NDUFAF2|NDUFS4|NDUFA7|NDUFS8|NDUFV1|NDUFV2|NDUFA12|UQCR10|MT-ND1|NDUFS2|NDUFA1|NDUFS5|NDUFA8|NDUFB6|NDUFA5|NDUFA6|NDUFB2|UQCRB|NDUFC1|NDUFAB1
GO Process	mitochondrial respiratory chain complex I assembly	3.94e-53	GO.0032981	NDUFB7|NDUFS7|NDUFA2|NDUFA10|NDUFB5|NDUFS3|NDUFA9|NDUFB10|NDUFS6|NDUFB9|NDUFC2|NDUFAF2|NDUFS4|NDUFA7|NDUFS8|NDUFV1|NDUFV2|NDUFA12|MT-ND1|NDUFS2|NDUFA1|NDUFS5|NDUFA8|NDUFB6|NDUFA5|NDUFA6|NDUFB2|NDUFC1|NDUFAB1
GO Function	oxidoreductase activity	5.46e-53	GO.0016491	COX15|UQCRC1|NDUFB7|NDUFS7|NDUFA2|NDUFA10|COX5B|NDUFB5|NDUFS3|NDUFA9|NDUFB10|NDUFS6|NDUFB9|NDUFC2|NDUFAF2|NDUFS4|NDUFA7|UQCRFS1|CYCS|UQCRH|NDUFS8|CYC1|COX5A|NDUFV1|NDUFV2|NDUFA12|UQCR10|NDUFA4|MT-ND1|NDUFS2|NDUFA1|NDUFS5|NDUFA8|SDHB|UQCRQ|NDUFB6|TXNRD3|NDUFA5|PARK7|NDUFA6|NDUFB2|NDUFC1|COX4I1|NDUFAB1|UQCR11
GO Function	oxidoreductase activity, acting on NAD(P)H	4.57e-52	GO.0016651	NDUFB7|NDUFS7|NDUFA2|NDUFA10|NDUFB5|NDUFS3|NDUFA9|NDUFB10|NDUFS6|NDUFB9|NDUFC2|NDUFAF2|NDUFS4|NDUFA7|NDUFS8|NDUFV1|NDUFV2|NDUFA12|NDUFA4|MT-ND1|NDUFS2|NDUFA1|NDUFS5|NDUFA8|NDUFB6|TXNRD3|NDUFA5|NDUFA6|NDUFB2|NDUFC1|NDUFAB1
Reactome Pathways	Metabolism	1.59e-48	HSA-1430728	COX15|UQCRC1|NDUFB7|NDUFS7|ATP5E|NDUFA2|NDUFA10|COX5B|NDUFB5|ATP5B|COQ9|NDUFS3|NDUFA9|UQCRC2|NDUFB10|NDUFS6|NDUFB9|NDUFC2|ATP5O|NDUFAF2|NDUFS4|NDUFA7|ATP5H|UQCRFS1|CYCS|UQCRH|NDUFS8|CYC1|COX5A|NDUFV1|NDUFV2|NDUFA12|UQCR10|NDUFA4|ATP5C1|MT-ND1|NDUFS2|ATP5F1|NDUFA1|NDUFS5|NDUFA8|SDHB|UQCRQ|NDUFB6|ATP5J|NDUFA5|NDUFA6|NDUFB2|UQCRB|NDUFC1|COX4I1|NDUFAB1|UQCR11
GO Process	small molecule metabolic process	8.95e-47	GO.0044281	COX15|UQCRC1|NDUFB7|NDUFS7|ATP5E|NDUFA2|NDUFA10|COX5B|NDUFB5|ATP5B|COQ9|NDUFS3|NDUFA9|UQCRC2|NDUFB10|NDUFS6|NDUFB9|NDUFC2|ATP5O|NDUFS4|NDUFA7|ATP5H|CYCS|UQCRH|NDUFS8|CYC1|COX5A|NDUFV1|NDUFV2|NDUFA12|UQCR10|NDUFA4|ATP5C1|MT-ND1|NDUFS2|ATP5F1|NDUFA1|NDUFS5|NDUFA8|SDHB|UQCRQ|NDUFB6|ATP5J|NDUFA5|PARK7|NDUFA6|NDUFB2|UQCRB|NDUFC1|COX4I1|NDUFAB1
KEGG Pathways	Retrograde endocannabinoid signaling	4.84e-45	hsa04723	NDUFB7|NDUFS7|NDUFA2|NDUFA10|NDUFB5|NDUFS3|NDUFA9|NDUFB10|NDUFS6|NDUFB9|NDUFC2|NDUFS4|NDUFA7|NDUFS8|NDUFV1|NDUFV2|NDUFA12|NDUFA4|MT-ND1|NDUFS2|NDUFA1|NDUFS5|NDUFA8|NDUFB6|NDUFA5|NDUFA6|NDUFB2|NDUFC1|NDUFAB1
UniProt Keywords	Transport	2.13e-37	KW-0813	UQCRC1|NDUFB7|NDUFS7|ATP5E|NDUFA2|NDUFA10|NDUFB5|ATP5B|NDUFS3|NDUFA9|UQCRC2|NDUFB10|NDUFS6|NDUFB9|NDUFC2|ATP5O|NDUFS4|NDUFA7|ATP5H|UQCRFS1|CYCS|UQCRH|NDUFS8|CYC1|NDUFV1|NDUFV2|NDUFA12|UQCR10|NDUFA4|ATP5C1|MT-ND1|NDUFS2|ATP5F1|NDUFA1|NDUFS5|NDUFA8|SDHB|UQCRQ|NDUFB6|ATP5J|NDUFA5|NDUFA6|NDUFB2|UQCRB|NDUFC1|NDUFAB1|UQCR11
GO Component	catalytic complex	1.13e-32	GO.1902494	UQCRC1|NDUFB7|NDUFS7|NDUFA2|NDUFA10|NDUFB5|NDUFS3|NDUFA9|UQCRC2|NDUFB10|NDUFS6|NDUFB9|NDUFC2|NDUFS4|NDUFA7|UQCRFS1|CYCS|UQCRH|NDUFS8|CYC1|NDUFV1|NDUFV2|NDUFA12|UQCR10|NDUFA4|MT-ND1|NDUFS2|NDUFA1|NDUFS5|NDUFA8|SDHB|UQCRQ|NDUFB6|NDUFA5|NDUFA6|NDUFB2|UQCRB|NDUFC1|NDUFAB1
UniProt Keywords	Transit peptide	7.21e-31	KW-0809	UQCRC1|NDUFS7|NDUFA10|COX5B|NDUFB5|ATP5B|COQ9|NDUFS3|NDUFA9|UQCRC2|NDUFS6|ATP5O|NDUFAF2|NDUFS4|UQCRFS1|UQCRH|NDUFS8|CYC1|COX5A|NDUFV1|NDUFV2|ATP5C1|NDUFS2|ATP5F1|SDHB|ATP5J|NDUFB2|NDUFC1|COX4I1|NDUFAB1
GO Function	electron transfer activity	1.63e-29	GO.0009055	COX15|UQCRC1|COX5B|NDUFS3|NDUFS6|NDUFAF2|UQCRFS1|CYCS|UQCRH|CYC1|COX5A|NDUFV2|NDUFA12|UQCR10|NDUFS2|SDHB|UQCRQ|TXNRD3|COX4I1|UQCR11
UniProt Keywords	Primary mitochondrial disease	4.22e-29	KW-1274	COX15|NDUFS7|ATP5E|NDUFA10|COQ9|NDUFA9|UQCRC2|NDUFS6|NDUFAF2|NDUFS4|NDUFS8|CYC1|COX5A|NDUFV1|NDUFA12|NDUFA4|MT-ND1|NDUFS2|NDUFA1|UQCRQ|UQCRB
GO Process	cellular protein-containing complex assembly	3.79e-28	GO.0034622	COX15|NDUFB7|NDUFS7|NDUFA2|NDUFA10|NDUFB5|NDUFS3|NDUFA9|NDUFB10|NDUFS6|NDUFB9|NDUFC2|NDUFAF2|NDUFS4|NDUFA7|NDUFS8|NDUFV1|NDUFV2|NDUFA12|UQCR10|MT-ND1|NDUFS2|NDUFA1|NDUFS5|NDUFA8|NDUFB6|NDUFA5|NDUFA6|NDUFB2|UQCRB|NDUFC1|NDUFAB1
GO Component	protein-containing complex	1.83e-24	GO.0032991	COX15|UQCRC1|NDUFB7|NDUFS7|ATP5E|NDUFA2|NDUFA10|COX5B|NDUFB5|ATP5B|NDUFS3|NDUFA9|UQCRC2|NDUFB10|NDUFS6|NDUFB9|NDUFC2|ATP5O|NDUFS4|NDUFA7|ATP5H|UQCRFS1|CYCS|UQCRH|NDUFS8|CYC1|COX5A|NDUFV1|NDUFV2|NDUFA12|UQCR10|NDUFA4|ATP5C1|MT-ND1|NDUFS2|ATP5F1|NDUFA1|NDUFS5|NDUFA8|SDHB|UQCRQ|NDUFB6|ATP5J|NDUFA5|NDUFA6|NDUFB2|UQCRB|NDUFC1|COX4I1|NDUFAB1
GO Component	cytochrome complex	7.88e-23	GO.0070069	COX15|UQCRC1|COX5B|UQCRC2|UQCRFS1|UQCRH|CYC1|COX5A|UQCR10|NDUFA4|UQCRQ|UQCRB|COX4I1
GO Process	organonitrogen compound metabolic process	6.47e-22	GO.1901564	COX15|UQCRC1|NDUFB7|NDUFS7|ATP5E|NDUFA2|NDUFA10|COX5B|NDUFB5|ATP5B|COQ9|NDUFS3|NDUFA9|UQCRC2|NDUFB10|NDUFS6|NDUFB9|NDUFC2|ATP5O|NDUFS4|NDUFA7|ATP5H|CYCS|UQCRH|NDUFS8|CYC1|COX5A|NDUFV1|NDUFV2|NDUFA12|UQCR10|NDUFA4|ATP5C1|MT-ND1|NDUFS2|ATP5F1|NDUFA1|NDUFS5|NDUFA8|UQCRQ|NDUFB6|ATP5J|NDUFA5|PARK7|NDUFA6|NDUFB2|UQCRB|NDUFC1|COX4I1|NDUFAB1
GO Component	membrane part	7.59e-21	GO.0044425	COX15|UQCRC1|NDUFB7|NDUFS7|ATP5E|NDUFA2|NDUFA10|COX5B|NDUFB5|ATP5B|NDUFS3|NDUFA9|UQCRC2|NDUFB10|NDUFS6|NDUFB9|NDUFC2|ATP5O|NDUFS4|NDUFA7|ATP5H|UQCRFS1|CYCS|UQCRH|NDUFS8|CYC1|COX5A|NDUFV1|NDUFV2|NDUFA12|UQCR10|NDUFA4|ATP5C1|MT-ND1|NDUFS2|ATP5F1|NDUFA1|NDUFS5|NDUFA8|SDHB|UQCRQ|NDUFB6|ATP5J|NDUFA5|PARK7|NDUFA6|NDUFB2|UQCRB|NDUFC1|COX4I1|NDUFAB1|UQCR11
GO Function	catalytic activity	9.68e-21	GO.0003824	COX15|UQCRC1|NDUFB7|NDUFS7|ATP5E|NDUFA2|NDUFA10|COX5B|NDUFB5|ATP5B|NDUFS3|NDUFA9|UQCRC2|NDUFB10|NDUFS6|NDUFB9|NDUFC2|ATP5O|NDUFAF2|NDUFS4|NDUFA7|UQCRFS1|CYCS|UQCRH|NDUFS8|CYC1|COX5A|NDUFV1|NDUFV2|NDUFA12|UQCR10|NDUFA4|ATP5C1|MT-ND1|NDUFS2|NDUFA1|NDUFS5|NDUFA8|SDHB|UQCRQ|NDUFB6|TXNRD3|NDUFA5|PARK7|NDUFA6|NDUFB2|NDUFC1|COX4I1|NDUFAB1|UQCR11
GO Process	cellular metabolic process	1.68e-18	GO.0044237	COX15|UQCRC1|NDUFB7|NDUFS7|ATP5E|NDUFA2|NDUFA10|COX5B|NDUFB5|ATP5B|COQ9|NDUFS3|NDUFA9|UQCRC2|NDUFB10|NDUFS6|NDUFB9|NDUFC2|ATP5O|NDUFAF2|NDUFS4|NDUFA7|ATP5H|UQCRFS1|CYCS|UQCRH|NDUFS8|CYC1|COX5A|NDUFV1|NDUFV2|NDUFA12|UQCR10|NDUFA4|ATP5C1|MT-ND1|NDUFS2|ATP5F1|NDUFA1|NDUFS5|NDUFA8|SDHB|UQCRQ|NDUFB6|TXNRD3|ATP5J|NDUFA5|PARK7|NDUFA6|NDUFB2|UQCRB|NDUFC1|COX4I1|NDUFAB1|UQCR11
GO Component	membrane	3.16e-18	GO.0016020	COX15|UQCRC1|NDUFB7|NDUFS7|ATP5E|NDUFA2|NDUFA10|COX5B|NDUFB5|ATP5B|COQ9|NDUFS3|NDUFA9|UQCRC2|NDUFB10|NDUFS6|NDUFB9|NDUFC2|ATP5O|NDUFAF2|NDUFS4|NDUFA7|ATP5H|UQCRFS1|CYCS|UQCRH|NDUFS8|CYC1|COX5A|NDUFV1|NDUFV2|NDUFA12|UQCR10|NDUFA4|ATP5C1|MT-ND1|NDUFS2|ATP5F1|NDUFA1|NDUFS5|NDUFA8|SDHB|UQCRQ|NDUFB6|ATP5J|NDUFA5|PARK7|NDUFA6|NDUFB2|UQCRB|NDUFC1|COX4I1|NDUFAB1|UQCR11
UniProt Keywords	Leigh syndrome	1.63e-17	KW-0431	COX15|NDUFS7|NDUFA10|NDUFA9|NDUFAF2|NDUFS4|NDUFS8|NDUFV1|NDUFA12|NDUFA4
KEGG Pathways	Cardiac muscle contraction	3.67e-17	hsa04260	UQCRC1|COX5B|UQCRC2|UQCRFS1|UQCRH|CYC1|COX5A|UQCR10|UQCRQ|UQCRB|COX4I1|UQCR11
GO Process	mitochondrial ATP synthesis coupled proton transport	2.88e-16	GO.0042776	ATP5E|COX5B|ATP5B|ATP5O|ATP5H|CYC1|ATP5C1|ATP5F1|ATP5J
GO Component	mitochondrial respiratory chain complex III	2.05e-15	GO.0005750	UQCRC1|UQCRC2|UQCRFS1|UQCRH|CYC1|UQCR10|UQCRQ|UQCRB
GO Process	proton transmembrane transport	3.46e-15	GO.1902600	COX15|ATP5E|COX5B|ATP5B|ATP5O|ATP5H|CYC1|COX5A|NDUFA4|ATP5C1|ATP5F1|ATP5J|COX4I1
GO Process	aerobic respiration	5.99e-15	GO.0009060	COX15|UQCRC1|COX5B|UQCRC2|CYCS|UQCRH|COX5A|UQCR10|SDHB|UQCRB|COX4I1
GO Process	cellular component organization	2.63e-13	GO.0016043	COX15|NDUFB7|NDUFS7|ATP5E|NDUFA2|NDUFA10|NDUFB5|ATP5B|NDUFS3|NDUFA9|UQCRC2|NDUFB10|NDUFS6|NDUFB9|NDUFC2|ATP5O|NDUFAF2|NDUFS4|NDUFA7|ATP5H|CYCS|NDUFS8|NDUFV1|NDUFV2|NDUFA12|UQCR10|ATP5C1|MT-ND1|NDUFS2|ATP5F1|NDUFA1|NDUFS5|NDUFA8|NDUFB6|ATP5J|NDUFA5|PARK7|NDUFA6|NDUFB2|UQCRB|NDUFC1|NDUFAB1
UniProt Keywords	Translocase	6.56e-13	KW-1278	NDUFS7|ATP5B|NDUFS3|UQCRFS1|NDUFS8|NDUFV1|NDUFV2|MT-ND1|NDUFS2
GO Process	mitochondrial electron transport, ubiquinol to cytochrome c	6.92e-13	GO.0006122	UQCRC1|CYCS|UQCRH|CYC1|UQCR10|UQCRQ|UQCRB
GO Process	primary metabolic process	1.12e-12	GO.0044238	COX15|UQCRC1|NDUFB7|NDUFS7|ATP5E|NDUFA2|NDUFA10|COX5B|NDUFB5|ATP5B|COQ9|NDUFS3|NDUFA9|UQCRC2|NDUFB10|NDUFS6|NDUFB9|NDUFC2|ATP5O|NDUFS4|NDUFA7|ATP5H|CYCS|UQCRH|NDUFS8|CYC1|COX5A|NDUFV1|NDUFV2|NDUFA12|UQCR10|NDUFA4|ATP5C1|MT-ND1|NDUFS2|ATP5F1|NDUFA1|NDUFS5|NDUFA8|SDHB|UQCRQ|NDUFB6|ATP5J|NDUFA5|PARK7|NDUFA6|NDUFB2|UQCRB|NDUFC1|COX4I1|NDUFAB1
GO Function	proton transmembrane transporter activity	1.24e-12	GO.0015078	COX15|ATP5E|COX5B|ATP5B|ATP5O|ATP5H|COX5A|ATP5C1|ATP5F1|ATP5J|COX4I1
UniProt Keywords	Ubiquinone	1.8e-12	KW-0830	NDUFS7|NDUFS3|NDUFS8|NDUFV1|NDUFV2|MT-ND1|NDUFS2
UniProt Keywords	Membrane	2.87e-12	KW-0472	COX15|UQCRC1|NDUFB7|ATP5E|NDUFA2|COX5B|NDUFB5|ATP5B|NDUFS3|UQCRC2|NDUFB10|NDUFS6|NDUFB9|NDUFC2|ATP5O|NDUFS4|NDUFA7|ATP5H|UQCRFS1|UQCRH|CYC1|COX5A|NDUFV1|NDUFV2|NDUFA12|UQCR10|NDUFA4|ATP5C1|MT-ND1|NDUFS2|ATP5F1|NDUFA1|NDUFS5|NDUFA8|SDHB|UQCRQ|NDUFB6|ATP5J|NDUFA5|PARK7|NDUFA6|NDUFB2|UQCRB|NDUFC1|COX4I1|UQCR11
Reactome Pathways	Formation of ATP by chemiosmotic coupling	3.38e-12	HSA-163210	ATP5E|ATP5B|ATP5O|ATP5H|ATP5C1|ATP5F1|ATP5J
GO Component	mitochondrial proton-transporting ATP synthase complex	4.08e-12	GO.0005753	ATP5E|ATP5B|ATP5O|ATP5H|ATP5C1|ATP5F1|ATP5J
GO Process	organic substance metabolic process	6.13e-12	GO.0071704	COX15|UQCRC1|NDUFB7|NDUFS7|ATP5E|NDUFA2|NDUFA10|COX5B|NDUFB5|ATP5B|COQ9|NDUFS3|NDUFA9|UQCRC2|NDUFB10|NDUFS6|NDUFB9|NDUFC2|ATP5O|NDUFS4|NDUFA7|ATP5H|CYCS|UQCRH|NDUFS8|CYC1|COX5A|NDUFV1|NDUFV2|NDUFA12|UQCR10|NDUFA4|ATP5C1|MT-ND1|NDUFS2|ATP5F1|NDUFA1|NDUFS5|NDUFA8|SDHB|UQCRQ|NDUFB6|ATP5J|NDUFA5|PARK7|NDUFA6|NDUFB2|UQCRB|NDUFC1|COX4I1|NDUFAB1
GO Function	ubiquinol-cytochrome-c reductase activity	1.69e-11	GO.0008121	UQCRC1|UQCRFS1|UQCRH|UQCR10|UQCRQ|UQCR11
UniProt Keywords	Acetylation	5.8e-11	KW-0007	UQCRC1|ATP5E|NDUFA2|COX5B|ATP5B|COQ9|NDUFA9|UQCRC2|NDUFS6|NDUFB9|ATP5O|NDUFA7|ATP5H|CYCS|UQCRH|COX5A|NDUFV1|NDUFV2|NDUFA12|NDUFA4|ATP5C1|NDUFS2|ATP5F1|SDHB|UQCRQ|NDUFB6|ATP5J|NDUFA5|PARK7|UQCRB|COX4I1|NDUFAB1
Reactome Pathways	Cristae formation	7.41e-11	HSA-8949613	ATP5E|ATP5B|ATP5O|ATP5H|ATP5C1|ATP5F1|ATP5J
GO Component	mitochondrial respiratory chain complex IV	9.31e-11	GO.0005751	COX5B|UQCRC2|UQCRFS1|COX5A|NDUFA4|COX4I1
GO Component	myelin sheath	1.1e-10	GO.0043209	UQCRC1|NDUFA10|ATP5B|NDUFS3|UQCRC2|ATP5H|COX5A|NDUFV2|ATP5C1|ATP5F1
GO Process	cristae formation	1.42e-10	GO.0042407	ATP5E|ATP5B|ATP5O|ATP5H|ATP5C1|ATP5F1|ATP5J
GO Process	purine ribonucleoside monophosphate biosynthetic process	2.03e-10	GO.0009168	ATP5E|COX5B|ATP5B|ATP5O|ATP5H|CYC1|ATP5C1|ATP5F1|ATP5J
GO Process	monovalent inorganic cation transport	2.19e-10	GO.0015672	COX15|ATP5E|COX5B|ATP5B|NDUFA9|ATP5O|ATP5H|CYC1|COX5A|NDUFA4|ATP5C1|ATP5F1|ATP5J|COX4I1
UniProt Keywords	Hydrogen ion transport	1.39e-09	KW-0375	ATP5E|ATP5B|ATP5O|ATP5H|ATP5C1|ATP5F1|ATP5J
GO Component	mitochondrial matrix	1.57e-09	GO.0005759	NDUFS7|ATP5E|NDUFA10|ATP5B|NDUFS3|NDUFA9|NDUFA7|NDUFS8|ATP5C1|NDUFS2|ATP5F1|PARK7|NDUFAB1
Reactome Pathways	Mitochondrial biogenesis	2.05e-09	HSA-1592230	ATP5E|ATP5B|ATP5O|ATP5H|CYCS|ATP5C1|ATP5F1|ATP5J
UniProt Keywords	Iron-sulfur	3.72e-09	KW-0411	NDUFS7|UQCRFS1|NDUFS8|NDUFV1|NDUFV2|NDUFS2|SDHB
GO Process	mitochondrial transport	9.94e-09	GO.0006839	ATP5E|COX5B|ATP5B|UQCRC2|ATP5O|ATP5H|CYC1|ATP5C1|ATP5F1|ATP5J
GO Function	iron-sulfur cluster binding	1.04e-08	GO.0051536	NDUFS7|UQCRFS1|NDUFS8|NDUFV1|NDUFV2|NDUFS2|SDHB
GO Process	mitochondrial electron transport, cytochrome c to oxygen	2.51e-08	GO.0006123	COX15|COX5B|CYCS|COX5A|COX4I1
UniProt Keywords	Iron	8.42e-08	KW-0408	NDUFS7|UQCRFS1|CYCS|NDUFS8|CYC1|COX5A|NDUFV1|NDUFV2|NDUFS2|SDHB
GO Function	cofactor binding	9.48e-08	GO.0048037	NDUFS7|NDUFA9|UQCRFS1|CYCS|NDUFS8|CYC1|NDUFV1|NDUFV2|NDUFS2|SDHB|TXNRD3|NDUFAB1
GO Process	cation transport	1.28e-07	GO.0006812	COX15|ATP5E|COX5B|ATP5B|NDUFA9|ATP5O|ATP5H|CYC1|COX5A|NDUFA4|ATP5C1|ATP5F1|ATP5J|PARK7|COX4I1
GO Process	ATP hydrolysis coupled cation transmembrane transport	5.19e-07	GO.0099132	ATP5E|ATP5B|ATP5O|ATP5H|ATP5C1|ATP5F1
UniProt Keywords	4Fe-4S	5.86e-07	KW-0004	NDUFS7|NDUFS8|NDUFV1|NDUFS2|SDHB
GO Function	proton-transporting ATP synthase activity, rotational mechanism	1.17e-06	GO.0046933	ATP5E|ATP5B|ATP5O|ATP5C1
UniProt Keywords	ATP synthesis	1.26e-06	KW-0066	ATP5E|ATP5B|ATP5O|ATP5C1
GO Function	4 iron, 4 sulfur cluster binding	1.56e-06	GO.0051539	NDUFS7|NDUFS8|NDUFV1|NDUFS2|SDHB
UniProt Keywords	NAD	2.91e-06	KW-0520	NDUFS7|NDUFS3|NDUFS8|NDUFV1|NDUFV2|MT-ND1|NDUFS2
GO Component	mitochondrial proton-transporting ATP synthase complex, catalytic core F(1)	3.44e-06	GO.0000275	ATP5E|ATP5B|ATP5C1
GO Function	cytochrome-c oxidase activity	7.21e-06	GO.0004129	COX15|COX5B|COX5A|COX4I1
UniProt Keywords	CF(1)	7.56e-06	KW-0139	ATP5E|ATP5B|ATP5C1
Reactome Pathways	Organelle biogenesis and maintenance	8.35e-06	HSA-1852241	ATP5E|ATP5B|ATP5O|ATP5H|CYCS|ATP5C1|ATP5F1|ATP5J
GO Component	mitochondrial intermembrane space	1.07e-05	GO.0005758	NDUFB7|CYCS|NDUFS5|NDUFA8|PARK7
GO Component	mitochondrial proton-transporting ATP synthase complex, coupling factor F(o)	2.03e-05	GO.0000276	ATP5H|ATP5F1|ATP5J
Reactome Pathways	TP53 Regulates Metabolic Genes	2.26e-05	HSA-5628897	COX5B|CYCS|COX5A|NDUFA4|COX4I1
GO Process	organophosphate biosynthetic process	4.38e-05	GO.0090407	ATP5E|COX5B|ATP5B|ATP5O|ATP5H|CYC1|ATP5C1|ATP5F1|ATP5J|NDUFAB1
UniProt Keywords	CF(0)	4.72e-05	KW-0138	ATP5H|ATP5F1|ATP5J
GO Process	carbohydrate derivative biosynthetic process	8.64e-05	GO.1901137	ATP5E|COX5B|ATP5B|ATP5O|ATP5H|CYC1|ATP5C1|ATP5F1|ATP5J|NDUFAB1
UniProt Keywords	2Fe-2S	9.08e-05	KW-0001	UQCRFS1|NDUFV2|SDHB
GO Process	response to oxidative stress	9.56e-05	GO.0006979	CYCS|NDUFS8|NDUFA12|MT-ND1|NDUFS2|TXNRD3|PARK7|NDUFA6
GO Function	quinone binding	0.00011	GO.0048038	NDUFS7|NDUFS2|SDHB
UniProt Keywords	Disease	0.00014	KW-9995	COX15|NDUFS7|ATP5E|NDUFA10|COQ9|NDUFA9|UQCRC2|NDUFS6|NDUFAF2|NDUFS4|CYCS|NDUFS8|CYC1|COX5A|NDUFV1|NDUFA12|NDUFA4|MT-ND1|NDUFS2|NDUFA1|SDHB|UQCRQ|PARK7|UQCRB
GO Function	2 iron, 2 sulfur cluster binding	0.0002	GO.0051537	UQCRFS1|NDUFV2|SDHB
GO Function	electron transporter, transferring electrons from CoQH2-cytochrome c reductase complex and cytochrome c oxidase complex activity	0.00022	GO.0045155	CYCS|CYC1
GO Process	ATP hydrolysis coupled ion transmembrane transport	0.00034	GO.0099131	ATP5E|ATP5B|ATP5O|ATP5C1
UniProt Keywords	Disease mutation	0.001	KW-0225	COX15|NDUFS7|ATP5E|NDUFA10|NDUFA9|UQCRC2|NDUFS6|NDUFS4|CYCS|NDUFS8|CYC1|COX5A|NDUFV1|MT-ND1|NDUFS2|NDUFA1|SDHB|UQCRQ|PARK7
Pfam	NADH ubiquinone oxidoreductase subunit NDUFA12	0.0011	PF05071	NDUFAF2|NDUFA12
Pfam	4Fe-4S dicluster domain	0.0011	PF13237	NDUFS8|SDHB
GO Process	cytochrome complex assembly	0.0013	GO.0017004	COX15|UQCR10|UQCRB
GO Process	reactive oxygen species metabolic process	0.002	GO.0072593	NDUFS3|NDUFAF2|NDUFS4|PARK7
InterPro Domains	NADH dehydrogenase [ubiquinone] 1 alpha subcomplex subunit 12	0.0022	IPR007763	NDUFAF2|NDUFA12
InterPro Domains	4Fe-4S ferredoxin-type, iron-sulphur binding domain	0.0022	IPR017896	NDUFS8|SDHB
InterPro Domains	4Fe-4S ferredoxin, iron-sulphur binding, conserved site	0.0022	IPR017900	NDUFS8|SDHB
InterPro Domains	Cytochrome c-like domain superfamily	0.0022	IPR036909	CYCS|CYC1
Pfam	Insulinase (Peptidase family M16)	0.0022	PF00675	UQCRC1|UQCRC2
Pfam	Peptidase M16 inactive domain	0.0022	PF05193	UQCRC1|UQCRC2
InterPro Domains	Peptidase M16, C-terminal	0.0026	IPR007863	UQCRC1|UQCRC2
InterPro Domains	Metalloenzyme, LuxS/M16 peptidase-like	0.0026	IPR011249	UQCRC1|UQCRC2
InterPro Domains	Peptidase M16, N-terminal	0.0026	IPR011765	UQCRC1|UQCRC2
Pfam	Complex 1 protein (LYR family)	0.0028	PF05347	NDUFB9|NDUFA6
InterPro Domains	Complex 1 LYR protein	0.003	IPR008011	NDUFB9|NDUFA6
GO Process	respiratory gaseous exchange	0.0031	GO.0007585	COX15|COX5B|NDUFA12
UniProt Keywords	Oxidoreductase	0.0033	KW-0560	NDUFS7|NDUFS3|NDUFS8|NDUFV1|NDUFV2|NDUFS2|SDHB
GO Process	mitochondrial respiratory chain complex III assembly	0.0036	GO.0034551	UQCR10|UQCRB
GO Process	cellular ketone metabolic process	0.0092	GO.0042180	COQ9|NDUFA9|PARK7
GO Process	ubiquinone biosynthetic process	0.0097	GO.0006744	COQ9|NDUFA9
GO Process	ubiquinone metabolic process	0.0106	GO.0006743	COQ9|NDUFA9
GO Process	organonitrogen compound biosynthetic process	0.0111	GO.1901566	COX15|ATP5E|COX5B|ATP5B|ATP5O|NDUFA7|ATP5H|CYC1|ATP5C1|ATP5F1|ATP5J
Reactome Pathways	Transcriptional Regulation by TP53	0.0152	HSA-3700989	COX5B|CYCS|COX5A|NDUFA4|COX4I1
UniProt Keywords	Flavoprotein	0.0159	KW-0285	NDUFA10|NDUFA9|NDUFV1
UniProt Keywords	Heme	0.0159	KW-0349	CYCS|CYC1|COX5A
GO Function	molecular carrier activity	0.0241	GO.0140104	PARK7|NDUFAB1
GO Function	coenzyme binding	0.029	GO.0050662	NDUFA9|NDUFV1|NDUFS2|TXNRD3
GO Process	establishment of localization in cell	0.0387	GO.0051649	ATP5E|COX5B|ATP5B|UQCRC2|ATP5O|ATP5H|CYC1|ATP5C1|ATP5F1|ATP5J|PARK7
GO Process	intracellular transport	0.0396	GO.0046907	ATP5E|COX5B|ATP5B|UQCRC2|ATP5O|ATP5H|CYC1|ATP5C1|ATP5F1|ATP5J
Reactome Pathways	Transcriptional activation of mitochondrial biogenesis	0.0417	HSA-2151201	ATP5B|CYCS
GO Function	NAD binding	0.0443	GO.0051287	NDUFV1|NDUFS2
GO Function	oxidoreductase activity, acting on the CH-CH group of donors	0.0446	GO.0016627	COX15|SDHB
GO Component	intracellular organelle lumen	0.047	GO.0070013	NDUFB7|NDUFS7|ATP5E|NDUFA10|NDUFB5|ATP5B|NDUFS3|NDUFA9|UQCRC2|NDUFA7|ATP5H|CYCS|NDUFS8|ATP5C1|NDUFS2|ATP5F1|NDUFS5|NDUFA8|SDHB|NDUFB6|PARK7|NDUFAB1
