## Supplemental Table S6 for "Reorganization of molecular networks associated with DNA methylation and changes in the rearing environments of the house wren (*Troglodytes aedon*)"

### Sheet: Table S6
Category	Description	FDR value	Term ID	Genes
Reactome Pathways	Neurexins and neuroligins	1.17e-17	HSA-6794361	SHANK1|NLGN2|GRM5|EPB41L1|EPB41L2|EPB41L3|EPB41|NLGN3|DLG2|NLGN4X|NLGN1|SHANK2
GO Component	neuron part	1.86e-17	GO.0097458	CDH9|ADAM22|ANK3|DPYSL5|SHANK1|NLGN2|GRM5|CNTN2|EPB41L3|AUTS2|NFASC|DNER|EPB41|AMPH|KCNQ2|CNTNAP2|FMR1|DLG2|GAD2|GABBR1|DCDC2|NRCAM|NLGN4X|KCNA1|CNTN4|NLGN1|ROBO1|KCNA2|SHANK2
Reactome Pathways	Neuronal System	5.86e-17	HSA-112316	SHANK1|NLGN2|GRM5|GABRB3|EPB41L1|EPB41L2|EPB41L3|EPB41|NLGN3|KCNQ2|DLG2|GAD2|GABBR1|NLGN4X|KCNA1|NLGN1|KCNA2|SHANK2
Reactome Pathways	Protein-protein interactions at synapses	4.39e-16	HSA-6794362	SHANK1|NLGN2|GRM5|EPB41L1|EPB41L2|EPB41L3|EPB41|NLGN3|DLG2|NLGN4X|NLGN1|SHANK2
GO Component	synapse	4.52e-16	GO.0045202	CDH9|ANK3|SHANK1|NLGN2|GRM5|GABRB3|CNTN2|EPB41L3|EPB41|AMPH|NLGN3|FMR1|LGI1|SRPX2|DLG2|GAD2|GABBR1|NRCAM|NLGN4X|KCNA1|NLGN1|KCNA2|SHANK2
GO Component	synaptic membrane	4.52e-16	GO.0097060	CDH9|ANK3|SHANK1|NLGN2|GRM5|GABRB3|NLGN3|FMR1|SRPX2|DLG2|GAD2|GABBR1|NLGN4X|KCNA1|NLGN1|KCNA2|SHANK2
GO Component	neuron projection	7.23e-16	GO.0043005	ADAM22|ANK3|DPYSL5|SHANK1|GRM5|CNTN2|EPB41L3|AUTS2|NFASC|DNER|KCNQ2|CNTNAP2|FMR1|DLG2|GAD2|GABBR1|DCDC2|NRCAM|NLGN4X|KCNA1|CNTN4|NLGN1|ROBO1|KCNA2|SHANK2
GO Process	nervous system development	4.61e-15	GO.0007399	CDH9|ADAM22|ANK3|DPYSL5|SHANK1|NLGN2|GABRB3|DYX1C1|CNTN2|EPB41L3|AUTS2|NFASC|DNER|NLGN3|KCNQ2|CNTNAP2|FMR1|LGI1|DLG2|KIAA0319|DCDC2|NRCAM|NLGN4X|KCNA1|CNTN4|IMMP2L|FOXP2|NLGN1|ROBO1|KCNA2|CNTN1|SHANK2
GO Component	synapse part	2.67e-14	GO.0044456	CDH9|ANK3|SHANK1|NLGN2|GRM5|GABRB3|EPB41L3|EPB41|AMPH|NLGN3|FMR1|SRPX2|DLG2|GAD2|GABBR1|NLGN4X|KCNA1|NLGN1|KCNA2|SHANK2
GO Component	cell junction	9.48e-14	GO.0030054	ANK3|SHANK1|NLGN2|GABRB3|EPB41L2|EPB41L3|NFASC|EPB41|AMPH|NLGN3|CNTNAP2|FMR1|LGI1|SRPX2|DLG2|GAD2|GABBR1|NLGN4X|KCNA1|NLGN1|KCNA2|SHANK2
GO Component	main axon	2.2e-13	GO.0044304	ANK3|CNTN2|EPB41L3|NFASC|KCNQ2|CNTNAP2|DLG2|NRCAM|KCNA1|KCNA2
GO Component	plasma membrane bounded cell projection	4.14e-13	GO.0120025	MYO1G|ADAM22|ANK3|DPYSL5|SHANK1|GRM5|DYX1C1|CNTN2|EPB41L3|AUTS2|NFASC|DNER|KCNQ2|CNTNAP2|FMR1|DLG2|GAD2|GABBR1|DCDC2|NRCAM|NLGN4X|KCNA1|CNTN4|NLGN1|ROBO1|KCNA2|SHANK2
GO Component	plasma membrane	4.48e-13	GO.0005886	CDH9|MYO1G|KCTD3|CDH10|ADAM22|ANK3|SHANK1|NLGN2|GRM5|GABRB3|DYX1C1|CNTN2|EPB41L1|EPB41L2|EPB41L3|NFASC|DNER|EPB41|AMPH|NLGN3|KCNQ2|CNTNAP2|FMR1|SRPX2|DLG2|GAD2|GABBR1|DPP6|KIAA0319|NRCAM|NLGN4X|KCNA1|AQP4|CNTN4|NLGN1|ROBO1|KCNA2|CNTN5|CNTN1|SHANK2
GO Component	axon	5.19e-13	GO.0030424	ADAM22|ANK3|CNTN2|EPB41L3|AUTS2|NFASC|KCNQ2|CNTNAP2|FMR1|DLG2|GAD2|NRCAM|KCNA1|CNTN4|ROBO1|KCNA2|SHANK2
UniProt Keywords	Synapse	5.86e-13	KW-0770	ANK3|SHANK1|NLGN2|GABRB3|AMPH|NLGN3|FMR1|SRPX2|DLG2|GAD2|GABBR1|NLGN4X|KCNA1|NLGN1|KCNA2|SHANK2
UniProt Keywords	Cell junction	1.04e-12	KW-0965	ANK3|SHANK1|NLGN2|GABRB3|EPB41L3|AMPH|NLGN3|CNTNAP2|FMR1|LGI1|SRPX2|DLG2|GAD2|GABBR1|NLGN4X|KCNA1|NLGN1|KCNA2|SHANK2
UniProt Keywords	Cell membrane	1.04e-12	KW-1003	CDH9|MYO1G|KCTD3|CDH10|ADAM22|ANK3|SHANK1|NLGN2|GRM5|GABRB3|CNTN2|EPB41L2|EPB41L3|NFASC|DNER|NLGN3|KCNQ2|FMR1|DLG2|GAD2|GABBR1|DPP6|KIAA0319|NRCAM|NLGN4X|KCNA1|CNTN4|NLGN1|ROBO1|KCNA2|CNTN5|CNTN1|SHANK2
GO Process	synapse organization	2.57e-12	GO.0050808	CDH9|ANK3|SHANK1|NLGN2|GRM5|CNTN2|NFASC|DNER|NLGN3|NRCAM|NLGN4X|NLGN1|SHANK2
GO Component	postsynapse	6.79e-12	GO.0098794	CDH9|ANK3|SHANK1|NLGN2|GRM5|GABRB3|EPB41L3|EPB41|NLGN3|FMR1|DLG2|GABBR1|NLGN4X|NLGN1|SHANK2
GO Component	plasma membrane region	1.76e-11	GO.0098590	CDH9|ANK3|SHANK1|NLGN2|GRM5|GABRB3|EPB41L3|NLGN3|CNTNAP2|FMR1|SRPX2|DLG2|GAD2|GABBR1|NLGN4X|KCNA1|AQP4|NLGN1|KCNA2|SHANK2
GO Component	postsynaptic membrane	2.66e-11	GO.0045211	CDH9|ANK3|SHANK1|NLGN2|GABRB3|NLGN3|FMR1|DLG2|GABBR1|NLGN4X|NLGN1|SHANK2
GO Component	juxtaparanode region of axon	3.24e-11	GO.0044224	CNTN2|EPB41L3|CNTNAP2|DLG2|KCNA1|KCNA2
UniProt Keywords	Cell adhesion	3.56e-11	KW-0130	CDH9|CDH10|ADAM22|NLGN2|CNTN2|NFASC|NLGN3|CNTNAP2|SRPX2|NRCAM|NLGN4X|CNTN4|NLGN1|CNTN5|CNTN1
GO Process	neurogenesis	3.89e-11	GO.0022008	ADAM22|ANK3|DPYSL5|SHANK1|GABRB3|DYX1C1|CNTN2|EPB41L3|AUTS2|NFASC|DNER|NLGN3|CNTNAP2|FMR1|LGI1|KIAA0319|DCDC2|NRCAM|NLGN4X|KCNA1|CNTN4|NLGN1|ROBO1|CNTN1
GO Process	vocalization behavior	4.76e-11	GO.0071625	SHANK1|NLGN3|CNTNAP2|SRPX2|NLGN4X|FOXP2|SHANK2
GO Process	generation of neurons	6.04e-11	GO.0048699	ANK3|DPYSL5|SHANK1|GABRB3|DYX1C1|CNTN2|EPB41L3|AUTS2|NFASC|DNER|NLGN3|CNTNAP2|FMR1|LGI1|KIAA0319|DCDC2|NRCAM|NLGN4X|KCNA1|CNTN4|NLGN1|ROBO1|CNTN1
GO Component	axon part	7.35e-11	GO.0033267	ANK3|CNTN2|EPB41L3|AUTS2|NFASC|KCNQ2|CNTNAP2|FMR1|DLG2|NRCAM|KCNA1|KCNA2|SHANK2
GO Component	plasma membrane part	7.35e-11	GO.0044459	CDH9|MYO1G|ANK3|SHANK1|NLGN2|GRM5|GABRB3|CNTN2|EPB41L3|EPB41|AMPH|NLGN3|KCNQ2|CNTNAP2|FMR1|SRPX2|DLG2|GAD2|GABBR1|DPP6|NRCAM|NLGN4X|KCNA1|AQP4|NLGN1|ROBO1|KCNA2|SHANK2
GO Component	neuron to neuron synapse	1.72e-10	GO.0098984	SHANK1|NLGN2|GRM5|EPB41L3|EPB41|NLGN3|FMR1|DLG2|NLGN4X|NLGN1|SHANK2
GO Component	presynaptic membrane	5.79e-10	GO.0042734	CDH9|NLGN2|GRM5|FMR1|GAD2|GABBR1|KCNA1|KCNA2
GO Component	plasma membrane bounded cell projection part	5.79e-10	GO.0120038	ANK3|DPYSL5|SHANK1|CNTN2|EPB41L3|AUTS2|NFASC|DNER|KCNQ2|CNTNAP2|FMR1|DLG2|GABBR1|DCDC2|NRCAM|NLGN4X|KCNA1|NLGN1|KCNA2|SHANK2
GO Process	system development	9.96e-10	GO.0048731	CDH9|ADAM22|ANK3|DPYSL5|SHANK1|NLGN2|GABRB3|DYX1C1|CNTN2|EPB41L3|AUTS2|NFASC|DNER|NLGN3|KCNQ2|CNTNAP2|FMR1|LGI1|SRPX2|DLG2|KIAA0319|DCDC2|NRCAM|NLGN4X|KCNA1|CNTN4|IMMP2L|FOXP2|NLGN1|ROBO1|KCNA2|CNTN1|SHANK2|FOXP1
GO Process	neuron projection morphogenesis	1.7e-09	GO.0048812	ANK3|DPYSL5|SHANK1|CNTN2|EPB41L3|AUTS2|NFASC|NLGN3|CNTNAP2|LGI1|NRCAM|CNTN4|NLGN1|ROBO1
GO Component	asymmetric synapse	2.77e-09	GO.0032279	SHANK1|GRM5|EPB41L3|EPB41|NLGN3|FMR1|DLG2|NLGN4X|NLGN1|SHANK2
UniProt Keywords	Postsynaptic cell membrane	3.53e-09	KW-0628	ANK3|SHANK1|NLGN2|GABRB3|FMR1|DLG2|GABBR1|NLGN4X|NLGN1|SHANK2
GO Process	cell adhesion	3.53e-09	GO.0007155	CDH9|MYO1G|CDH10|ADAM22|NLGN2|CNTN2|NFASC|NLGN3|CNTNAP2|SRPX2|NRCAM|NLGN4X|CNTN4|NLGN1|ROBO1|CNTN5|CNTN1
GO Process	neuron projection development	4.46e-09	GO.0031175	ANK3|DPYSL5|SHANK1|CNTN2|EPB41L3|AUTS2|NFASC|NLGN3|CNTNAP2|LGI1|NRCAM|CNTN4|NLGN1|ROBO1|CNTN1
KEGG Pathways	Cell adhesion molecules (CAMs)	5.04e-09	hsa04514	NLGN2|CNTN2|NFASC|NLGN3|CNTNAP2|NRCAM|NLGN4X|NLGN1|CNTN1
GO Process	synapse assembly	5.32e-09	GO.0007416	CDH9|NLGN2|DNER|NLGN3|NRCAM|NLGN4X|NLGN1|SHANK2
GO Process	neuron development	5.97e-09	GO.0048666	ANK3|DPYSL5|SHANK1|GABRB3|CNTN2|EPB41L3|AUTS2|NFASC|NLGN3|CNTNAP2|LGI1|NRCAM|CNTN4|NLGN1|ROBO1|CNTN1
GO Component	dendrite	1.09e-08	GO.0030425	ANK3|DPYSL5|SHANK1|NFASC|DNER|CNTNAP2|FMR1|GABBR1|NLGN4X|KCNA1|NLGN1|KCNA2|SHANK2
GO Process	neuron differentiation	1.29e-08	GO.0030182	ANK3|DPYSL5|SHANK1|GABRB3|CNTN2|EPB41L3|AUTS2|NFASC|NLGN3|CNTNAP2|LGI1|NRCAM|NLGN4X|CNTN4|NLGN1|ROBO1|CNTN1
GO Process	nervous system process	1.66e-08	GO.0050877	ANK3|SHANK1|NLGN2|GRM5|GABRB3|CNTN2|NFASC|NLGN3|CNTNAP2|DLG2|DCDC2|NRCAM|NLGN4X|KCNA1|FOXP2|NLGN1|KCNA2|CNTN5|SHANK2
GO Process	presynaptic membrane organization	2.31e-08	GO.0097090	NLGN2|CNTN2|NLGN3|NLGN4X|NLGN1
GO Component	membrane part	2.48e-08	GO.0044425	CDH9|MYO1G|CDH10|ADAM22|ANK3|SHANK1|NLGN2|GRM5|GABRB3|CNTN2|EPB41L3|NFASC|DNER|EPB41|AMPH|NLGN3|KCNQ2|CNTNAP2|FMR1|SRPX2|DLG2|GAD2|GABBR1|DPP6|KIAA0319|NRCAM|NLGN4X|KCNA1|AQP4|CNTN4|IMMP2L|NLGN1|ATP2C2|ROBO1|KCNA2|CNTN5|CNTN1|SHANK2
GO Component	postsynaptic density	4.06e-08	GO.0014069	SHANK1|GRM5|EPB41L3|EPB41|FMR1|DLG2|NLGN4X|NLGN1|SHANK2
GO Component	somatodendritic compartment	4.08e-08	GO.0036477	ANK3|DPYSL5|SHANK1|CNTN2|NFASC|DNER|CNTNAP2|FMR1|GABBR1|NLGN4X|KCNA1|NLGN1|KCNA2|SHANK2
GO Process	regulation of membrane potential	4.37e-08	GO.0042391	ANK3|SHANK1|NLGN2|GRM5|GABRB3|NLGN3|FMR1|NRCAM|NLGN4X|KCNA1|NLGN1|KCNA2
GO Process	modulation of chemical synaptic transmission	4.37e-08	GO.0050804	SHANK1|NLGN2|GRM5|CNTN2|NLGN3|FMR1|LGI1|NLGN4X|CNTN4|NLGN1|SHANK2
GO Process	plasma membrane bounded cell projection organization	4.37e-08	GO.0120036	ANK3|DPYSL5|SHANK1|DYX1C1|CNTN2|EPB41L3|AUTS2|NFASC|NLGN3|CNTNAP2|LGI1|DCDC2|NRCAM|CNTN4|NLGN1|ROBO1|CNTN1
GO Process	neuron cell-cell adhesion	6.48e-08	GO.0007158	NLGN2|NLGN3|NLGN4X|CNTN4|NLGN1
UniProt Keywords	Autism spectrum disorder	6.49e-08	KW-1268	ANK3|AUTS2|NLGN3|CNTNAP2|NLGN4X|SHANK2
GO Process	developmental process	8.02e-08	GO.0032502	CDH9|ADAM22|ANK3|DPYSL5|SHANK1|NLGN2|GRM5|GABRB3|DYX1C1|CNTN2|EPB41L3|AUTS2|NFASC|DNER|NLGN3|KCNQ2|CNTNAP2|FMR1|LGI1|SRPX2|DLG2|KIAA0319|DCDC2|NRCAM|NLGN4X|KCNA1|CNTN4|IMMP2L|FOXP2|NLGN1|ROBO1|KCNA2|CNTN1|SHANK2|FOXP1
GO Component	membrane	9.57e-08	GO.0016020	CDH9|MYO1G|KCTD3|CDH10|ADAM22|ANK3|SHANK1|NLGN2|GRM5|GABRB3|DYX1C1|CNTN2|EPB41L1|EPB41L2|EPB41L3|NFASC|DNER|EPB41|AMPH|NLGN3|KCNQ2|CNTNAP2|FMR1|SRPX2|DLG2|GAD2|GABBR1|DPP6|KIAA0319|NRCAM|NLGN4X|KCNA1|AQP4|CNTN4|IMMP2L|NLGN1|ATP2C2|ROBO1|KCNA2|CNTN5|CNTN1|SHANK2
GO Process	system process	9.59e-08	GO.0003008	ANK3|SHANK1|NLGN2|GRM5|GABRB3|CNTN2|NFASC|NLGN3|CNTNAP2|DLG2|DCDC2|NRCAM|NLGN4X|KCNA1|AQP4|IMMP2L|FOXP2|NLGN1|KCNA2|CNTN5|SHANK2
GO Process	cell development	1.44e-07	GO.0048468	ADAM22|ANK3|DPYSL5|SHANK1|GABRB3|CNTN2|EPB41L3|AUTS2|NFASC|DNER|NLGN3|CNTNAP2|LGI1|NRCAM|CNTN4|NLGN1|ROBO1|CNTN1|FOXP1
GO Process	learning	1.71e-07	GO.0007612	SHANK1|GRM5|CNTN2|NLGN3|CNTNAP2|NLGN4X|FOXP2|SHANK2
GO Process	protein localization to juxtaparanode region of axon	2.35e-07	GO.0071205	CNTN2|EPB41L3|NFASC|CNTNAP2
GO Component	excitatory synapse	2.39e-07	GO.0060076	SHANK1|NLGN3|SRPX2|NLGN4X|NLGN1
UniProt Keywords	Autism	2.5e-07	KW-1269	AUTS2|NLGN3|CNTNAP2|NLGN4X|SHANK2
GO Component	presynapse	2.52e-07	GO.0098793	CDH9|NLGN2|GRM5|AMPH|FMR1|GAD2|GABBR1|KCNA1|NLGN1|KCNA2
Pfam	SAB domain	2.53e-07	PF04382	EPB41L1|EPB41L2|EPB41L3|EPB41
Pfam	4.1 protein C-terminal domain (CTD)	2.53e-07	PF05902	EPB41L1|EPB41L2|EPB41L3|EPB41
GO Process	cell morphogenesis involved in neuron differentiation	3.03e-07	GO.0048667	ANK3|DPYSL5|SHANK1|CNTN2|AUTS2|NFASC|NLGN3|LGI1|NRCAM|CNTN4|ROBO1
UniProt Keywords	Membrane	3.24e-07	KW-0472	CDH9|MYO1G|KCTD3|CDH10|ADAM22|ANK3|SHANK1|NLGN2|GRM5|GABRB3|CNTN2|EPB41L2|EPB41L3|NFASC|DNER|AMPH|NLGN3|KCNQ2|CNTNAP2|FMR1|DLG2|GAD2|GABBR1|DPP6|KIAA0319|NRCAM|NLGN4X|KCNA1|AQP4|CNTN4|IMMP2L|NLGN1|ATP2C2|ROBO1|KCNA2|CNTN5|CNTN1|SHANK2
GO Component	integral component of plasma membrane	3.5e-07	GO.0005887	CDH9|SHANK1|NLGN2|GRM5|GABRB3|CNTN2|NLGN3|KCNQ2|CNTNAP2|GABBR1|DPP6|NRCAM|NLGN4X|KCNA1|AQP4|NLGN1|ROBO1|KCNA2
GO Component	spanning component of membrane	3.5e-07	GO.0089717	NLGN2|NLGN3|NLGN4X|NLGN1
GO Component	integral component of postsynaptic membrane	3.5e-07	GO.0099055	CDH9|NLGN2|NLGN3|NLGN1
GO Component	ion channel complex	3.77e-07	GO.0034702	SHANK1|GABRB3|CNTN2|KCNQ2|CNTNAP2|DPP6|KCNA1|NLGN1|KCNA2
GO Process	transmission of nerve impulse	4.05e-07	GO.0019226	ANK3|NFASC|CNTNAP2|NRCAM|KCNA1|KCNA2
GO Process	cell-cell adhesion	4.24e-07	GO.0098609	CDH9|CDH10|NLGN2|NFASC|NLGN3|SRPX2|NRCAM|NLGN4X|CNTN4|NLGN1|ROBO1
GO Process	cellular component organization	4.87e-07	GO.0016043	CDH9|KCTD3|CDH10|ANK3|DPYSL5|SHANK1|NLGN2|GRM5|DYX1C1|CNTN2|EPB41L1|EPB41L2|EPB41L3|AUTS2|NFASC|DNER|EPB41|AMPH|NLGN3|CNTNAP2|LGI1|KIAA0319|DCDC2|NRCAM|NLGN4X|KCNA1|CNTN4|IMMP2L|NLGN1|ROBO1|KCNA2|CNTN1|SHANK2
GO Process	multicellular organismal process	4.87e-07	GO.0032501	CDH9|ADAM22|ANK3|DPYSL5|SHANK1|NLGN2|GRM5|GABRB3|DYX1C1|CNTN2|EPB41L3|AUTS2|NFASC|DNER|NLGN3|KCNQ2|CNTNAP2|FMR1|LGI1|SRPX2|DLG2|KIAA0319|DCDC2|NRCAM|NLGN4X|KCNA1|AQP4|CNTN4|IMMP2L|FOXP2|NLGN1|ROBO1|KCNA2|CNTN5|CNTN1|SHANK2|FOXP1
InterPro Domains	Neuroligin	5.09e-07	IPR000460	NLGN2|NLGN3|NLGN4X|NLGN1
InterPro Domains	SAB domain	5.09e-07	IPR007477	EPB41L1|EPB41L2|EPB41L3|EPB41
InterPro Domains	Band 4.1, C-terminal	5.09e-07	IPR008379	EPB41L1|EPB41L2|EPB41L3|EPB41
UniProt Keywords	Epilepsy	5.39e-07	KW-0887	ADAM22|GABRB3|CNTN2|KCNQ2|CNTNAP2|LGI1|SRPX2|KCNA2
GO Component	cation channel complex	5.43e-07	GO.0034703	SHANK1|CNTN2|KCNQ2|CNTNAP2|DPP6|KCNA1|NLGN1|KCNA2
GO Process	regulation of ion transmembrane transport	5.99e-07	GO.0034765	ANK3|SHANK1|NLGN2|GRM5|NLGN3|KCNQ2|FMR1|DPP6|KCNA1|NLGN1|KCNA2
GO Process	membrane assembly	6.02e-07	GO.0071709	ANK3|NLGN2|NLGN3|NLGN4X|NLGN1
GO Component	axon initial segment	7.95e-07	GO.0043194	ANK3|NFASC|KCNQ2|NRCAM
UniProt Keywords	Cell projection	8.08e-07	KW-0966	MYO1G|ADAM22|ANK3|AUTS2|CNTNAP2|FMR1|DLG2|GABBR1|DCDC2|NRCAM|KCNA1|ROBO1|KCNA2|SHANK2
GO Process	axonogenesis	8.24e-07	GO.0007409	ANK3|DPYSL5|CNTN2|AUTS2|NFASC|NLGN3|LGI1|NRCAM|CNTN4|ROBO1
GO Component	voltage-gated potassium channel complex	8.27e-07	GO.0008076	CNTN2|KCNQ2|CNTNAP2|DPP6|KCNA1|KCNA2
GO Component	node of Ranvier	9.62e-07	GO.0033268	ANK3|CNTN2|NFASC|KCNQ2
GO Component	inhibitory synapse	9.62e-07	GO.0060077	NLGN2|NLGN3|GAD2|NLGN4X
GO Process	postsynaptic membrane assembly	1.02e-06	GO.0097104	NLGN2|NLGN3|NLGN4X|NLGN1
GO Process	presynaptic membrane assembly	1.02e-06	GO.0097105	NLGN2|NLGN3|NLGN4X|NLGN1
GO Component	cell surface	1.07e-06	GO.0009986	ANK3|NLGN2|CNTN2|NLGN3|CNTNAP2|SRPX2|NRCAM|NLGN4X|KCNA1|AQP4|NLGN1|ROBO1
GO Process	neuron migration	1.1e-06	GO.0001764	DYX1C1|CNTN2|AUTS2|DNER|KIAA0319|DCDC2|NRCAM
UniProt Keywords	Glycoprotein	1.16e-06	KW-0325	CDH9|CDH10|ADAM22|IGLON5|NLGN2|GRM5|GABRB3|CNTN2|NFASC|DNER|EPB41|NLGN3|CNTNAP2|LGI1|SRPX2|GABBR1|DPP6|KIAA0319|NRCAM|NLGN4X|KCNA1|AQP4|CNTN4|NLGN1|ROBO1|KCNA2|CNTN5|CNTN1|SHANK2
GO Process	positive regulation of synaptic transmission	1.59e-06	GO.0050806	SHANK1|NLGN2|NLGN3|FMR1|LGI1|NLGN1|SHANK2
GO Process	neuron recognition	1.61e-06	GO.0008038	CNTN2|CNTNAP2|NRCAM|CNTN4|ROBO1
GO Process	regulation of ion transport	1.65e-06	GO.0043269	ANK3|SHANK1|NLGN2|GRM5|NLGN3|KCNQ2|FMR1|DPP6|KCNA1|NLGN1|KCNA2|CNTN1
GO Process	cortical cytoskeleton organization	1.76e-06	GO.0030865	EPB41L1|EPB41L2|EPB41L3|EPB41|NLGN1
SMART Domains	Fibronectin type 3 domain	1.78e-06	SM00060	CNTN2|NFASC|KIAA0319|NRCAM|CNTN4|ROBO1|CNTN5|CNTN1
GO Component	symmetric, GABA-ergic, inhibitory synapse	1.91e-06	GO.0098983	NLGN2|NLGN3|NLGN4X
GO Process	cell differentiation	1.91e-06	GO.0030154	ADAM22|ANK3|DPYSL5|SHANK1|GABRB3|DYX1C1|CNTN2|EPB41L3|AUTS2|NFASC|DNER|NLGN3|CNTNAP2|FMR1|LGI1|KIAA0319|DCDC2|NRCAM|NLGN4X|KCNA1|CNTN4|FOXP2|NLGN1|ROBO1|CNTN1|FOXP1
Pfam	Fibronectin type III domain	1.94e-06	PF00041	CNTN2|NFASC|NRCAM|CNTN4|ROBO1|CNTN5|CNTN1
Pfam	Immunoglobulin I-set domain	1.94e-06	PF07679	IGLON5|CNTN2|NFASC|NRCAM|CNTN4|ROBO1|CNTN5|CNTN1
Pfam	FERM adjacent (FA)	1.94e-06	PF08736	EPB41L1|EPB41L2|EPB41L3|EPB41
Pfam	Immunoglobulin domain	1.94e-06	PF13895	IGLON5|CNTN2|NFASC|NRCAM|CNTN4|ROBO1|CNTN5|CNTN1
Pfam	Immunoglobulin domain	1.94e-06	PF13927	IGLON5|CNTN2|NFASC|NRCAM|CNTN4|ROBO1|CNTN5|CNTN1
GO Process	neuronal ion channel clustering	2.01e-06	GO.0045161	CNTN2|NFASC|CNTNAP2|NRCAM
SMART Domains	Immunoglobulin C-2 Type	2.01e-06	SM00408	IGLON5|CNTN2|NFASC|NRCAM|CNTN4|ROBO1|CNTN5|CNTN1
SMART Domains	FERM adjacent (FA)	2.01e-06	SM01195	EPB41L1|EPB41L2|EPB41L3|EPB41
GO Process	modulation of excitatory postsynaptic potential	2.07e-06	GO.0098815	SHANK1|NLGN2|NLGN3|NLGN4X|NLGN1
Pfam	Carboxylesterase family	2.14e-06	PF00135	NLGN2|NLGN3|NLGN4X|NLGN1
GO Process	adult behavior	2.32e-06	GO.0030534	ADAM22|SHANK1|CNTN2|NLGN3|CNTNAP2|NLGN4X|SHANK2
Pfam	Immunoglobulin domain	2.54e-06	PF00047	IGLON5|CNTN2|NFASC|NRCAM|CNTN4|ROBO1|CNTN5|CNTN1
InterPro Domains	Carboxylesterase, type B	3.04e-06	IPR002018	NLGN2|NLGN3|NLGN4X|NLGN1
InterPro Domains	Fibronectin type III	3.04e-06	IPR003961	CNTN2|NFASC|KIAA0319|NRCAM|CNTN4|ROBO1|CNTN5|CNTN1
InterPro Domains	Immunoglobulin I-set	3.04e-06	IPR013098	CNTN2|NFASC|NRCAM|CNTN4|ROBO1|CNTN5|CNTN1
InterPro Domains	FERM adjacent (FA)	3.04e-06	IPR014847	EPB41L1|EPB41L2|EPB41L3|EPB41
InterPro Domains	Carboxylesterase type B, conserved site	3.04e-06	IPR019819	NLGN2|NLGN3|NLGN4X|NLGN1
Pfam	alpha/beta hydrolase fold	3.11e-06	PF07859	NLGN2|NLGN3|NLGN4X|NLGN1
GO Process	behavior	3.43e-06	GO.0007610	ADAM22|SHANK1|NLGN2|GRM5|CNTN2|NLGN3|CNTNAP2|SRPX2|NLGN4X|FOXP2|SHANK2
GO Process	regulation of ion transmembrane transporter activity	3.45e-06	GO.0032412	ANK3|SHANK1|NLGN2|GRM5|NLGN3|FMR1|KCNA1|NLGN1
InterPro Domains	Ezrin/radixin/moesin-like	3.83e-06	IPR000798	EPB41L1|EPB41L2|EPB41L3|EPB41
InterPro Domains	Immunoglobulin subtype 2	3.83e-06	IPR003598	IGLON5|CNTN2|NFASC|NRCAM|CNTN4|ROBO1|CNTN5|CNTN1
GO Process	regulation of cation channel activity	4.14e-06	GO.2001257	ANK3|SHANK1|NLGN2|NLGN3|FMR1|KCNA1|NLGN1
GO Component	asymmetric, glutamatergic, excitatory synapse	5.12e-06	GO.0098985	NLGN3|NLGN4X|NLGN1
GO Process	central nervous system development	5.56e-06	GO.0007417	ADAM22|CNTN2|DNER|NLGN3|CNTNAP2|NRCAM|NLGN4X|KCNA1|CNTN4|IMMP2L|FOXP2|ROBO1|CNTN1
GO Process	regulation of synaptic plasticity	6.22e-06	GO.0048167	GRM5|CNTN2|NLGN3|FMR1|CNTN4|NLGN1|SHANK2
GO Process	social behavior	6.62e-06	GO.0035176	SHANK1|NLGN3|CNTNAP2|NLGN4X|SHANK2
GO Process	membrane organization	6.65e-06	GO.0061024	ANK3|NLGN2|CNTN2|EPB41L3|NFASC|AMPH|NLGN3|CNTNAP2|KIAA0319|NRCAM|NLGN4X|NLGN1
GO Process	localization	7.51e-06	GO.0051179	MYO1G|ANK3|SHANK1|NLGN2|GABRB3|DYX1C1|CNTN2|EPB41L3|AUTS2|NFASC|DNER|AMPH|NLGN3|KCNQ2|CNTNAP2|FMR1|SRPX2|DLG2|DPP6|KIAA0319|DCDC2|NRCAM|NLGN4X|KCNA1|AQP4|IMMP2L|NLGN1|ATP2C2|ROBO1|KCNA2|FOXP1
GO Process	regulation of plasma membrane bounded cell projection organization	7.68e-06	GO.0120035	SHANK1|CNTN2|AUTS2|NLGN3|FMR1|KIAA0319|DCDC2|NRCAM|NLGN1|ROBO1|CNTN1
GO Process	regulation of AMPA receptor activity	8.37e-06	GO.2000311	SHANK1|NLGN2|NLGN3|NLGN1
GO Process	postsynapse organization	8.61e-06	GO.0099173	SHANK1|NLGN2|NLGN3|NLGN4X|NLGN1
Pfam	FERM C-terminal PH-like domain	8.64e-06	PF09380	EPB41L1|EPB41L2|EPB41L3|EPB41
GO Function	neurexin family protein binding	1.01e-05	GO.0042043	NLGN2|NLGN3|NLGN4X|NLGN1
GO Component	paranodal junction	1.05e-05	GO.0033010	NFASC|CNTNAP2|KCNA2
GO Process	regulation of neurological system process	1.15e-05	GO.0031644	SHANK1|NLGN2|NLGN3|FMR1|NLGN4X|NLGN1
Pfam	FERM N-terminal domain	1.18e-05	PF09379	EPB41L1|EPB41L2|EPB41L3|EPB41
InterPro Domains	FERM conserved site	1.3e-05	IPR019747	EPB41L1|EPB41L2|EPB41L3|EPB41
GO Process	cellular component assembly	1.34e-05	GO.0022607	CDH9|KCTD3|ANK3|SHANK1|NLGN2|DYX1C1|EPB41L3|NFASC|DNER|EPB41|NLGN3|LGI1|DCDC2|NRCAM|NLGN4X|KCNA1|IMMP2L|NLGN1|KCNA2|SHANK2
SMART Domains	FERM C-terminal PH-like domain	1.36e-05	SM01196	EPB41L1|EPB41L2|EPB41L3|EPB41
UniProt Keywords	Mental retardation	1.43e-05	KW-0991	ANK3|EPB41L1|AUTS2|KCNQ2|CNTNAP2|FMR1|SRPX2|DPP6|FOXP1
GO Process	positive regulation of synaptic vesicle clustering	1.68e-05	GO.2000809	NLGN2|NLGN3|NLGN1
Reactome Pathways	L1CAM interactions	1.68e-05	HSA-373760	ANK3|CNTN2|NFASC|KCNQ2|NRCAM|CNTN1
GO Process	locomotion	1.72e-05	GO.0040011	MYO1G|DPYSL5|DYX1C1|CNTN2|AUTS2|NFASC|DNER|LGI1|SRPX2|KIAA0319|DCDC2|NRCAM|CNTN4|ROBO1
InterPro Domains	FERM, C-terminal PH-like domain	1.76e-05	IPR018980	EPB41L1|EPB41L2|EPB41L3|EPB41
InterPro Domains	Fibronectin type III superfamily	1.76e-05	IPR036116	CNTN2|NFASC|NRCAM|CNTN4|ROBO1|CNTN5|CNTN1
GO Process	chemical synaptic transmission	1.78e-05	GO.0007268	GRM5|GABRB3|AMPH|NLGN3|KCNQ2|DLG2|GAD2|KCNA1|NLGN1
GO Process	regulation of nervous system development	1.8e-05	GO.0051960	SHANK1|NLGN2|CNTN2|NLGN3|FMR1|SRPX2|KIAA0319|NRCAM|CNTN4|NLGN1|ROBO1|CNTN1
GO Process	regulation of cation transmembrane transport	1.8e-05	GO.1904062	ANK3|SHANK1|NLGN2|NLGN3|FMR1|DPP6|KCNA1|NLGN1
GO Process	positive regulation of excitatory postsynaptic potential	1.8e-05	GO.2000463	SHANK1|NLGN2|NLGN3|NLGN1
UniProt Keywords	Signal	1.83e-05	KW-0732	CDH9|CDH10|ADAM22|IGLON5|NLGN2|GRM5|GABRB3|CNTN2|NFASC|DNER|NLGN3|CNTNAP2|LGI1|SRPX2|GABBR1|KIAA0319|NRCAM|NLGN4X|CNTN4|NLGN1|ROBO1|CNTN5|CNTN1
GO Process	movement of cell or subcellular component	2.01e-05	GO.0006928	MYO1G|DPYSL5|DYX1C1|CNTN2|AUTS2|NFASC|DNER|LGI1|SRPX2|DLG2|KIAA0319|DCDC2|NRCAM|CNTN4|ROBO1
InterPro Domains	FERM, N-terminal	2.03e-05	IPR018979	EPB41L1|EPB41L2|EPB41L3|EPB41
GO Process	synaptic vesicle endocytosis	2.23e-05	GO.0048488	NLGN2|NLGN3|NLGN4X|NLGN1
GO Process	cortical actin cytoskeleton organization	2.81e-05	GO.0030866	EPB41L1|EPB41L2|EPB41L3|EPB41
GO Process	axon guidance	2.98e-05	GO.0007411	DPYSL5|CNTN2|NFASC|LGI1|NRCAM|CNTN4|ROBO1
GO Component	plasma membrane protein complex	3.06e-05	GO.0098797	SHANK1|CNTN2|KCNQ2|CNTNAP2|GABBR1|DPP6|KCNA1|NLGN1|KCNA2
GO Process	regulation of neuron projection development	3.35e-05	GO.0010975	SHANK1|CNTN2|NLGN3|FMR1|KIAA0319|NRCAM|NLGN1|ROBO1|CNTN1
Reactome Pathways	Interaction between L1 and Ankyrins	3.61e-05	HSA-445095	ANK3|NFASC|KCNQ2|NRCAM
Reactome Pathways	Neurofascin interactions	3.61e-05	HSA-447043	NFASC|NRCAM|CNTN1
GO Component	paranode region of axon	3.75e-05	GO.0033270	EPB41L3|NFASC|KCNA1
GO Component	intrinsic component of membrane	3.98e-05	GO.0031224	CDH9|CDH10|ADAM22|SHANK1|NLGN2|GRM5|GABRB3|CNTN2|NFASC|DNER|NLGN3|KCNQ2|CNTNAP2|GAD2|GABBR1|DPP6|KIAA0319|NRCAM|NLGN4X|KCNA1|AQP4|CNTN4|IMMP2L|NLGN1|ATP2C2|ROBO1|KCNA2|CNTN5|CNTN1
GO Process	regulation of neuron differentiation	4.4e-05	GO.0045664	SHANK1|CNTN2|NLGN3|FMR1|KIAA0319|NRCAM|CNTN4|NLGN1|ROBO1|CNTN1
GO Function	protein binding	5.2e-05	GO.0005515	MYO1G|ADAM22|ANK3|DPYSL5|SHANK1|NLGN2|GRM5|GABRB3|DYX1C1|CNTN2|EPB41L1|EPB41L2|EPB41L3|NFASC|DNER|EPB41|NLGN3|KCNQ2|CNTNAP2|FMR1|LGI1|SRPX2|DLG2|GAD2|DCDC2|NRCAM|NLGN4X|KCNA1|AQP4|FOXP2|NLGN1|ROBO1|KCNA2|SHANK2|FOXP1
Pfam	FERM central domain	5.91e-05	PF00373	EPB41L1|EPB41L2|EPB41L3|EPB41
GO Process	cytoskeletal anchoring at plasma membrane	6.73e-05	GO.0007016	ANK3|SHANK1|EPB41L3
GO Process	positive regulation of nervous system development	6.78e-05	GO.0051962	SHANK1|NLGN2|NLGN3|FMR1|SRPX2|NRCAM|NLGN1|ROBO1|CNTN1
GO Process	protein localization to synapse	7.24e-05	GO.0035418	SHANK1|NLGN2|DLG2|NLGN1
GO Process	cell-cell junction organization	8.06e-05	GO.0045216	CDH9|CDH10|NLGN2|EPB41L3|NFASC|NLGN4X
GO Process	anatomical structure morphogenesis	9.5e-05	GO.0009653	ANK3|DPYSL5|SHANK1|CNTN2|EPB41L3|AUTS2|NFASC|NLGN3|CNTNAP2|LGI1|SRPX2|NRCAM|CNTN4|FOXP2|NLGN1|ROBO1|KCNA2
SMART Domains	Band 4.1 homologues	0.0001	SM00295	EPB41L1|EPB41L2|EPB41L3|EPB41
InterPro Domains	FERM domain	0.00011	IPR000299	EPB41L1|EPB41L2|EPB41L3|EPB41
InterPro Domains	Immunoglobulin subtype	0.00011	IPR003599	IGLON5|CNTN2|NFASC|NRCAM|CNTN4|ROBO1|CNTN5|CNTN1
InterPro Domains	FERM/acyl-CoA-binding protein superfamily	0.00011	IPR014352	EPB41L1|EPB41L2|EPB41L3|EPB41
InterPro Domains	FERM central domain	0.00011	IPR019748	EPB41L1|EPB41L2|EPB41L3|EPB41
InterPro Domains	Band 4.1 domain	0.00011	IPR019749	EPB41L1|EPB41L2|EPB41L3|EPB41
InterPro Domains	FERM superfamily, second domain	0.00011	IPR035963	EPB41L1|EPB41L2|EPB41L3|EPB41
GO Process	regulation of respiratory gaseous exchange by neurological system process	0.00012	GO.0002087	NLGN2|NLGN3|NLGN1
GO Process	regulation of synaptic vesicle cycle	0.00012	GO.0098693	NLGN2|NLGN3|FMR1|NLGN1
GO Component	neuronal cell body	0.00013	GO.0043025	DPYSL5|CNTN2|DNER|CNTNAP2|FMR1|KCNA1|KCNA2|SHANK2
InterPro Domains	Alpha/Beta hydrolase fold	0.00014	IPR029058	NLGN2|NLGN3|DPP6|NLGN4X|NLGN1
SMART Domains	Immunoglobulin	0.00018	SM00409	IGLON5|CNTN2|NFASC|NRCAM|CNTN4|CNTN5|CNTN1
GO Function	cytoskeletal protein binding	0.00019	GO.0008092	MYO1G|ANK3|DPYSL5|EPB41L1|EPB41L2|EPB41L3|EPB41|KCNQ2|FMR1|DCDC2|NRCAM|KCNA2
UniProt Keywords	Immunoglobulin domain	0.0002	KW-0393	IGLON5|CNTN2|NFASC|NRCAM|CNTN4|ROBO1|CNTN5|CNTN1
GO Component	leading edge membrane	0.00024	GO.0031256	MYO1G|EPB41L3|AMPH|CNTNAP2|KCNA2
InterPro Domains	Immunoglobulin-like domain	0.00024	IPR007110	IGLON5|CNTN2|NFASC|NRCAM|CNTN4|ROBO1|CNTN5|CNTN1
UniProt Keywords	Disease	0.00025	KW-9995	ADAM22|ANK3|GABRB3|DYX1C1|CNTN2|EPB41L1|EPB41L3|AUTS2|EPB41|NLGN3|KCNQ2|CNTNAP2|FMR1|LGI1|SRPX2|DPP6|DCDC2|NLGN4X|KCNA1|FOXP2|KCNA2|SHANK2|FOXP1
InterPro Domains	Immunoglobulin-like domain superfamily	0.00026	IPR036179	IGLON5|CNTN2|NFASC|NRCAM|CNTN4|ROBO1|CNTN5|CNTN1
GO Component	anchored component of membrane	0.00029	GO.0031225	CNTN2|GAD2|CNTN4|CNTN5|CNTN1
GO Process	regulation of synaptic transmission, glutamatergic	0.00031	GO.0051966	NLGN2|GRM5|NLGN3|NLGN1
GO Component	membrane protein complex	0.00032	GO.0098796	SHANK1|GABRB3|CNTN2|KCNQ2|CNTNAP2|GABBR1|DPP6|KCNA1|IMMP2L|NLGN1|KCNA2
UniProt Keywords	Asperger syndrome	0.00033	KW-1270	NLGN3|NLGN4X
GO Process	negative regulation of synaptic transmission	0.00033	GO.0050805	NLGN3|FMR1|NLGN4X|SHANK2
GO Process	regulation of dendrite development	0.00034	GO.0050773	SHANK1|NLGN3|FMR1|KIAA0319|NLGN1
GO Process	regulation of dendritic spine development	0.00035	GO.0060998	SHANK1|NLGN3|FMR1|NLGN1
GO Process	positive regulation of synapse assembly	0.00039	GO.0051965	NLGN2|NLGN3|SRPX2|NLGN1
GO Process	axonal fasciculation	0.0004	GO.0007413	CNTN2|NRCAM|CNTN4
GO Process	positive regulation of synaptic transmission, glutamatergic	0.00044	GO.0051968	NLGN2|NLGN3|NLGN1
GO Process	brain development	0.00053	GO.0007420	CNTN2|CNTNAP2|NLGN4X|KCNA1|CNTN4|IMMP2L|FOXP2|ROBO1|CNTN1
UniProt Keywords	Neurogenesis	0.00056	KW-0524	SHANK1|DYX1C1|FMR1|KIAA0319|DCDC2|ROBO1
UniProt Keywords	Phosphoprotein	0.00056	KW-0597	CDH9|KCTD3|CDH10|ADAM22|ANK3|DPYSL5|SHANK1|NLGN2|GRM5|EPB41L1|EPB41L2|EPB41L3|AUTS2|NFASC|DNER|EPB41|AMPH|NLGN3|KCNQ2|CNTNAP2|FMR1|DLG2|GAD2|GABBR1|DCDC2|NRCAM|NLGN4X|KCNA1|AQP4|ATP2C2|ROBO1|KCNA2|CMIP|SHANK2|FOXP1
GO Process	endocytosis	0.00062	GO.0006897	MYO1G|NLGN2|CNTN2|DNER|AMPH|NLGN3|NLGN4X|NLGN1
GO Process	sensory perception of pain	0.00062	GO.0019233	NLGN2|DLG2|KCNA1|KCNA2
Pfam	Bravo-like intracellular region	0.00063	PF13882	NFASC|NRCAM
Pfam	FOXP coiled-coil domain	0.00063	PF16159	FOXP2|FOXP1
Pfam	N-terminal or F0 domain of Talin-head FERM	0.00063	PF16511	SHANK1|SHANK2
GO Function	structural constituent of cytoskeleton	0.00064	GO.0005200	ANK3|EPB41L1|EPB41L2|EPB41L3|EPB41
InterPro Domains	Immunoglobulin-like fold	0.00064	IPR013783	IGLON5|CNTN2|NFASC|KIAA0319|NRCAM|CNTN4|ROBO1|CNTN5|CNTN1
InterPro Domains	Neurofascin/L1/NrCAM, C-terminal domain	0.00071	IPR026966	NFASC|NRCAM
InterPro Domains	FOXP, coiled-coil domain	0.00071	IPR032354	FOXP2|FOXP1
UniProt Keywords	Alternative splicing	0.00074	KW-0025	MYO1G|KCTD3|ADAM22|ANK3|SHANK1|GRM5|GABRB3|DYX1C1|EPB41L1|EPB41L2|EPB41L3|AUTS2|NFASC|EPB41|AMPH|NLGN3|KCNQ2|CNTNAP2|FMR1|LGI1|DLG2|GABBR1|DPP6|KIAA0319|DCDC2|NRCAM|NLGN4X|AQP4|CNTN4|IMMP2L|FOXP2|NLGN1|ATP2C2|ROBO1|KCNA2|CNTN5|CMIP|CNTN1|SHANK2|FOXP1
InterPro Domains	Voltage-gated potassium channel	0.00075	IPR028325	KCNQ2|KCNA1|KCNA2
UniProt Keywords	Repeat	0.00076	KW-0677	CDH9|KCTD3|CDH10|IGLON5|ANK3|SHANK1|DYX1C1|CNTN2|NFASC|DNER|CNTNAP2|FMR1|LGI1|SRPX2|DLG2|GABBR1|KIAA0319|DCDC2|NRCAM|AQP4|CNTN4|ROBO1|CNTN5|CMIP|CNTN1
UniProt Keywords	Disulfide bond	0.00076	KW-1015	ADAM22|IGLON5|NLGN2|GRM5|GABRB3|CNTN2|NFASC|DNER|NLGN3|CNTNAP2|SRPX2|GABBR1|DPP6|NRCAM|NLGN4X|CNTN4|NLGN1|ROBO1|CNTN5|CNTN1
GO Process	clustering of voltage-gated potassium channels	0.00076	GO.0045163	CNTN2|CNTNAP2
GO Process	terminal button organization	0.00076	GO.0072553	NLGN2|NLGN1
GO Function	cell adhesion molecule binding	0.00077	GO.0050839	ADAM22|ANK3|NLGN2|NLGN3|NLGN4X|NLGN1
GO Function	scaffold protein binding	0.0008	GO.0097110	SHANK1|NLGN3|NLGN4X|NLGN1
GO Function	signaling receptor binding	0.00085	GO.0005102	ADAM22|SHANK1|NLGN2|DYX1C1|DNER|NLGN3|LGI1|SRPX2|DLG2|NLGN4X|FOXP2|NLGN1|SHANK2|FOXP1
GO Process	negative regulation of dendrite development	0.00088	GO.2000171	NLGN3|KIAA0319|NLGN1
GO Process	protein localization to membrane	0.00099	GO.0072657	ANK3|NLGN2|EPB41L3|NFASC|DLG2|DPP6|NLGN1
UniProt Keywords	Chromosomal rearrangement	0.001	KW-0160	DYX1C1|AUTS2|CNTNAP2|CNTN4|FOXP2|FOXP1
GO Process	neuronal action potential	0.001	GO.0019228	ANK3|KCNA1|KCNA2
Reactome Pathways	Axon guidance	0.001	HSA-422475	ANK3|DPYSL5|CNTN2|NFASC|KCNQ2|NRCAM|ROBO1|CNTN1
GO Process	cell motility	0.0012	GO.0048870	MYO1G|DYX1C1|CNTN2|AUTS2|DNER|SRPX2|KIAA0319|DCDC2|NRCAM|ROBO1
GO Component	spectrin-associated cytoskeleton	0.0013	GO.0014731	ANK3|EPB41
GO Component	perikaryon	0.0013	GO.0043204	CNTNAP2|FMR1|KCNA1|KCNA2
GO Process	myelination	0.0013	GO.0042552	ADAM22|CNTN2|EPB41L3|NFASC
GO Process	protein localization to paranode region of axon	0.0014	GO.0002175	EPB41L3|NFASC
GO Process	actomyosin structure organization	0.0014	GO.0031032	EPB41L1|EPB41L2|EPB41L3|EPB41
GO Process	cellular response to inorganic substance	0.0014	GO.0071241	ANK3|FMR1|DLG2|KCNA1|NLGN1
GO Process	synaptic membrane adhesion	0.0014	GO.0099560	CDH9|NLGN1
GO Process	positive regulation of protein localization to cell cortex	0.0014	GO.1904778	EPB41L2|EPB41
GO Process	regulation of cell morphogenesis	0.0015	GO.0022604	CNTN2|EPB41L3|EPB41|NLGN3|NRCAM|NLGN1|ROBO1
GO Process	regulation of localization	0.0015	GO.0032879	ANK3|SHANK1|NLGN2|GRM5|EPB41L2|EPB41|NLGN3|KCNQ2|FMR1|SRPX2|DPP6|KCNA1|NLGN1|ROBO1|KCNA2|CNTN1|FOXP1
GO Process	positive regulation of dendritic spine development	0.0015	GO.0060999	SHANK1|FMR1|NLGN1
GO Process	cytoskeleton organization	0.0016	GO.0007010	ANK3|SHANK1|DYX1C1|CNTN2|EPB41L1|EPB41L2|EPB41L3|AUTS2|EPB41|NLGN1
GO Process	action potential	0.0017	GO.0001508	ANK3|NRCAM|KCNA1|KCNA2
GO Process	regulation of anatomical structure morphogenesis	0.0017	GO.0022603	CNTN2|EPB41L3|EPB41|NLGN3|SRPX2|NRCAM|FOXP2|NLGN1|ROBO1|FOXP1
GO Process	cellular protein localization	0.0017	GO.0034613	ANK3|SHANK1|NLGN2|CNTN2|EPB41L3|NFASC|CNTNAP2|DLG2|DPP6|KCNA1|IMMP2L|NLGN1
GO Process	regulation of cellular component organization	0.0017	GO.0051128	SHANK1|NLGN2|CNTN2|EPB41L3|AUTS2|EPB41|NLGN3|FMR1|LGI1|SRPX2|KIAA0319|DCDC2|NRCAM|NLGN1|ROBO1|CNTN1
Reactome Pathways	Potassium Channels	0.0017	HSA-1296071	KCNQ2|GABBR1|KCNA1|KCNA2
GO Function	spectrin binding	0.0018	GO.0030507	ANK3|EPB41L2|EPB41
GO Process	vocal learning	0.0018	GO.0042297	CNTNAP2|FOXP2
GO Process	long-term synaptic potentiation	0.0018	GO.0060291	NLGN3|NLGN1|SHANK2
GO Process	negative regulation of dendritic spine morphogenesis	0.0018	GO.0061002	NLGN3|NLGN1
GO Process	cellular response to magnesium ion	0.0018	GO.0071286	ANK3|KCNA1
GO Process	postsynaptic density protein 95 clustering	0.0018	GO.0097119	NLGN2|NLGN1
GO Process	regulation of presynapse organization	0.0018	GO.0099174	NLGN3|NLGN1
GO Component	integral component of membrane	0.0019	GO.0016021	CDH9|CDH10|ADAM22|SHANK1|NLGN2|GRM5|GABRB3|CNTN2|NFASC|DNER|NLGN3|KCNQ2|CNTNAP2|GABBR1|DPP6|KIAA0319|NRCAM|NLGN4X|KCNA1|AQP4|IMMP2L|NLGN1|ATP2C2|ROBO1|KCNA2
GO Component	NMDA selective glutamate receptor complex	0.0019	GO.0017146	SHANK1|NLGN1
GO Function	GKAP/Homer scaffold activity	0.0019	GO.0030160	SHANK1|SHANK2
GO Function	ionotropic glutamate receptor binding	0.0019	GO.0035255	SHANK1|DLG2|SHANK2
InterPro Domains	Potassium channel, voltage dependent, Kv1	0.0019	IPR003972	KCNA1|KCNA2
GO Process	negative regulation of neuron differentiation	0.0019	GO.0045665	CNTN2|NLGN3|KIAA0319|CNTN4|NLGN1
Pfam	BTB/POZ domain	0.002	PF02214	KCTD3|KCNA1|KCNA2
GO Process	cell migration	0.0021	GO.0016477	MYO1G|DYX1C1|CNTN2|AUTS2|DNER|KIAA0319|DCDC2|NRCAM|ROBO1
GO Process	neuronal signal transduction	0.0021	GO.0023041	KCNA1|NLGN1
GO Process	paranodal junction assembly	0.0021	GO.0030913	EPB41L3|NFASC
GO Process	clustering of voltage-gated sodium channels	0.0021	GO.0045162	NFASC|NRCAM
GO Process	righting reflex	0.0021	GO.0060013	SHANK1|FOXP2
GO Process	regulation of multicellular organismal development	0.0021	GO.2000026	SHANK1|NLGN2|CNTN2|NLGN3|FMR1|SRPX2|KIAA0319|NRCAM|CNTN4|FOXP2|NLGN1|ROBO1|CNTN1|FOXP1
GO Component	distal axon	0.0022	GO.0150034	AUTS2|FMR1|KCNA1|KCNA2|SHANK2
InterPro Domains	Potassium channel tetramerisation-type BTB domain	0.0022	IPR003131	KCTD3|KCNA1|KCNA2
GO Process	positive regulation of neuron differentiation	0.0022	GO.0045666	SHANK1|FMR1|NRCAM|NLGN1|ROBO1|CNTN1
GO Process	developmental maturation	0.0023	GO.0021700	SHANK1|CNTN2|NFASC|CNTNAP2|NRCAM
GO Component	dendritic spine	0.0024	GO.0043197	SHANK1|FMR1|NLGN1|SHANK2
GO Process	positive regulation of cell projection organization	0.0024	GO.0031346	SHANK1|AUTS2|FMR1|NLGN1|ROBO1|CNTN1
Reactome Pathways	Transmission across Chemical Synapses	0.0024	HSA-112315	GABRB3|EPB41L1|DLG2|GAD2|GABBR1
Reactome Pathways	Developmental Biology	0.0024	HSA-1266738	ADAM22|ANK3|DPYSL5|CNTN2|NFASC|KCNQ2|LGI1|NRCAM|ROBO1|CNTN1
Reactome Pathways	Voltage gated Potassium channels	0.0024	HSA-1296072	KCNQ2|KCNA1|KCNA2
Reactome Pathways	NrCAM interactions	0.0024	HSA-447038	CNTN2|NRCAM
GO Process	regulation of developmental process	0.0025	GO.0050793	SHANK1|NLGN2|CNTN2|EPB41L3|EPB41|NLGN3|FMR1|SRPX2|KIAA0319|NRCAM|CNTN4|FOXP2|NLGN1|ROBO1|CNTN1|FOXP1
GO Process	positive regulation of protein localization to synapse	0.0025	GO.1902474	NLGN2|NLGN1
UniProt Keywords	GPI-anchor	0.0029	KW-0336	CNTN2|CNTN4|CNTN5|CNTN1
GO Process	inhibitory postsynaptic potential	0.0029	GO.0060080	GABRB3|NLGN3
GO Process	regulation of biological quality	0.0029	GO.0065008	ANK3|SHANK1|NLGN2|GRM5|GABRB3|CNTN2|EPB41L3|EPB41|NLGN3|FMR1|SRPX2|GAD2|NRCAM|NLGN4X|KCNA1|AQP4|CNTN4|NLGN1|KCNA2|SHANK2
GO Process	negative regulation of excitatory postsynaptic potential	0.0029	GO.0090394	NLGN3|NLGN4X
GO Process	excitatory synapse assembly	0.0029	GO.1904861	NLGN2|NLGN1
GO Process	protein localization	0.0031	GO.0008104	ANK3|SHANK1|NLGN2|CNTN2|EPB41L3|NFASC|CNTNAP2|DLG2|DPP6|NRCAM|KCNA1|IMMP2L|NLGN1|FOXP1
GO Process	regulation of system process	0.0031	GO.0044057	SHANK1|NLGN2|NLGN3|FMR1|NLGN4X|KCNA1|NLGN1
GO Process	regulation of transport	0.0031	GO.0051049	ANK3|SHANK1|NLGN2|GRM5|NLGN3|KCNQ2|FMR1|DPP6|KCNA1|NLGN1|KCNA2|CNTN1|FOXP1
GO Process	telencephalon development	0.0032	GO.0021537	CNTN2|CNTNAP2|KCNA1|FOXP2|ROBO1
Pfam	Ion channel	0.0034	PF07885	KCNQ2|KCNA1|KCNA2
GO Process	regulation of multicellular organismal process	0.0037	GO.0051239	SHANK1|NLGN2|CNTN2|NLGN3|FMR1|SRPX2|KIAA0319|NRCAM|NLGN4X|KCNA1|CNTN4|FOXP2|NLGN1|ROBO1|KCNA2|CNTN1|FOXP1
UniProt Keywords	Actin-binding	0.0038	KW-0009	MYO1G|EPB41L1|EPB41L2|EPB41L3|EPB41
GO Process	macromolecule localization	0.0038	GO.0033036	ANK3|SHANK1|NLGN2|CNTN2|EPB41L3|NFASC|CNTNAP2|FMR1|DLG2|DPP6|NRCAM|KCNA1|IMMP2L|NLGN1|FOXP1
GO Process	positive regulation of neuron projection development	0.004	GO.0010976	SHANK1|FMR1|NLGN1|ROBO1|CNTN1
GO Component	filopodium tip	0.0045	GO.0032433	FMR1|NLGN1
Reactome Pathways	Neurotransmitter receptors and postsynaptic signal transmission	0.0048	HSA-112314	GABRB3|EPB41L1|DLG2|GABBR1
GO Component	axolemma	0.0049	GO.0030673	EPB41L3|CNTNAP2
GO Component	glial cell projection	0.0049	GO.0097386	NFASC|FMR1
GO Process	regulation of cell morphogenesis involved in differentiation	0.0049	GO.0010769	CNTN2|NLGN3|NRCAM|NLGN1|ROBO1
GO Process	magnesium ion homeostasis	0.0051	GO.0010960	ANK3|KCNA1
GO Process	positive regulation of cation channel activity	0.0051	GO.2001259	ANK3|NLGN3|KCNA1
Reactome Pathways	LGI-ADAM interactions	0.0051	HSA-5682910	ADAM22|LGI1
GO Process	glial cell differentiation	0.0055	GO.0010001	ADAM22|CNTN2|DNER|NLGN3
UniProt Keywords	Potassium channel	0.0056	KW-0631	KCNQ2|KCNA1|KCNA2
GO Process	response to external stimulus	0.0056	GO.0009605	DPYSL5|SHANK1|CNTN2|NFASC|CNTNAP2|FMR1|LGI1|NRCAM|KCNA1|CNTN4|FOXP2|ROBO1|FOXP1
GO Process	positive regulation of synaptic transmission, GABAergic	0.0056	GO.0032230	NLGN2|NLGN1
GO Process	protein localization to plasma membrane	0.0057	GO.0072659	ANK3|EPB41L3|NFASC|DPP6
UniProt Keywords	Lipoprotein	0.006	KW-0449	CNTN2|DLG2|GAD2|KCNA1|CNTN4|KCNA2|CNTN5|CNTN1
GO Process	positive regulation of cell communication	0.006	GO.0010647	ANK3|SHANK1|NLGN2|CNTN2|AUTS2|NLGN3|FMR1|LGI1|DCDC2|NLGN1|ROBO1|SHANK2
GO Process	cellular response to metal ion	0.0063	GO.0071248	ANK3|DLG2|KCNA1|NLGN1
GO Process	pallium development	0.0064	GO.0021543	CNTNAP2|KCNA1|FOXP2|ROBO1
GO Process	sensory perception of mechanical stimulus	0.0064	GO.0050954	GABRB3|DCDC2|KCNA1|CNTN5
GO Process	regulation of plasma membrane bounded cell projection assembly	0.0064	GO.0120032	AUTS2|FMR1|DCDC2|NLGN1
GO Component	actin-based cell projection	0.0066	GO.0098858	MYO1G|NFASC|FMR1|NLGN1
GO Process	regulation of potassium ion transmembrane transport	0.0069	GO.1901379	ANK3|DPP6|KCNA1
GO Process	cellular localization	0.0073	GO.0051641	ANK3|SHANK1|NLGN2|CNTN2|EPB41L3|NFASC|NLGN3|CNTNAP2|DLG2|DPP6|NLGN4X|KCNA1|IMMP2L|NLGN1
GO Process	striatum development	0.0074	GO.0021756	CNTNAP2|FOXP2
GO Component	cell cortex region	0.008	GO.0099738	EPB41L2|EPB41
GO Component	filopodium	0.0083	GO.0030175	MYO1G|FMR1|NLGN1
GO Component	axon terminus	0.0084	GO.0043679	FMR1|KCNA1|KCNA2
UniProt Keywords	Transmembrane helix	0.0084	KW-1133	CDH9|CDH10|ADAM22|NLGN2|GRM5|GABRB3|NFASC|DNER|NLGN3|KCNQ2|CNTNAP2|GABBR1|DPP6|KIAA0319|NRCAM|NLGN4X|KCNA1|AQP4|IMMP2L|NLGN1|ATP2C2|ROBO1|KCNA2
Pfam	7 transmembrane sweet-taste receptor of 3 GCPR	0.0084	PF00003	GRM5|GABBR1
Pfam	Cadherin cytoplasmic region	0.0086	PF01049	CDH9|CDH10
InterPro Domains	Ubiquitin-like domain superfamily	0.0087	IPR029071	EPB41L1|EPB41L2|EPB41L3|EPB41
GO Process	protein homooligomerization	0.0089	GO.0051260	KCTD3|LGI1|KCNA1|NLGN1|KCNA2
GO Process	chemical synaptic transmission, postsynaptic	0.0089	GO.0099565	GRM5|GABRB3|NLGN3
GO Function	protein binding involved in heterotypic cell-cell adhesion	0.0091	GO.0086080	NFASC|NRCAM
GO Process	locomotory behavior	0.0093	GO.0007626	ADAM22|NLGN2|GRM5|CNTN2
GO Process	regulation of NMDA receptor activity	0.0095	GO.2000310	NLGN3|NLGN1
GO Process	regulation of postsynaptic membrane potential	0.0097	GO.0060078	GRM5|GABRB3|NLGN3
GO Function	carboxylic ester hydrolase activity	0.0101	GO.0052689	NLGN2|NLGN3|NLGN4X|NLGN1
InterPro Domains	GPCR family 3, C-terminal	0.0103	IPR017978	GRM5|GABBR1
GO Process	positive regulation of developmental process	0.0104	GO.0051094	SHANK1|NLGN2|NLGN3|FMR1|SRPX2|NRCAM|FOXP2|NLGN1|ROBO1|CNTN1
InterPro Domains	Cadherin, cytoplasmic domain	0.0108	IPR000233	CDH9|CDH10
GO Process	regulation of cellular component biogenesis	0.0112	GO.0044087	SHANK1|NLGN2|AUTS2|NLGN3|FMR1|SRPX2|DCDC2|NLGN1
GO Process	positive regulation of cellular component biogenesis	0.0117	GO.0044089	NLGN2|AUTS2|NLGN3|FMR1|SRPX2|NLGN1
GO Process	regulation of circadian sleep/wake cycle	0.0118	GO.0042749	NLGN1|KCNA2
GO Process	positive regulation of multicellular organismal process	0.0118	GO.0051240	SHANK1|NLGN2|NLGN3|FMR1|SRPX2|NRCAM|FOXP2|NLGN1|ROBO1|CNTN1|FOXP1
GO Process	receptor localization to synapse	0.0118	GO.0097120	DLG2|NLGN1
GO Process	positive regulation of plasma membrane bounded cell projection assembly	0.012	GO.0120034	AUTS2|FMR1|NLGN1
GO Process	gamma-aminobutyric acid signaling pathway	0.0124	GO.0007214	GABRB3|GABBR1
GO Process	regulation of synaptic vesicle exocytosis	0.0124	GO.2000300	FMR1|NLGN1
UniProt Keywords	SH3 domain	0.0127	KW-0728	SHANK1|AMPH|DLG2|SHANK2
GO Process	cerebellum development	0.013	GO.0021549	NLGN4X|FOXP2|CNTN1
InterPro Domains	SH3-like domain superfamily	0.0131	IPR036028	SHANK1|AMPH|DLG2|SHANK2
GO Process	sensory perception	0.0132	GO.0007600	SHANK1|NLGN2|GABRB3|DLG2|DCDC2|KCNA1|KCNA2|CNTN5
InterPro Domains	Potassium channel, voltage dependent, Kv	0.0137	IPR003968	KCNA1|KCNA2
GO Process	positive regulation of cellular component organization	0.0141	GO.0051130	SHANK1|NLGN2|AUTS2|NLGN3|FMR1|SRPX2|NLGN1|ROBO1|CNTN1
InterPro Domains	SH3 domain	0.0145	IPR001452	SHANK1|AMPH|DLG2|SHANK2
InterPro Domains	Ion transport domain	0.0145	IPR005821	KCNQ2|KCNA1|KCNA2
InterPro Domains	Catenin binding domain superfamily	0.0145	IPR027397	CDH9|CDH10
GO Component	cell-cell junction	0.0146	GO.0005911	ANK3|EPB41L3|NFASC|CNTNAP2|KCNA2
GO Component	cytoplasmic region	0.0146	GO.0099568	EPB41L2|EPB41|FMR1|DLG2|DCDC2
Pfam	Ion transport protein	0.0146	PF00520	KCNQ2|KCNA1|KCNA2
GO Process	transport	0.0147	GO.0006810	MYO1G|ANK3|NLGN2|GABRB3|CNTN2|NFASC|DNER|AMPH|NLGN3|KCNQ2|FMR1|DLG2|NLGN4X|KCNA1|AQP4|IMMP2L|NLGN1|ATP2C2|KCNA2|FOXP1
GO Process	regulation of metal ion transport	0.0147	GO.0010959	ANK3|FMR1|DPP6|KCNA1|CNTN1
GO Process	neuromuscular process	0.0147	GO.0050905	SHANK1|NLGN2|KCNA1
SMART Domains	Src homology 3 domains	0.0161	SM00326	SHANK1|AMPH|DLG2|SHANK2
GO Process	forebrain neuron development	0.0168	GO.0021884	CNTN2|ROBO1
GO Process	positive regulation of signaling	0.0168	GO.0023056	SHANK1|NLGN2|CNTN2|AUTS2|NLGN3|FMR1|LGI1|DCDC2|NLGN1|ROBO1|SHANK2
GO Process	heterotypic cell-cell adhesion	0.0168	GO.0034113	NFASC|NRCAM
GO Process	positive regulation of filopodium assembly	0.0168	GO.0051491	FMR1|NLGN1
GO Component	non-motile cilium	0.017	GO.0097730	DYX1C1|DCDC2|SHANK2
GO Component	cell part	0.0173	GO.0044464	CDH9|MYO1G|KCTD3|CDH10|ADAM22|ANK3|DPYSL5|SHANK1|NLGN2|GRM5|GABRB3|DYX1C1|CNTN2|EPB41L1|EPB41L2|EPB41L3|AUTS2|NFASC|DNER|EPB41|AMPH|NLGN3|KCNQ2|CNTNAP2|FMR1|SRPX2|DLG2|GAD2|GABBR1|DPP6|KIAA0319|DCDC2|NRCAM|NLGN4X|KCNA1|AQP4|CNTN4|IMMP2L|FOXP2|NLGN1|ATP2C2|ROBO1|PNMA2|KCNA2|CNTN5|CMIP|CNTN1|SHANK2|FOXP1
GO Process	cerebral cortex development	0.0174	GO.0021987	CNTNAP2|FOXP2|ROBO1
GO Process	positive regulation of sodium ion transport	0.0175	GO.0010765	ANK3|CNTN1
GO Process	cell-cell adhesion via plasma-membrane adhesion molecules	0.0177	GO.0098742	CDH9|CDH10|NLGN1|ROBO1
Pfam	Receptor family ligand binding region	0.018	PF01094	GRM5|GABBR1
GO Process	regulation of cell communication	0.0195	GO.0010646	ANK3|SHANK1|NLGN2|GRM5|DYX1C1|CNTN2|AUTS2|NLGN3|FMR1|LGI1|DCDC2|NLGN4X|CNTN4|NLGN1|ROBO1|SHANK2|FOXP1
Pfam	PDZ domain (Also known as DHR or GLGF)	0.02	PF00595	SHANK1|DLG2|SHANK2
GO Process	regulation of cellular localization	0.0203	GO.0060341	ANK3|NLGN2|EPB41L2|EPB41|NLGN3|FMR1|NLGN1
Reactome Pathways	Activated NOTCH1 Transmits Signal to the Nucleus	0.0204	HSA-2122948	DNER|CNTN1
Reactome Pathways	Adherens junctions interactions	0.0204	HSA-418990	CDH9|CDH10
InterPro Domains	Receptor, ligand binding region	0.0209	IPR001828	GRM5|GABBR1
GO Process	regulation of cell differentiation	0.021	GO.0045595	SHANK1|CNTN2|NLGN3|FMR1|KIAA0319|NRCAM|CNTN4|NLGN1|ROBO1|CNTN1|FOXP1
GO Process	axon extension	0.0227	GO.0048675	AUTS2|NLGN3
GO Function	ankyrin binding	0.0228	GO.0030506	KCNQ2|NRCAM
InterPro Domains	Periplasmic binding protein-like I	0.0236	IPR028082	GRM5|GABBR1
GO Process	positive regulation of ion transport	0.0238	GO.0043270	ANK3|NLGN3|KCNA1|CNTN1
GO Process	actin cytoskeleton organization	0.0256	GO.0030036	EPB41L1|EPB41L2|EPB41L3|AUTS2|EPB41
GO Function	delayed rectifier potassium channel activity	0.0257	GO.0005251	KCNA1|KCNA2
GO Function	structural molecule activity	0.0263	GO.0005198	ANK3|SHANK1|EPB41L1|EPB41L2|EPB41L3|EPB41|SHANK2
GO Function	voltage-gated potassium channel activity	0.0263	GO.0005249	KCNQ2|KCNA1|KCNA2
GO Function	binding	0.0263	GO.0005488	CDH9|MYO1G|CDH10|ADAM22|ANK3|DPYSL5|SHANK1|NLGN2|GRM5|GABRB3|DYX1C1|CNTN2|EPB41L1|EPB41L2|EPB41L3|AUTS2|NFASC|DNER|EPB41|AMPH|NLGN3|KCNQ2|CNTNAP2|FMR1|LGI1|SRPX2|DLG2|GAD2|DCDC2|NRCAM|NLGN4X|KCNA1|AQP4|FOXP2|NLGN1|ATP2C2|ROBO1|KCNA2|CNTN1|SHANK2|FOXP1
GO Function	GABA receptor activity	0.0263	GO.0016917	GABRB3|GABBR1
GO Function	protein domain specific binding	0.0263	GO.0019904	SHANK1|EPB41L2|NFASC|KCNA1|NLGN1|ROBO1|SHANK2
GO Function	steroid hormone receptor binding	0.0263	GO.0035258	DYX1C1|FOXP2|FOXP1
GO Component	myelin sheath	0.0274	GO.0043209	CNTN2|NFASC|CNTN1
GO Component	growth cone	0.0275	GO.0030426	AUTS2|FMR1|SHANK2
GO Component	receptor complex	0.0275	GO.0043235	SHANK1|GABRB3|GABBR1|NLGN1
GO Component	plasma membrane receptor complex	0.0275	GO.0098802	SHANK1|GABBR1|NLGN1
Reactome Pathways	Class C/3 (Metabotropic glutamate/pheromone receptors)	0.0276	HSA-420499	GRM5|GABBR1
GO Process	receptor clustering	0.0287	GO.0043113	DLG2|NLGN1
Pfam	Forkhead domain	0.0292	PF00250	FOXP2|FOXP1
UniProt Keywords	Voltage-gated channel	0.0295	KW-0851	KCNQ2|KCNA1|KCNA2
GO Function	neurotransmitter receptor activity	0.0298	GO.0030594	GRM5|GABRB3|GABBR1
GO Component	cell projection membrane	0.03	GO.0031253	EPB41L3|CNTNAP2|KCNA2|SHANK2
KEGG Pathways	GABAergic synapse	0.03	hsa04727	GABRB3|GAD2|GABBR1
UniProt Keywords	Notch signaling pathway	0.0314	KW-0914	DNER|CNTN1
GO Function	nuclear receptor binding	0.0317	GO.0016922	DYX1C1|FOXP2|FOXP1
Pfam	Sushi repeat (SCR repeat)	0.0324	PF00084	SRPX2|GABBR1
GO Process	glutamate receptor signaling pathway	0.0324	GO.0007215	GRM5|FMR1
InterPro Domains	PDZ domain	0.0326	IPR001478	SHANK1|DLG2|SHANK2
InterPro Domains	Fork head domain conserved site 2	0.0326	IPR030456	FOXP2|FOXP1
InterPro Domains	PDZ superfamily	0.0326	IPR036034	SHANK1|DLG2|SHANK2
InterPro Domains	Fork head domain	0.0328	IPR001766	FOXP2|FOXP1
GO Process	signaling	0.0331	GO.0023052	MYO1G|ANK3|DPYSL5|GRM5|GABRB3|NFASC|DNER|AMPH|NLGN3|KCNQ2|CNTNAP2|FMR1|DLG2|GAD2|GABBR1|DCDC2|NRCAM|KCNA1|NLGN1|ROBO1|KCNA2|CNTN1
Pfam	SH3 domain	0.034	PF00018	SHANK1|DLG2|SHANK2
GO Process	response to chemical	0.0342	GO.0042221	ANK3|DPYSL5|SHANK1|GRM5|GABRB3|CNTN2|NFASC|FMR1|LGI1|DLG2|GAD2|NRCAM|KCNA1|AQP4|CNTN4|FOXP2|NLGN1|ROBO1|FOXP1
GO Process	positive regulation of biological process	0.0342	GO.0048518	MYO1G|ANK3|SHANK1|NLGN2|GRM5|CNTN2|EPB41L2|AUTS2|EPB41|NLGN3|FMR1|LGI1|SRPX2|DCDC2|NRCAM|KCNA1|FOXP2|NLGN1|ROBO1|PNMA2|CNTN1|SHANK2|FOXP1
GO Process	sensory perception of sound	0.0345	GO.0007605	GABRB3|DCDC2|CNTN5
GO Process	negative regulation of cation channel activity	0.0345	GO.2001258	ANK3|FMR1
Pfam	Variant SH3 domain	0.0349	PF07653	SHANK1|DLG2|SHANK2
GO Component	plasma membrane bounded cell projection cytoplasm	0.0364	GO.0032838	FMR1|DLG2|DCDC2
GO Process	regulation of action potential	0.0386	GO.0098900	ANK3|FMR1
KEGG Pathways	Glutamatergic synapse	0.0389	hsa04724	SHANK1|GRM5|SHANK2
GO Process	positive regulation of Ras protein signal transduction	0.04	GO.0046579	AUTS2|ROBO1
GO Process	neuromuscular process controlling balance	0.04	GO.0050885	SHANK1|NLGN2
SMART Domains	Domain present in PSD-95, Dlg, and ZO-1/2.	0.04	SM00228	SHANK1|DLG2|SHANK2
SMART Domains	FORKHEAD	0.04	SM00339	FOXP2|FOXP1
UniProt Keywords	Sushi	0.0404	KW-0768	SRPX2|GABBR1
InterPro Domains	Sushi/SCR/CCP domain	0.0411	IPR000436	SRPX2|GABBR1
GO Process	cell communication	0.0416	GO.0007154	MYO1G|ANK3|DPYSL5|GRM5|GABRB3|NFASC|DNER|AMPH|NLGN3|KCNQ2|CNTNAP2|FMR1|DLG2|GAD2|GABBR1|DCDC2|NRCAM|KCNA1|NLGN1|ROBO1|KCNA2|CNTN1
GO Process	positive regulation of transport	0.0419	GO.0051050	ANK3|NLGN2|NLGN3|FMR1|KCNA1|NLGN1|CNTN1
GO Function	actin binding	0.0424	GO.0003779	MYO1G|EPB41L1|EPB41L2|EPB41L3|EPB41
GO Process	regulation of neuronal synaptic plasticity	0.0424	GO.0048168	GRM5|CNTN2
GO Process	regulation of potassium ion transmembrane transporter activity	0.0424	GO.1901016	ANK3|KCNA1
GO Process	homophilic cell adhesion via plasma membrane adhesion molecules	0.0425	GO.0007156	CDH9|CDH10|ROBO1
InterPro Domains	Immunoglobulin	0.0429	IPR013151	IGLON5|NFASC
InterPro Domains	Sushi/SCR/CCP superfamily	0.0429	IPR035976	SRPX2|GABBR1
UniProt Keywords	Cytoskeleton	0.0444	KW-0206	ANK3|EPB41L1|EPB41L2|EPB41L3|AUTS2|EPB41|AMPH|DCDC2
UniProt Keywords	Palmitate	0.0444	KW-0564	DLG2|GAD2|KCNA1|KCNA2
UniProt Keywords	Synaptosome	0.0446	KW-0771	FMR1|KCNA2
UniProt Keywords	Ion channel	0.0447	KW-0407	GABRB3|KCNQ2|KCNA1|KCNA2
GO Function	identical protein binding	0.0449	GO.0042802	SHANK1|NLGN2|GABRB3|CNTN2|FMR1|SRPX2|NLGN4X|AQP4|FOXP2|ROBO1|FOXP1
GO Function	kinesin binding	0.0452	GO.0019894	DCDC2|KCNA2
GO Function	substrate-specific channel activity	0.0453	GO.0022838	GABRB3|KCNQ2|KCNA1|AQP4|KCNA2
GO Process	regulation of axonogenesis	0.0453	GO.0050770	CNTN2|NRCAM|ROBO1
SMART Domains	Domain abundant in complement control proteins	0.0464	SM00032	SRPX2|GABBR1
SMART Domains	Broad-Complex, Tramtrack and Bric a brac	0.0469	SM00225	KCTD3|KCNA1|KCNA2
GO Process	regulation of signaling	0.0472	GO.0023051	SHANK1|NLGN2|GRM5|DYX1C1|CNTN2|AUTS2|NLGN3|FMR1|LGI1|DCDC2|NLGN4X|CNTN4|NLGN1|ROBO1|SHANK2|FOXP1
GO Component	neuron projection cytoplasm	0.0473	GO.0120111	FMR1|DLG2
InterPro Domains	BTB/POZ domain	0.0482	IPR000210	KCTD3|KCNA1|KCNA2
GO Function	androgen receptor binding	0.0485	GO.0050681	FOXP2|FOXP1
InterPro Domains	SKP1/BTB/POZ domain superfamily	0.0493	IPR011333	KCTD3|KCNA1|KCNA2
GO Process	potassium ion transmembrane transport	0.0495	GO.0071805	KCNQ2|KCNA1|KCNA2
