## Supplemental Table S8 for "Reorganization of molecular networks associated with DNA methylation and changes in the rearing environments of the house wren (*Troglodytes aedon*)"

### Sheet: Table S8A
Wren_ID	Nest_location	Chr2: 30213394-30213385 (dm_cluster chr2_62)	Chr1A: 25574528-25574540 (dm_cluster chr1A_27)	Chr17: 10382806-10382811 (dm_cluster chr17_46)	Chr2: 30213382-30253010 (gene CNTNAP2)
HW01	Rural	0	0	0	0
HW02	Rural	0	0	0	0
HW03	Rural	0	0	0	0
HW04	Rural	0	0	0	1
HW05	Rural	0	0	0	0
HW06	Rural	0	0	0	0
HW07	Rural	0	0	0	0
HW08	Rural	0	0	0	0
HW10	Rural	0	0	0	0
HW11	Rural	0	0	0	0
HW12	Rural	0	0	0	0
HW13	Rural	0	0	0	0
HW14	Rural	0	0	0	0
HW15	Rural	0	0	0	0
HW16	Rural	0	0	0	0
HW17	Rural	0	0	0	0
HW18	Rural	0	0	0	0
HW19	Rural	0	0	0	0
HW20	Rural	0	0	0	0
HW21	Rural	0	0	0	0
HW22	Rural	0	0	0	0
HW23	Rural	0	0	0	0
HW25	Rural	0	0	0	0
HW26	Rural	0	0	0	0
HW27	Rural	0	0	0	0
HW28	Rural	0	0	0	0
HW29	Rural	0	0	0	0
HW30	Rural	0	0	0	0
HW31	Rural	0	0	0	0
HW32	Rural	0	0	0	0
HW33	Rural	0	0	0	0
HW34	Rural	0	0	0	0
HW35	Rural	0	0	0	0
HW36	Rural	0	0	0	0
HW37	Rural	0	0	0	0
HW38	Rural	0	0	0	0
HW39	Rural	0	0	0	0
HW40	Urban	0	0	0	0
HW41	Urban	0	0	0	0
HW42	Urban	0	0	0	0
HW43	Urban	0	0	0	0
HW44	Urban	0	0	0	0
HW45	Urban	0	0	0	0
HW46	Urban	0	0	0	0
HW47	Urban	0	0	0	0
HW48	Urban	0	0	0	0
HW49	Urban	0	0	0	0
HW50	Urban	0	0	0	0
HW51	Urban	0	0	0	0
HW52	Urban	0	0	0	0
HW53	Urban	0	0	0	0
HW54	Urban	0	0	0	0
HW55	Urban	0	0	0	0
HW56	Urban	0	0	0	0
HW57	Urban	0	0	0	0
HW58	Urban	0	0	0	0
HW59	Urban	0	0	0	0
HW60	Urban	0	0	0	0
HW61	Urban	0	0	0	1
HW62	Urban	0	0	0	0
HW63	Urban	0	0	0	0
HW65	Urban	0	0	0	0
HW66	Urban	0	0	0	0
HW67	Urban	0	0	0	0
HW68	Urban	0	0	0	0
HW69	Urban	0	0	0	0
HW71	Urban	0	0	0	0
HW72	Urban	0	0	0	0
HW73	Urban	0	0	0	0
HW74	Urban	0	0	0	0
HW75	Urban	0	0	0	0
HW76	Urban	0	0	0	0
HW77	Urban	0	0	0	0
HW78	Urban	0	0	0	0
HW79	Urban	0	0	0	0
HW80	Urban	0	0	0	0
HW81	Urban	0	0	0	0
HW82	Urban	0	0	0	0
HW84	Urban	0	0	0	0
HW86	Urban	0	0	0	0

### Sheet: Table S8B
Wren_ID	Hatching_location	Fledgling_location	Chr11: 4340734-4340757 (dm_cluster chr11_23)	Chr1A: 44626272-44626281 (dm_cluster )	Chr21: 1830294-1830300 (dm_cluster )	Chr12: 10818436-10818445 (dm_cluster )	Chr8: 18754511-18754534 (dm_cluster )	Chr2: 30213382-30213399 (dm_cluster )	Chr1A: 25574521-25574545 (dm_cluster )	Chr17: 10225696-10225699 (dm_cluster )
HW02	Rural	Rural	0	0	0	0	0	0	0	0
HW03	Rural	Rural	0	0	0	0	0	0	0	0
HW04	Rural	Rural	0	0	0	0	0	0	0	0
HW05	Rural	Rural	0	0	0	0	0	0	0	0
HW06	Rural	Rural	0	0	0	0	0	0	0	0
HW07	Rural	Rural	0	0	0	0	0	0	0	0
HW08	Rural	Rural	0	0	0	0	0	0	0	0
HW10	Rural	Rural	0	0	0	0	0	0	0	0
HW11	Rural	Rural	0	0	0	0	0	0	0	0
HW12	Rural	Rural	0	0	0	0	0	0	0	0
HW13	Rural	Rural	0	0	0	0	0	0	0	0
HW14	Rural	Rural	0	0	0	0	0	0	0	0
HW15	Rural	Rural	0	0	0	0	0	0	0	0
HW16	Rural	Rural	0	0	0	0	0	0	0	0
HW19	Rural	Urban	0	0	0	0	0	0	0	0
HW20	Rural	Urban	0	0	0	0	0	0	0	0
HW21	Rural	Urban	0	0	0	0	0	0	0	0
HW22	Rural	Urban	0	0	0	0	0	0	0	0
HW23	Rural	Urban	0	0	0	0	0	0	0	0
HW25	Rural	Urban	0	0	0	0	0	0	0	0
HW27	Rural	Urban	0	0	0	0	0	0	0	0
HW30	Rural	Urban	0	0	0	0	0	0	0	0
HW31	Rural	Urban	0	0	0	0	0	0	0	0
HW32	Rural	Urban	0	0	0	0	0	0	0	0
HW33	Rural	Urban	0	0	0	0	0	0	0	0
HW34	Rural	Urban	0	0	0	0	0	0	0	0
HW40	Urban	Rural	0	0	0	0	0	0	0	0
HW41	Urban	Rural	0	0	0	0	0	0	0	0
HW42	Urban	Rural	0	0	0	0	0	0	0	0
HW43	Urban	Rural	0	0	0	0	0	0	0	0
HW44	Urban	Rural	0	0	0	0	0	0	0	0
HW45	Urban	Rural	0	0	0	0	0	0	0	0
HW46	Urban	Rural	0	0	0	0	0	0	0	0
HW47	Urban	Rural	0	0	0	0	0	0	0	0
HW48	Urban	Rural	0	0	0	0	0	0	0	0
HW49	Urban	Rural	0	0	0	0	0	0	0	0
HW50	Urban	Rural	0	0	0	0	0	0	0	0
HW51	Urban	Rural	0	0	0	0	0	0	0	0
HW52	Urban	Rural	0	0	0	0	0	0	0	0
HW53	Urban	Rural	0	0	0	0	0	0	0	0
HW54	Urban	Rural	0	0	0	0	0	0	0	0
HW55	Urban	Rural	0	0	0	0	0	0	0	0
HW58	Urban	Rural	0	0	0	0	0	0	0	0
HW61	Urban	Urban	0	0	0	0	0	0	0	0
HW62	Urban	Urban	0	0	0	0	0	0	0	0
HW63	Urban	Urban	0	0	0	0	0	0	0	0
HW65	Urban	Urban	0	0	0	0	0	0	0	0
HW66	Urban	Urban	0	0	0	0	0	0	0	0
HW67	Urban	Urban	0	0	0	0	0	0	0	0
HW68	Urban	Urban	0	0	0	0	0	0	0	0
HW69	Urban	Urban	0	0	0	0	0	0	0	0
HW75	Urban	Rural	0	0	0	0	0	0	0	0
HW78	Urban	Rural	0	0	0	0	0	0	0	0
HW80	Urban	Urban	0	0	0	0	0	0	0	0
HW81	Urban	Urban	0	0	0	0	0	0	0	0
HW82	Urban	Urban	0	0	0	0	0	0	0	0
